# Competing Programs Shape Cortical Sensorimotor-Association Axis Development

**DOI:** 10.1101/2025.06.26.660775

**Authors:** Jeremiah Tsyporin, Menglei Zhang, Cai Qi, Ashlea Segal, Thomas Finn, Hyojin Kim, Sang-Hun Choi, Xinyun Li, Sara Bandiera, Ivan Pavlovic, Suel-Kee Kim, Akemi Shibata, Kohei Onishi, Ziqin Zhang, Elijah Hammarlund, Graham Su, Nikkita Salla, Joy Kachko, Christi Hawley, Shuiyu Li, Daniel Z. Doyle, Xueyan Peng, Timothy Nottoli, Nuria Ruiz-Reig, Fadel Tissir, Yasushi Nakagawa, Erica Herzog, Shaojie Ma, Kevin Gobeske, Kartik Pattabiraman, Tomomi Shimogori, Alvaro Duque, Alex Fornito, Hao Huang, Mikihito Shibata, Bin Chen, Nenad Sestan

## Abstract

The neocortex is organized along a dominant sensorimotor-to-association (S-A) axis, anchored by modality-specific primary sensorimotor areas at one end and transmodal association areas that form distributed networks supporting abstract cognition at the other. The developmental mechanisms shaping this axis remain elusive. Here, we present converging multispecies evidence supporting the Multinodal Induction-Exclusion in Network Development (MIND) model, in which S-A patterning is governed by competing processes of induction and exclusion, driven by opposing transcriptomically-defined identity programs emerging from different nodes. Key molecular and connectional features of association cortices arise through pericentral programs, originating around fronto-temporal poles and partially regulated by retinoic acid. They progress inward toward central territories of the naïve neocortex along fronto-temporally polarized trajectories. Central programs are induced through interactions between topographically separated first-order sensorimotor thalamocortical inputs and the neocortex, promoting the formation of primary areas while excluding pericentral programs. Influenced by SATB2 and ZBTB18, these evolutionarily conserved programs compete for the same territory and create spatial compartmentalization of axon guidance, cell-cell adhesion, retinoic acid signaling, synaptogenesis, Wnt signaling, and autism risk genes. Notably, PLXNC1 and SEMA7A exhibit anti-correlated expression and repulsive functions in shaping cortico-cortical connectivity along the S-A axis. These processes of induction and exclusion establish an S-A equilibrium and topography in which primary sensorimotor areas emerge as focal islands within the broader ocean of distributed associative networks. The MIND model provides a unifying framework for understanding experimental, evolutionary, and clinical phenomena, revealing induction and exclusion as antagonistic complementary principles shaping the S-A axis and processing hierarchies.
