## Supplementary Table 1 for "Competing Programs Shape Cortical Sensorimotor-Association Axis Development"

### Sheet: Sheet1
Developmental periods defined and characterized in Kang et al., 2011
Period (p)	Description	Age	Developmental features
1	Embryonic	4 PCW ≤ Age < 8 PCW	Late embryonic development defined by the first lamination of the cerebral wall (i.e., ventricular zone, intermediate zone, marginal zone). Early embryonic processes (e.g., formation of the neural tube, closure of the neuropores, and formation of the primary and secondary brain vesicles) are completed in this period. This period is marked by extensive proliferation and the initiation of neurogene…
2	Early fetal	8 PCW ≤ Age < 10 PCW	Characterized by the appearance and subsequent primary consolidation of the cortical plate. Deep layer neurons are generated and begin to radially migrate to their proper position in the cortical plate. The secondary proliferative zone, the subventricular zone, appears around 8 PCW. The internal capsule and anterior commissure begin to appear. Major neuroanatomical fetal landmarks are readily rec…
3	Early fetal	10 PCW ≤ Age < 13 PCW	Characterized by the presence of the bilaminate cortical plate. Namely, the deep part of the cortical plate itself becomes delaminated and together with a thin, cell-sparse band of tissue (described as the presubplate in the previous period) represents the subplate in formation. The first synapses are formed in the marginal zone above the cortical plate and in the presubplate zone below the corti…
4	Early mid-fetal	13 PCW ≤ Age < 16 PCW	Characterized by the secondary consolidation of the cortical plate concomitantly with the formation of a large, synapse-rich subplate zone. The first cortical neurons show signs of morphological differentiation. After its formation and during subsequent mid-fetal periods, the subplate zone serves as a waiting compartment for afferent axons from several subcortical structures. Proliferation and mi…
5	Early mid-fetal	16 PCW ≤ Age < 19 PCW	Characterized by an increase in the size of the subplate zone and the overall thickness of the cerebral wall. Ingrowth of thalamocortical axons into the subplate and migration of upper cortical layer projection neurons are major histogenetic events. The parieto-occipital, cingulate, and calcarine sulci appear in this period.
6	Late mid-fetal	19 PCW ≤ Age < 24 PCW	Characterized by the peak of subplate zone thickness and development, and by the massive ingrowth of afferent axons from the subplate zone into the cortical plate. Therefore, the first synapses can be observed in the neocortical plate. Neurogenesis ceases in the pallial wall but still continues in the subpallial ganglionic eminences during this period. The central sulcus, superior temporal sulcus…
7	Late fetal	24 PCW ≤ Age < 38 PCW	Characterized by the transformation of the typical fetal lamination pattern into an adult-like lamination pattern of the cerebral wall. Resolution of the subplate zone starts and the Brodmann’s “six-layered ontogenetic Grundtypus” (i.e., the fetal equivalent of future layers 2–6) appears within the cortical plate during this period. Cytoarchitectonic regional and areal differentiation of the cort…
8	Neonatal and early infancy	0 M (birth) ≤ Age < 6 M	Characterized by reorganization of long afferent and corticocortical axons, transformation and maturation of cortical layers (especially layer 5 and 6) from a fetal to an adult-like pattern, and rapid synaptogenesis and spinogenesis. The remnants of the subplate zone, although resolving, are still present below layer 6 and thus form a transition from immature cortex to the developing gyral white …
9	Late infancy	6 M ≤ Age < 12 M	Characterized by further development of motor skills (e.g., sitting with and without support), sensory skills (e.g., development of color vision), and cognitive skills (e.g., exploration with hand and mouth, response to one’s own name). Resolution of the subplate zone is completed and neurons that survive resolution of the subplate zone are incorporated into the subcortical (gyral) white matter a…
10	Early childhood	1 Y ≤ Age < 6 Y	Characterized mainly by reorganization and maturation of local circuits, and the peak of synaptogenesis. During this period rapid development of motor skills (e.g., walking, pincer grasp, fine movement control), social and emotional skills (e.g., development of imitation, self-awareness, independence), and cognitive skills (e.g., thinking, mathematical abilities, language) is observed.
11	Middle and late childhood	6 Y ≤ Age < 12 Y	Characterized by further cognitive developmentand refinement of neural circuits.
12	Adolescence	12 Y ≤ Age < 20 Y	Characterized by sexual maturation and the appearance of adult-like connectivity pattern
13	Young adulthood	20 Y ≤ Age < 40 Y	Characterized by the end of maturation processes in the brain (e.g., myelination ends in the first part of this period) and the appearance of an adult-pattern of brain functions.
14	Middle adulthood	40 Y ≤ Age < 60 Y	Characterized by an adult-like pattern of brain functions and the beginning of aging processes.
15	Late adulthood	60 Y ≤ Age	Characterized by the progression of aging processes.
