## Supplementary Table 5 for "Competing Programs Shape Cortical Sensorimotor-Association Axis Development"

### Sheet: Sheet 1
Type	GeneSymbol
Af	NTNG1
Af	NHS
Af	PRKD1
Af	BCAT1
Af	NR2C1
Af	LRRTM3
Af	TRIM36
Af	KCNC2
Af	PDE4D
Af	ALDH2
Af	ROBO1
Af	SLC26A11
Af	RND3
Af	RGS8
Af	SH3RF1
Af	CIB2
Af	CALB2
Af	LMO4
Af	AP1S2
Af	HCRTR2
Af	RSU1
Af	TRH
Af	CEP120
Af	KEAP1
Af	STK32B
Af	FZD3
Af	ZCCHC12
Af	LNX1
Af	NPY5R
Af	TSPAN6
Af	CTNNBIP1
Af	CPNE8
Af	SULF1
Af	MAP3K5
Af	CYGB
Af	SRM
Af	VSTM2L
Af	TBC1D22B
Af	PCDH17
Af	CBLN2
Af	ITGA9
Af	RCAN2
Af	DUSP4
Af	WBSCR17
Af	DCHS2
Af	MEIS2
Af	MARCH3
Af	HUNK
Af	IGFBP5
Af	CNTNAP4
Af	GRIK2
Af	TAPT1
Af	PDE8B
Af	KCNA5
Af	GREB1
Af	HS3ST5
Af	MAOB
Af	LHFPL2
Af	MOCS1
Af	TUFT1
Af	NTN4
Af	CACNA1A
Af	NNAT
Af	SLITRK3
Af	MYO1B
Af	SCG2
Af	RPS6KA2
Af	ST8SIA4
Af	FGFR1
Af	CTNNBL1
Af	NEUROG2
Af	SLC10A4
Af	NDST3
Af	RXFP1
Af	DSC2
Af	ARHGAP6
Af	NEUROD1
Af	PCDH10
Af	GALNT2
Af	THRB
Af	NES
Af	L3MBTL4
Af	TCTN2
Af	PLK2
Af	NUP93
Af	HSPA12A
Af	PRSS23
Af	PCDH8
Af	TSPAN5
Af	DPF3
Af	SLN
Af	RNF175
Af	CLCN5
Af	NPY1R
Af	SYTL4
Af	CAV1
Af	PLXNC1
Af	SOCS2
Af	ANK1
Af	TBC1D1
Af	PITPNC1
Af	RGS9
Af	H2AFY2
Af	GRM7
Af	ENOX1
Af	PDE1C
Af	PCYT1B
Af	PTER
Af	PGBD5
Af	GYG2
Af	CYP20A1
Af	ME3
Af	PSD2
Af	PGAP1
Af	CACHD1
Af	DAAM1
Af	GCNT2
Af	VLDLR
Af	SNCAIP
Af	RSPO3
Af	MVD
Af	PPARA
Af	IGSF11
Af	RFTN1
Af	CSRP1
Af	CNR1
Af	SPAG9
Af	JUP
Af	SYNM
Af	STX1A
Af	HDAC9
Af	TPPP3
Af	CPNE6
Af	PLXNA1
Af	GPR162
Af	KCTD15
Af	PDE1A
Af	VEGFB
Af	PLEKHB1
Af	NECAB2
Af	MMP15
Af	UBASH3B
Af	TSPAN33
Af	HIPK2
Af	STXBP4
Af	NRCAM
Af	ABLIM3
At	SYNPR
At	PLS3
At	THRB
At	KIRREL3
At	DLX5
At	DLX2
At	CALB2
At	NETO1
At	KLHL13
At	GAD2
At	CXCR4
At	ERBB4
At	DLX1
At	NHS
At	RIMS2
At	ZCCHC12
At	RNF152
At	PLXNC1
At	GFRA1
At	NR2F2
At	IGFBP5
At	CADM1
At	CAMK2D
At	PCDH8
At	NECAB2
At	ANKRD6
At	SOCS2
At	CCK
At	STC1
At	TMEFF2
At	ZBTB16
At	PNMA5
At	DCLK2
At	ROBO1
Af u At	NTNG1
Af u At	NHS
Af u At	PRKD1
Af u At	BCAT1
Af u At	NR2C1
Af u At	LRRTM3
Af u At	TRIM36
Af u At	KCNC2
Af u At	PDE4D
Af u At	ALDH2
Af u At	ROBO1
Af u At	SLC26A11
Af u At	RND3
Af u At	RGS8
Af u At	SH3RF1
Af u At	CIB2
Af u At	CALB2
Af u At	LMO4
Af u At	AP1S2
Af u At	HCRTR2
Af u At	RSU1
Af u At	TRH
Af u At	CEP120
Af u At	KEAP1
Af u At	STK32B
Af u At	FZD3
Af u At	ZCCHC12
Af u At	LNX1
Af u At	NPY5R
Af u At	TSPAN6
Af u At	CTNNBIP1
Af u At	CPNE8
Af u At	SULF1
Af u At	MAP3K5
Af u At	CYGB
Af u At	SRM
Af u At	VSTM2L
Af u At	TBC1D22B
Af u At	PCDH17
Af u At	CBLN2
Af u At	ITGA9
Af u At	RCAN2
Af u At	DUSP4
Af u At	WBSCR17
Af u At	DCHS2
Af u At	MEIS2
Af u At	MARCH3
Af u At	HUNK
Af u At	IGFBP5
Af u At	CNTNAP4
Af u At	GRIK2
Af u At	TAPT1
Af u At	PDE8B
Af u At	KCNA5
Af u At	GREB1
Af u At	HS3ST5
Af u At	MAOB
Af u At	LHFPL2
Af u At	MOCS1
Af u At	TUFT1
Af u At	NTN4
Af u At	CACNA1A
Af u At	NNAT
Af u At	SLITRK3
Af u At	MYO1B
Af u At	SCG2
Af u At	RPS6KA2
Af u At	ST8SIA4
Af u At	FGFR1
Af u At	CTNNBL1
Af u At	NEUROG2
Af u At	SLC10A4
Af u At	NDST3
Af u At	RXFP1
Af u At	DSC2
Af u At	ARHGAP6
Af u At	NEUROD1
Af u At	PCDH10
Af u At	GALNT2
Af u At	THRB
Af u At	NES
Af u At	L3MBTL4
Af u At	TCTN2
Af u At	PLK2
Af u At	NUP93
Af u At	HSPA12A
Af u At	PRSS23
Af u At	PCDH8
Af u At	TSPAN5
Af u At	DPF3
Af u At	SLN
Af u At	RNF175
Af u At	CLCN5
Af u At	NPY1R
Af u At	SYTL4
Af u At	CAV1
Af u At	PLXNC1
Af u At	SOCS2
Af u At	ANK1
Af u At	TBC1D1
Af u At	PITPNC1
Af u At	RGS9
Af u At	H2AFY2
Af u At	GRM7
Af u At	ENOX1
Af u At	PDE1C
Af u At	PCYT1B
Af u At	PTER
Af u At	PGBD5
Af u At	GYG2
Af u At	CYP20A1
Af u At	ME3
Af u At	PSD2
Af u At	PGAP1
Af u At	CACHD1
Af u At	DAAM1
Af u At	GCNT2
Af u At	VLDLR
Af u At	SNCAIP
Af u At	RSPO3
Af u At	MVD
Af u At	PPARA
Af u At	IGSF11
Af u At	RFTN1
Af u At	CSRP1
Af u At	CNR1
Af u At	SPAG9
Af u At	JUP
Af u At	SYNM
Af u At	STX1A
Af u At	HDAC9
Af u At	TPPP3
Af u At	CPNE6
Af u At	PLXNA1
Af u At	GPR162
Af u At	KCTD15
Af u At	PDE1A
Af u At	VEGFB
Af u At	PLEKHB1
Af u At	NECAB2
Af u At	MMP15
Af u At	UBASH3B
Af u At	TSPAN33
Af u At	HIPK2
Af u At	STXBP4
Af u At	NRCAM
Af u At	ABLIM3
Af u At	SYNPR
Af u At	PLS3
Af u At	KIRREL3
Af u At	DLX5
Af u At	DLX2
Af u At	NETO1
Af u At	KLHL13
Af u At	GAD2
Af u At	CXCR4
Af u At	ERBB4
Af u At	DLX1
Af u At	RIMS2
Af u At	RNF152
Af u At	GFRA1
Af u At	NR2F2
Af u At	CADM1
Af u At	CAMK2D
Af u At	ANKRD6
Af u At	CCK
Af u At	STC1
Af u At	TMEFF2
Af u At	ZBTB16
Af u At	PNMA5
Af u At	DCLK2
Af n At	NHS
Af n At	ROBO1
Af n At	CALB2
Af n At	ZCCHC12
Af n At	IGFBP5
Af n At	THRB
Af n At	PCDH8
Af n At	PLXNC1
Af n At	SOCS2
Af n At	NECAB2
Sa1	UNC5C
Sa1	CACNA1G
Sa1	SORCS1
Sa1	PRDM8
Sa1	RYR2
Sa1	SIPA1L2
Ss1	LGI2
Ss1	SEMA7A
Ss1	CADM2
Ss1	OPCML
Ss1	SLC17A7
Ss1	HCN1
Ss1	MGLL
Ss1	NEFL
Ss1	CACNB4
Ss1	TRPM3
Sm1	CADM2
Sm1	LGI2
Sm1	CADPS2
Sm1	SEMA7A
Sm1	GDPD5
Sm1	TBC1D8
Sm1	OPCML
Sm1	HCN1
Sm1	CACNA1G
Sm1	PCDH7
Sm1	CACNB4
Sm1	CAMKV
Sm1	GPR63
Sm1	CAMK2G
Sm1	BCL11A
Sm1	LMO7
Sm1	SLC17A7
Sm1	ZDHHC22
Sm1	PMEPA1
Sm1	MGLL
Sv1	SLC17A7
Sv1	BOC
Sv1	SHISA6
Sv1	KCNK12
Sv1	NFIX
Sv1	AGAP1
Sv1	NPAS2
Sv1	KLHL32
Sv1	BCL11A
Sv1	COL9A3
Sv1	MYO5B
Sv1	MCTP1
Sv1	INHBA
Sv1	GALNT10
Sv1	ACVR1
Sv1	CADPS2
Sv1	PMEPA1
Sv1	CAMK2G
Sv1	CAMKV
Sv1	CACNB4
Sv1	TBC1D8
Sv1	CUX1
Sv1	SFXN5
Sv1	CUL7
S	UNC5C
S	CACNA1G
S	SORCS1
S	PRDM8
S	RYR2
S	SIPA1L2
S	LGI2
S	SEMA7A
S	CADM2
S	OPCML
S	SLC17A7
S	HCN1
S	MGLL
S	NEFL
S	CACNB4
S	TRPM3
S	CADPS2
S	GDPD5
S	TBC1D8
S	PCDH7
S	CAMKV
S	GPR63
S	CAMK2G
S	BCL11A
S	LMO7
S	ZDHHC22
S	PMEPA1
S	BOC
S	SHISA6
S	KCNK12
S	NFIX
S	AGAP1
S	NPAS2
S	KLHL32
S	COL9A3
S	MYO5B
S	MCTP1
S	INHBA
S	GALNT10
S	ACVR1
S	CUX1
S	SFXN5
S	CUL7
