## Supplementary Table 10 for "Competing Programs Shape Cortical Sensorimotor-Association Axis Development"

### Sheet: Sheet1
Disease	GM	GeneRatio	BgRatio	OddsRatio	pvalue	p.adj	qvalue	Count	OverlappingGenes
AD	Af	4/721	161/17565	0.581759	0.901307	1	1	4	CNTNAP2, BIN1, BCL3, BCAM
AD	At	1/201	161/17565	0.527781	0.844564	1	1	1	CNTNAP2
AD	Af u At	4/823	161/17565	0.506132	0.947318	1	1	4	CNTNAP2, BIN1, BCL3, BCAM
AD	Af n At	1/99	161/17565	1.08361	0.599154	1	1	1	CNTNAP2
AD	Ss1	0/76	161/17565	0	1	1	1	0
AD	Sm1	0/101	161/17565	0	1	1	1	0
AD	Sv1	2/291	161/17565	0.731214	0.749332	1	1	2	SORL1, CNN2
AD	Sa1	1/139	161/17565	0.767708	0.723355	1	1	1	CNN2
AD	S	2/373	161/17565	0.566818	0.859411	1	1	2	CNN2, SORL1
AD	Remaining Genes	155/16054	161/17565	1.93356	0.0122222	0.148412	0.148412	155	MS4A2, MS4A4A, MS4A6E, FAM131B, EPHA1, C4B, HLA-DRA, HLA-DQA2, PSMB9, TREML1, TREM2, STX1B, ZNF668, PRSS8, PRSS36, USP6, ZYX, TAS2R60, ALPK2, PICALM, ZNF223, ZNF225, PVR, CEACAM19, CBLC, PVRL2, TOMM40, APOE, APOC1, APOC4, APOC2, CLPTM1, GEMIN7, RELB, BLOC1S3, MARK4, KLC3, HESX1, HLA-DRB5, HLA-DRB1, CD2AP, GPR111, CSTF1, CASS4, FGF22, ZNF296, NKPD1, TRAPPC6A, CD33, EXOC3L2, CKM, WDR18, ERCC2, ABCA…
ADHD	Af	0/721	24/17565	0	1	1	1	0
ADHD	At	0/201	24/17565	0	1	1	1	0
ADHD	Af u At	0/823	24/17565	0	1	1	1	0
ADHD	Af n At	0/99	24/17565	0	1	1	1	0
ADHD	Ss1	1/76	24/17565	9.94261	0.0988977	0.592779	0.592779	1	PCDH7
ADHD	Sm1	1/101	24/17565	7.44609	0.129329	0.594214	0.594214	1	PCDH7
ADHD	Sv1	2/291	24/17565	5.32778	0.0594369	0.503165	0.503165	2	PCDH7, SLC6A9
ADHD	Sa1	1/139	24/17565	5.38374	0.173706	0.671135	0.671135	1	PCDH7
ADHD	S	2/373	24/17565	4.13012	0.0913962	0.592779	0.592779	2	PCDH7, SLC6A9
ADHD	Remaining Genes	22/16054	24/17565	0.819237	0.658586	1	1	22	TMEM56, HP, HPR, EBNA1BP2, MED8, HYI, SPAG16, WDR65, PTPRF, KDM4A, ST3GAL3, SORCS3, ARTN, ATP6V0B, B4GALT2, CCDC24, SEMA6D, RNF220, FOXP2, ZNF385D, DUSP6, TMEM161B
AN	Af	0/721	90/17565	0	1	1	1	0
AN	At	1/201	90/17565	0.952809	0.646006	1	1	1	CADM1
AN	Af u At	1/823	90/17565	0.223325	0.986834	1	1	1	CADM1
AN	Af n At	0/99	90/17565	0	1	1	1	0
AN	Ss1	0/76	90/17565	0	1	1	1	0
AN	Sm1	1/101	90/17565	1.91685	0.405672	0.999481	0.999481	1	CAMKV
AN	Sv1	1/291	90/17565	0.653623	0.77851	1	1	1	CAMKV
AN	Sa1	0/139	90/17565	0	1	1	1	0
AN	S	1/373	90/17565	0.507068	0.855826	1	1	1	CAMKV
AN	Remaining Genes	88/16054	90/17565	3.29049	0.0135378	0.153428	0.153428	88	SCAP, CYB561D2, HEMK1, CSPG5, SMARCC1, MAPKAPK3, DOCK3, MAP4, CDC25A, MANF, RBM15B, NME6, PLXNB1, CCDC51, SHISA5, PFKFB4, COL7A1, UCN2, UQCRC1, SLC26A6, CELSR3, NCKIPSD, IP6K2, PRKAR2A, SLC25A20, DALRD3, IMPDH2, QRICH1, QARS, LAMB2, CCDC71, C3orf62, USP4, GPX1, RHOA, AMT, NICN1, AMIGO3, GMPPB, IP6K1, UBA7, TRAIP, MST1R, MON1A, IFRD2, HYAL3, HYAL1, HYAL2, TUSC2, RASSF1, ZMYND10, TMEM115, CACNA2D2,…
ASD_HC(S1)	Af	9/721	189/17565	1.1481	0.372759	0.979028	0.979028	9	RORB, MEIS2, CACNA2D3, ALDH5A1, CACNA1A, NRXN3, TSHZ3, ADSL, RFX3
ASD_HC(S1)	At	3/201	189/17565	1.37366	0.367756	0.979028	0.979028	3	NRXN1, NRXN3, CACNA2D3
ASD_HC(S1)	Af u At	10/823	189/17565	1.11649	0.392933	0.987703	0.987703	10	RORB, MEIS2, CACNA2D3, ALDH5A1, CACNA1A, NRXN3, TSHZ3, ADSL, RFX3, NRXN1
ASD_HC(S1)	Af n At	2/99	189/17565	1.87044	0.288409	0.907954	0.907954	2	CACNA2D3, NRXN3
ASD_HC(S1)	Ss1	2/76	189/17565	2.45512	0.197093	0.735108	0.735108	2	SOX5, HIVEP2
ASD_HC(S1)	Sm1	2/101	189/17565	1.83244	0.29637	0.916054	0.916054	2	SOX5, BCL11A
ASD_HC(S1)	Sv1	5/291	189/17565	1.59385	0.205114	0.735108	0.735108	5	DLG4, BCL11A, SOX5, HIVEP2, ZMYND8
ASD_HC(S1)	Sa1	2/139	189/17565	1.32121	0.442264	1	1	2	NR3C2, SOX5
ASD_HC(S1)	S	6/373	189/17565	1.4914	0.214444	0.735108	0.735108	6	NR3C2, SOX5, HIVEP2, BCL11A, DLG4, ZMYND8
ASD_HC(S1)	Remaining Genes	173/16054	189/17565	0.803397	0.539134	1	1	173	TM9SF4, AHDC1, NSD1, SCN2A, SLC9A6, DYNC1H1, SYNGAP1, HRAS, DEAF1, MAGEL2, CSDE1, PAH, CACNA1E, UBE3A, RERE, FMR1, NCKAP1, SON, GABRB3, AFF2, TCF4, MSL3, CIC, FOXG1, STXBP1, CASZ1, GRIN2B, CUL3, DYRK1A, UPF3B, TEK, CDKL5, MTOR, CTCF, PACS1, PHF12, AUTS2, PTCHD1, TRIP12, EP300, ARID1B, PPP2R5D, PPP5C, PTK7, MED13L, TSC1, DNMT3A, ANK2, POGZ, POMGNT1, NLGN4X, GNAI1, TSC2, TRAF7, TLK2, ANKRD11, GRIN1…
ASD_SFAR123	Af	60/721	797/17565	1.945	4.17001e-06	0.000101272	0.000101272	60	NRP2, NTNG1, IL1RAPL2, CIB2, SYNJ1, CAMK2A, CNTN5, CDH22, RORB, KHDRBS2, ASTN2, CNTNAP2, MEIS2, CACNA2D3, GRID2, CNTNAP4, ALDH5A1, GRIK2, HS3ST5, MAOB, RIMS2, CACNA1D, INPP1, CACNA1A, CSMD1, RPS6KA2, NRXN3, CNTN4, GRIK4, FGFR1, MEGF11, PCDH10, PRUNE2, TSHZ3, MEGF10, PBX1, DNAH10, NFIA, CDH11, PTPRT, HTR1B, LRFN5, GRM7, CACNA2D1, PDE1C, PSD3, LDLR, FGF14, GRM5, ADSL, WNK3, CNR1, SLC1A1, PPP1R1B, S…
ASD_SFAR123	At	27/201	797/17565	3.28059	4.35807e-07	1.48174e-05	1.48174e-05	27	KIRREL3, DLX2, GDA, KHDRBS2, HOMER1, DLG2, ARNT2, KCND2, RIMS2, NRXN1, SLITRK5, NRXN3, SLC1A1, NXPH1, CAMK2A, NRP2, CNTNAP2, CADM1, DLX6, PTPRT, CACNA2D3, CNTNAP4, ZBTB16, CNKSR2, EGR3, ENPP1, PSD3
ASD_SFAR123	Af u At	76/823	797/17565	2.21627	2.55504e-09	4.34357e-07	4.34357e-07	76	NRP2, NTNG1, IL1RAPL2, CIB2, SYNJ1, CAMK2A, CNTN5, CDH22, RORB, KHDRBS2, ASTN2, CNTNAP2, MEIS2, CACNA2D3, GRID2, CNTNAP4, ALDH5A1, GRIK2, HS3ST5, MAOB, RIMS2, CACNA1D, INPP1, CACNA1A, CSMD1, RPS6KA2, NRXN3, CNTN4, GRIK4, FGFR1, MEGF11, PCDH10, PRUNE2, TSHZ3, MEGF10, PBX1, DNAH10, NFIA, CDH11, PTPRT, HTR1B, LRFN5, GRM7, CACNA2D1, PDE1C, PSD3, LDLR, FGF14, GRM5, ADSL, WNK3, CNR1, SLC1A1, PPP1R1B, S…
ASD_SFAR123	Af n At	11/99	797/17565	2.60258	0.00520801	0.0737801	0.0737801	11	NRP2, CAMK2A, KHDRBS2, CNTNAP2, CACNA2D3, CNTNAP4, RIMS2, NRXN3, PTPRT, PSD3, SLC1A1
ASD_SFAR123	Ss1	16/76	797/17565	5.59727	2.34187e-07	9.95294e-06	9.95294e-06	16	PREX1, CACNB2, CADM2, SDC2, CACNA1G, CADPS2, CNTNAP5, MED12L, PIK3CG, THBS1, GABRA4, SOX5, HIVEP2, OTX1, GPC6, GALNT10
ASD_SFAR123	Sm1	17/101	797/17565	4.24715	2.75099e-06	7.79447e-05	7.79447e-05	17	CADM2, CADPS2, PIK3CG, PREX1, MED12L, SDC2, CACNB2, CACNA1G, GALNT10, GABRA4, CNTNAP5, SOX5, THBS1, GPC6, BCL11A, OTX1, CEP135
ASD_SFAR123	Sv1	37/291	797/17565	3.10486	1.47156e-08	8.33886e-07	8.33886e-07	37	AVPR1A, DLG4, GRIK5, AGAP1, CACNA1B, SYN2, NPAS2, BCL11A, MYO1E, SLC24A2, JMJD1C, SOX5, GALNT10, NR1D1, CADPS2, CEP135, NLGN1, SDC2, CAMK4, ADK, CACNA1G, DLG1, ITGB3, CNTNAP5, HIVEP3, PREX1, NR2F1, CUX1, HIVEP2, OTX1, THBS1, NFIB, ZNF385B, CACNB2, CUL7, ZMYND8, PIK3CG
ASD_SFAR123	Sa1	14/139	797/17565	2.33555	0.0043093	0.0665982	0.0665982	14	MDGA2, CADPS2, CUX1, PCDH9, THBS1, CACNA1G, CAMK4, DLG1, NR2F1, CEP135, PIK3CG, NR3C2, MYO1E, SOX5
ASD_SFAR123	S	44/373	797/17565	2.86375	6.58522e-09	5.59744e-07	5.59744e-07	44	MDGA2, CADPS2, CUX1, PCDH9, THBS1, CACNA1G, CAMK4, DLG1, NR2F1, CEP135, PIK3CG, NR3C2, MYO1E, SOX5, PREX1, CACNB2, CADM2, SDC2, CNTNAP5, MED12L, GABRA4, HIVEP2, OTX1, GPC6, GALNT10, BCL11A, AVPR1A, DLG4, GRIK5, AGAP1, CACNA1B, SYN2, NPAS2, SLC24A2, JMJD1C, NR1D1, NLGN1, ADK, ITGB3, HIVEP3, NFIB, ZNF385B, CUL7, ZMYND8
ASD_SFAR123	Remaining Genes	677/16054	797/17565	0.394774	1	1	1	677	TM9SF4, AHDC1, TSPAN17, PEX7, GLO1, DLGAP1, PLXNB1, NSD1, C4B, ZNF713, ADORA3, NCOR1, SCN2A, DNAH17, KCND3, FAM98C, SLC9A6, ANKS1B, DAGLA, HLA-DPB1, SEZ6L2, DYNC1H1, KCTD13, ACTN4, DYDC1, DIP2C, PHF7, MAPK3, SYNGAP1, QRICH1, LRP1, LAMA1, NIPA2, NIPA1, HRAS, NTRK3, GPX1, CHD1, MBD1, MBD6, CA6, DEAF1, TRIM33, SLC22A9, SOD1, CMPK2, IGF1, AMPD1, MAGEL2, AMT, CSDE1, GRID1, PAH, SLC9A9, CACNA1E, TBL1X,…
BD	Af	6/721	188/17565	0.753723	0.788677	1	1	6	SCN3A, ADCY2, PDE8A, RPS6KA2, FSTL5, RUNDC3A
BD	At	1/201	188/17565	0.450856	0.886437	1	1	1	LHFPL3
BD	Af u At	7/823	188/17565	0.769973	0.783205	1	1	7	SCN3A, ADCY2, PDE8A, RPS6KA2, FSTL5, RUNDC3A, LHFPL3
BD	Af n At	0/99	188/17565	0	1	1	1	0
BD	Ss1	0/76	188/17565	0	1	1	1	0
BD	Sm1	0/101	188/17565	0	1	1	1	0
BD	Sv1	3/291	188/17565	0.944482	0.605278	1	1	3	KLC2, C1orf51, ADAMTSL3
BD	Sa1	0/139	188/17565	0	1	1	1	0
BD	S	3/373	188/17565	0.73157	0.765466	1	1	3	KLC2, C1orf51, ADAMTSL3
BD	Remaining Genes	178/16054	188/17565	1.32973	0.0621556	0.503165	0.503165	178	ADCK2, SEC11A, NDUFB2, WDR73, SCN2A, NMB, CSRNP3, ALAS1, PPM1M, GLYCTK, DAGLA, NAGS, G6PC3, DNAH1, C17orf53, ASB16, FEN1, TMUB2, FADS2, BEST1, PHF7, NISCH, STAB1, GNL3, SPCS1, ITIH1, ITIH3, PRKCD, LMAN2L, ANKRD23, ANKRD39, SEMA4C, FAM178B, TWF2, WDR82, BAP1, TLR9, SEMA3G, TNNC1, NT5DC2, PBRM1, DRAP1, GLT8D1, SART1, NEK4, ITIH4, BANF1, MUSTN1, CST6, SF3B2, TMEM110, PACS1, SFMBT1, RAB1B, CNIH2, TME…
DD	Af	1/721	82/17565	0.28203	0.968097	1	1	1	KCNH1
DD	At	1/201	82/17565	1.04741	0.611689	1	1	1	CNKSR2
DD	Af u At	2/823	82/17565	0.497777	0.902199	1	1	2	KCNH1, CNKSR2
DD	Af n At	0/99	82/17565	0	1	1	1	0
DD	Ss1	0/76	82/17565	0	1	1	1	0
DD	Sm1	1/101	82/17565	2.10716	0.37747	0.979028	0.979028	1	BCL11A
DD	Sv1	2/291	82/17565	1.46012	0.395081	0.987703	0.987703	2	NFIX, BCL11A
DD	Sa1	0/139	82/17565	0	1	1	1	0
DD	S	2/373	82/17565	1.13187	0.522421	1	1	2	BCL11A, NFIX
DD	Remaining Genes	78/16054	82/17565	1.45493	0.155435	0.629143	0.629143	78	GNAO1, AHDC1, ASXL1, NSD1, SCN2A, DYNC1H1, SYNGAP1, DNM1, GABRB3, TCF4, MSL3, SET, FOXG1, STXBP1, GRIN2B, DYRK1A, UPF3B, CDKL5, CTCF, PDHA1, PACS1, AUTS2, EP300, ARID1B, PPP2R5D, MED13L, SATB2, POGZ, GNAI1, PPP2R1A, ANKRD11, EHMT1, USP9X, PPM1D, DDX3X, GATAD2B, FOXP1, CNOT3, KIF1A, TRIO, PTEN, MECP2, ITPR1, HNRNPU, SETD5, SLC6A1, CSNK2A1, PURA, MYT1L, CASK, PTPN11, SLC35A2, CREBBP, KCNQ3, WDR45, …
IQ	Af	28/721	698/17565	0.95637	0.578382	1	1	28	PRKD1, BTN3A1, HBEGF, PDE4D, PTPRO, PCDH17, ADCY2, CACNA2D3, GRID2, TAPT1, RIMS2, SHISA4, NAGA, THRB, PLK2, TSHZ3, TP53I3, DNAH10, MBNL2, CDK2AP1, PTPRJ, RERG, ARHGAP15, GPR26, HCRTR1, GLDN, IVD, DCC
IQ	At	4/201	698/17565	0.478503	0.960895	1	1	4	THRB, RIMS2, NRXN1, CACNA2D3
IQ	Af u At	29/823	698/17565	0.860305	0.775822	1	1	29	PRKD1, BTN3A1, HBEGF, PDE4D, PTPRO, PCDH17, ADCY2, CACNA2D3, GRID2, TAPT1, RIMS2, SHISA4, NAGA, THRB, PLK2, TSHZ3, TP53I3, DNAH10, MBNL2, CDK2AP1, PTPRJ, RERG, ARHGAP15, GPR26, HCRTR1, GLDN, IVD, DCC, NRXN1
IQ	Af n At	3/99	698/17565	0.739928	0.758814	1	1	3	CACNA2D3, RIMS2, THRB
IQ	Ss1	4/76	698/17565	1.31924	0.357322	0.979028	0.979028	4	PREX1, CADM2, SGCZ, OTX1
IQ	Sm1	7/101	698/17565	1.77366	0.10723	0.592779	0.592779	7	BAI1, CADM2, PREX1, SGCZ, CAMKV, BCL11A, OTX1
IQ	Sv1	13/291	698/17565	1.11097	0.372787	0.979028	0.979028	13	H1F0, NFIX, MAN2A1, BCL11A, JMJD1C, TEF, CAMKV, PREX1, NR2F1, OTX1, SLC6A9, ZNF385B, POU3F2
IQ	Sa1	6/139	698/17565	1.07039	0.477269	1	1	6	KCNIP2, TNKS2, SGCZ, NR2F1, FBXL17, CRHR1
IQ	S	20/373	698/17565	1.35367	0.10823	0.592779	0.592779	20	KCNIP2, TNKS2, SGCZ, NR2F1, FBXL17, CRHR1, PREX1, CADM2, OTX1, BAI1, CAMKV, BCL11A, H1F0, NFIX, MAN2A1, JMJD1C, TEF, SLC6A9, ZNF385B, POU3F2
IQ	Remaining Genes	649/16054	698/17565	0.986167	0.0702032	0.542479	0.542479	649	MAPKAPK3, CCDC101, DOCK3, TUFM, RABEP2, GRK6, PFKFB4, PRR7, COL7A1, ZFYVE28, ALAS1, PPM1M, SLC26A6, GLYCTK, TNIP2, OSBP2, CELSR3, DNAH1, NCKIPSD, IP6K2, PRKAR2A, PAPL, PHF7, SLC25A20, FZD2, PAK4, NISCH, DALRD3, STAB1, IMPDH2, QRICH1, GNL3, QARS, LAMB2, SPCS1, CCDC103, ITIH1, ITIH3, CCDC71, TFDP2, C3orf62, NTRK3, USP4, GPX1, MARS, RHOA, ARMC1, PEF1, PDE7A, COL16A1, CEP250, EIF5, ERGIC3, MARK3, SPA…
MDD	Af	4/721	41/17565	2.48664	0.086303	0.592779	0.592779	4	ASTN2, LRFN5, ENOX1, DCC
MDD	At	0/201	41/17565	0	1	1	1	0
MDD	Af u At	4/823	41/17565	2.16348	0.124127	0.594214	0.594214	4	ASTN2, LRFN5, ENOX1, DCC
MDD	Af n At	0/99	41/17565	0	1	1	1	0
MDD	Ss1	1/76	41/17565	5.71133	0.163046	0.644601	0.644601	1	SOX5
MDD	Sm1	1/101	41/17565	4.27725	0.210775	0.735108	0.735108	1	SOX5
MDD	Sv1	2/291	41/17565	3.0024	0.14755	0.61868	0.61868	2	VRK2, SOX5
MDD	Sa1	1/139	41/17565	3.09257	0.278278	0.892591	0.892591	1	SOX5
MDD	S	2/373	41/17565	2.32746	0.216208	0.735108	0.735108	2	SOX5, VRK2
MDD	Remaining Genes	35/16054	41/17565	0.43334	0.941549	1	1	35	LHX2, RERE, RSRC1, DENND1A, MLF1, CCDC68, TCF4, BAG5, MYO18A, NUFIP2, L3MBTL2, DHX38, CCDC122, PAX6, PMFBP1, TMEM106B, SYNE2, FBXL4, C6orf168, SORCS3, NEGR1, ESR2, DLST, SLC30A9, RAB27B, ELP4, CPPED1, NR4A2, CRYBA1, RPS6KL1, DENND1B, GPD2, ZNF445, OLFM4, MEF2C
NEUROT	Af	6/721	235/17565	0.597307	0.923968	1	1	6	SOX6, NOS1, GLIS3, ACVR2A, GRM5, ANKK1
NEUROT	At	3/201	235/17565	1.09829	0.505818	1	1	3	SOX6, ACVR2A, NOS1
NEUROT	Af u At	6/823	235/17565	0.519464	0.966689	1	1	6	SOX6, NOS1, GLIS3, ACVR2A, GRM5, ANKK1
NEUROT	Af n At	3/99	235/17565	2.27896	0.147043	0.61868	0.61868	3	SOX6, NOS1, ACVR2A
NEUROT	Ss1	1/76	235/17565	0.965242	0.641514	1	1	1	SGCZ
NEUROT	Sm1	1/101	235/17565	0.722863	0.744441	1	1	1	SGCZ
NEUROT	Sv1	4/291	235/17565	1.00928	0.548093	1	1	4	DPY19L3, VRK2, TEF, C6orf48
NEUROT	Sa1	4/139	235/17565	2.16514	0.116429	0.592779	0.592779	4	PCDH9, SGCZ, FBXL17, CRHR1
NEUROT	S	8/373	235/17565	1.60763	0.128687	0.594214	0.594214	8	PCDH9, SGCZ, FBXL17, CRHR1, DPY19L3, VRK2, TEF, C6orf48
NEUROT	Remaining Genes	221/16054	235/17565	1.17847	0.0854473	0.592779	0.592779	221	APOM, CSNK2B, FAM172A, LY6G5B, LY6G6D, C6orf25, MSH5, TLR4, HSPA1A, POU5F2, HSPA1B, C2, CFB, SKIV2L, CYP21A2, STK19, C4B, PPT2, ITCH, TP53INP2, DYNLRB1, ACSS2, MAP1LC3A, MYH7B, BCL7C, STX1B, ZNF668, VKORC1, PRSS8, MAPT, PRSS36, CACNA1E, STH, RSRC1, NSF, TCF4, RPL14, KCTD10, MMAB, NOX4, ELAVL2, LINGO2, RBX1, EP300, PPP5C, L3MBTL2, ZC3H7B, ACO2, MEI1, CSDC2, XRCC6, C12orf49, GTF2IRD1, FARP1, ZNF804…
PD	Af	1/721	28/17565	0.848868	0.691029	1	1	1	CCDC62
PD	At	1/201	28/17565	3.15222	0.275669	0.892591	0.892591	1	DLG2
PD	Af u At	2/823	28/17565	1.53668	0.380093	0.979028	0.979028	2	CCDC62, DLG2
PD	Af n At	0/99	28/17565	0	1	1	1	0
PD	Ss1	0/76	28/17565	0	1	1	1	0
PD	Sm1	1/101	28/17565	6.34148	0.149211	0.61868	0.61868	1	SIPA1L2
PD	Sv1	1/291	28/17565	2.16245	0.373825	0.979028	0.979028	1	SIPA1L2
PD	Sa1	2/139	28/17565	9.59293	0.0205445	0.218286	0.218286	2	RAB7L1, SIPA1L2
PD	S	2/373	28/17565	3.49388	0.118556	0.592779	0.592779	2	RAB7L1, SIPA1L2
PD	Remaining Genes	24/16054	28/17565	0.446163	0.9124	1	1	24	MCCC1, STX1B, MAPT, TMEM175, GBA, SPPL2B, BST1, GCH1, DDRGK1, TMEM163, GPNMB, SCARB2, VPS13C, SYT11, ACMSD, BCKDK, INPP5F, SNCA, STK39, RIT2, FAM47E, GAK, DGKQ, NUCKS1
SCZ	Af	7/721	100/17565	1.73266	0.116883	0.592779	0.592779	7	CYP7B1, WBSCR17, CSMD1, CNTN4, NEBL, ENOX1, DCC
SCZ	At	3/201	100/17565	2.64792	0.10712	0.592779	0.592779	3	BAI3, WBSCR17, NXPH1
SCZ	Af u At	9/823	100/17565	1.98483	0.0448081	0.423188	0.423188	9	CYP7B1, WBSCR17, CSMD1, CNTN4, NEBL, ENOX1, DCC, BAI3, NXPH1
SCZ	Af n At	1/99	100/17565	1.75758	0.432673	1	1	1	WBSCR17
SCZ	Ss1	1/76	100/17565	2.29966	0.352636	0.979028	0.979028	1	OPCML
SCZ	Sm1	1/101	100/17565	1.72222	0.43915	1	1	1	OPCML
SCZ	Sv1	8/291	100/17565	5.18267	0.000256711	0.00484899	0.00484899	8	EMX1, ASPHD1, MAN2A1, TMTC1, OPCML, SGCD, SFXN5, AKT3
SCZ	Sa1	4/139	100/17565	5.25154	0.00819725	0.107195	0.107195	4	PTPRK, TMTC1, CRHR1, SFXN5
SCZ	S	10/373	100/17565	5.13835	5.24212e-05	0.00111395	0.00111395	10	PTPRK, TMTC1, CRHR1, SFXN5, OPCML, EMX1, ASPHD1, MAN2A1, SGCD, AKT3
SCZ	Remaining Genes	81/16054	100/17565	0.314139	0.99971	1	1	81	DARS2, MAPK3, NAB2, SETD6, MAPT, KLF6, RERE, BCL11B, GRM1, FOXN2, NDFIP2, CALN1, THAP8, ACTR1B, FAM83D, CACNA1I, CISD2, CUL9, SF3B1, IL1RAPL1, PCGF3, FHIT, ZNF804A, MSI2, ZCCHC7, HYI, NLGN4X, TRPC4, BCL2L12, THOC7, EYS, MAD1L1, CACNA1C, FTSJ2, ACE, CDH16, FOXP1, NRIP1, DNAJA3, SNAP91, ALMS1P, IRF3, GPM6A, TXNRD1, WSCD2, BNIP3L, PAK6, EMB, ATP2A2, ESAM, MYT1L, SP4, WDR76, FAM114A2, NEGR1, IMMP2L, …
CAD	Af	4/721	152/17565	0.617475	0.8753	1	1	4	MRAS, BCAM, ZEB2, LDLR
CAD	At	0/201	152/17565	0	1	1	1	0
CAD	Af u At	4/823	152/17565	0.537208	0.929923	1	1	4	MRAS, BCAM, ZEB2, LDLR
CAD	Af n At	0/99	152/17565	0	1	1	1	0
CAD	Ss1	1/76	152/17565	1.50313	0.484158	1	1	1	SMAD3
CAD	Sm1	1/101	152/17565	1.1257	0.585355	1	1	1	SMAD3
CAD	Sv1	5/291	152/17565	1.99943	0.108709	0.592779	0.592779	5	SCARB1, SMAD7, RAB23, NFIB, AKAP13
CAD	Sa1	1/139	152/17565	0.813898	0.702658	1	1	1	UNC5C
CAD	S	7/373	152/17565	2.20697	0.0437463	0.423188	0.423188	7	UNC5C, SMAD3, SCARB1, SMAD7, RAB23, NFIB, AKAP13
CAD	Remaining Genes	141/16054	152/17565	0.954537	0.335207	0.979028	0.979028	141	PRKAR2A, LRP1, TP53INP2, PROCR, SREBF1, MARK3, AXL, HNRNPUL1, CCDC97, ADAM17, TRIB1, CDKN1A, CDKN2B, IGF2BP1, NOS3, ABI3, FAM109A, ATXN2, PVRL2, APOE, GIT1, CLPTM1, SSH2, MARK4, PID1, FHL3, FOXA3, APOB, SBF2, LPA, NFAT5, FLT1, CTSA, PCIF1, SEMA5A, VEGFA, TGFB1, HP, NAV1, IGF2R, FBN2, SLC22A1, EHBP1, PLG, TSPAN14, SERPINH1, BCAS3, RGS12, INO80, CMIP, PLCG2, CDH13, FBXL20, SIX5, DMPK, DMWD, SYMPK, …
Crohn	Af	1/721	69/17565	0.336213	0.944855	1	1	1	AHNAK2
Crohn	At	0/201	69/17565	0	1	1	1	0
Crohn	Af u At	1/823	69/17565	0.292669	0.963765	1	1	1	AHNAK2
Crohn	Af n At	0/99	69/17565	0	1	1	1	0
Crohn	Ss1	0/76	69/17565	0	1	1	1	0
Crohn	Sm1	0/101	69/17565	0	1	1	1	0
Crohn	Sv1	1/291	69/17565	0.856542	0.684929	1	1	1	CACNA1B
Crohn	Sa1	0/139	69/17565	0	1	1	1	0
Crohn	S	1/373	69/17565	0.664492	0.773255	1	1	1	CACNA1B
Crohn	Remaining Genes	67/16054	69/17565	2.50197	0.0566728	0.503165	0.503165	67	KEL, PIAS2, PTAFR, TNFRSF13B, BBS5, GLB1L, PDLIM5, SNX20, APOBEC3G, TAGAP, TAF1D, CELA3B, GPSM1, TRPM2, TDRD6, EDF1, CARD9, SNAPC4, COL12A1, HGFAC, ZNF205, NRIP1, ADIPOQ, YME1L1, CCR7, YIPF1, ABI2, CLTCL1, TRIM22, PRPF6, SPINT1, SULT1A1, DOK2, ATM, INHA, BAHCC1, VWA3B, MPO, TYK2, APOL3, AP1M2, SPNS1, IL10RA, PODN, TST, EOMES, PDHX, ATG16L1, SAG, ALDH1L1, RELA, RIN1, HIC2, DNAH3, SDF2L1, ASPM, SGI…
Lupus	Af	6/721	150/17565	0.954837	0.583779	1	1	6	CDH23, TNFAIP3, ARHGAP15, SPRED2, GRB2, SPEF2
Lupus	At	0/201	150/17565	0	1	1	1	0
Lupus	Af u At	6/823	150/17565	0.830426	0.710142	1	1	6	CDH23, TNFAIP3, ARHGAP15, SPRED2, GRB2, SPEF2
Lupus	Af n At	0/99	150/17565	0	1	1	1	0
Lupus	Ss1	0/76	150/17565	0	1	1	1	0
Lupus	Sm1	0/101	150/17565	0	1	1	1	0
Lupus	Sv1	4/291	150/17565	1.60498	0.237817	0.792722	0.792722	4	CABP1, NR4A3, UHRF1BP1, GCA
Lupus	Sa1	3/139	150/17565	2.54562	0.116254	0.592779	0.592779	3	CABP1, RASGRP1, UHRF1BP1
Lupus	S	5/373	150/17565	1.56784	0.214567	0.735108	0.735108	5	CABP1, RASGRP1, UHRF1BP1, NR4A3, GCA
Lupus	Remaining Genes	139/16054	150/17565	0.940879	0.353306	0.979028	0.979028	139	IL10, RABGAP1L, CCL22, CCL17, TNIP2, TNFRSF13B, TRAF3, PTPN22, IRF7, ZNF365, RERE, INPP5B, CD58, ANKRD27, PLD4, CLNK, NCOA2, GPR19, SIPA1, IFNB1, TERT, IFNA21, IFNA7, PXK, IFNA5, IFNA2, STAG3L4, STAT4, RGS1, ZFP90, HIP1, BANK1, CD226, PTPRC, CD40, TPCN2, CSNK2A2, IDUA, MFSD6, NAB1, TM9SF2, CD37, ALDH16A1, FLT3LG, FCGRT, ERI1, RNF4, COQ10B, ELF1, C8orf12, BLK, CDKN2AIPNL, LYST, IKBKE, MAPKAPK2, IK…
MetS	Af	2/721	128/17565	0.362121	0.9701	1	1	2	EYA1, CRIM1
MetS	At	1/201	128/17565	0.66622	0.772034	1	1	1	EYA1
MetS	Af u At	2/823	128/17565	0.31516	0.984577	1	1	2	EYA1, CRIM1
MetS	Af n At	1/99	128/17565	1.36783	0.516213	1	1	1	EYA1
MetS	Ss1	0/76	128/17565	0	1	1	1	0
MetS	Sm1	0/101	128/17565	0	1	1	1	0
MetS	Sv1	0/291	128/17565	0	1	1	1	0
MetS	Sa1	0/139	128/17565	0	1	1	1	0
MetS	S	0/373	128/17565	0	1	1	1	0
MetS	Remaining Genes	126/16054	128/17565	4.72263	0.000824933	0.0140239	0.0140239	126	OGFOD1, JMY, CCDC101, TUFM, CYP21A2, ERBB3, PHF13, NOP14, HIRIP3, FADS2, YPEL3, ABCC5, GDPD3, MAPK3, ITCH, TRAF3, KIAA1598, ZNF668, ETV5, UBA7, RGS17, PJA2, PRC1, STRA13, SERPINI1, CCDC57, CALCRL, MCC, BCL7B, ATP5G1, VPS29, MLXIPL, PACS1, ETS2, LYZ, RFT1, YEATS4, PAM, SSH2, PABPC4, PRR13, FARP1, DCP2, HIST1H2BD, HIST1H4E, LGSN, BTN2A2, GPR61, MYO19, RPAP1, ICA1L, TP53INP1, CEP68, PPM1G, MARS2, PL…
T2D	Af	1/721	69/17565	0.336213	0.944855	1	1	1	ANK1
T2D	At	0/201	69/17565	0	1	1	1	0
T2D	Af u At	1/823	69/17565	0.292669	0.963765	1	1	1	ANK1
T2D	Af n At	0/99	69/17565	0	1	1	1	0
T2D	Ss1	0/76	69/17565	0	1	1	1	0
T2D	Sm1	0/101	69/17565	0	1	1	1	0
T2D	Sv1	2/291	69/17565	1.74477	0.317248	0.963074	0.963074	2	CAMK1D, PTGFRN
T2D	Sa1	0/139	69/17565	0	1	1	1	0
T2D	S	2/373	69/17565	1.35254	0.432463	1	1	2	CAMK1D, PTGFRN
T2D	Remaining Genes	66/16054	69/17565	1.64161	0.144567	0.61868	0.61868	66	DLK1, TUBG2, TOM1L2, IGF2BP2, AP3S2, RPL39L, TH, SIX3, NOTCH2, HAUS6, PXK, ATP5G1, UBE2Z, IRS1, PAM, APOE, DCAF16, RNF6, ITFG3, PCGF3, ABO, GPSM1, SLC22A3, CCNE2, CEP68, CARD9, STEAP2, CLUAP1, ST6GAL1, WFS1, FAM134C, DGKB, MTNR1B, CCDC67, SIX2, CALR, INHBB, CDK8, JAZF1, HMG20A, UBE2E2, ZNF703, CRHR2, HERC1, ZBTB20, TCF7L2, C12orf65, ADCY5, ARHGAP19, TSPAN8, SLC12A8, KLF14, NKX6-3, ITGB6, FBXL22, …
