## Supplementary Table 11 for "Competing Programs Shape Cortical Sensorimotor-Association Axis Development"

### Sheet: Sheet1
Disease	GM	GeneRatio	BgRatio	OddsRatio	pvalue	p.adj	qvalue	Count	OverlappingGenes
AD	Af	13/1748	185/60155	2.44283	0.00312244	0.0069844	0.0069844	13	CNTNAP2, GPC2, NDUFS2, CLU, BCL3, CLPTM1, BIN1, NYAP1, DMWD, GAL3ST4, ZKSCAN1, COPS6, FAM63B
AD	At	13/1526	185/60155	2.81235	0.000954499	0.00235166	0.00235166	13	FAM131B, RAB8B, TOMM40, PVRL2, NKPD1, COPS6, FBXO46, NYAP1, GPC2, DMWD, PPP1R37, MOSPD3, BLOC1S3
AD	Af u At	22/2794	185/60155	2.67986	5.41017e-05	0.000180339	0.000180339	22	CNTNAP2, GPC2, NDUFS2, CLU, BCL3, CLPTM1, BIN1, NYAP1, DMWD, GAL3ST4, ZKSCAN1, COPS6, FAM63B, FAM131B, RAB8B, TOMM40, PVRL2, NKPD1, FBXO46, PPP1R37, MOSPD3, BLOC1S3
AD	Af n At	4/480	185/60155	2.66192	0.0616532	0.0935808	0.0935808	4	GPC2, NYAP1, DMWD, COPS6
AD	Ss1	6/675	185/60155	2.86304	0.0186227	0.0347896	0.0347896	6	SLTM, PTK2B, TSC22D4, EPHB4, CD2AP, PICALM
AD	Sm1	2/515	185/60155	1.22068	0.470933	0.588666	0.588666	2	TSC22D4, CD2AP
AD	Sv1	1/500	185/60155	0.624205	0.787007	0.929106	0.929106	1	PRRT1
AD	Sa1	0/225	185/60155	0	1	1	1	0
AD	S	7/1256	185/60155	1.7809	0.0943522	0.137093	0.137093	7	SLTM, PTK2B, TSC22D4, EPHB4, CD2AP, PICALM, PRRT1
AD	Remaining Genes	156/53946	185/60155	0.402123	0.991399	1	1	156	MARK4, TRAPPC6A, RTFDC1, RABEP1, PRSS8, CNN2, ABCA7, WDR18, STAG3, FGF22, PVR, LRCH4, ZCWPW1, PILRA, CASS4, TREM2, STX1B, HSD3B7, POLR2E, RIN3, CSTF1, STX4, BCKDK, KAT8, RNF40, LACTB, TRIM35, RELB, CLASRP, CKM, ERCC2, KLC3, DMPK, CD33, TAF6, TFR2, FBXO24, AGFG2, CAMTA2, RNF167, CHRNE, NUP88, MS4A6A, MS4A4A, GRIN3B, CHRNA2, EPHX2, PILRB, EML2, USP6, KIF1C, EXOC3L2, APOE, APOC1, TCN1, SORL1, ADAM10…
ADHD	Af	0/1748	33/60155	0	1	1	1	0
ADHD	At	4/1526	33/60155	5.11496	0.00939843	0.0190206	0.0190206	4	SORCS3, FOXP2, ST3GAL3, KDM4A
ADHD	Af u At	4/2794	33/60155	2.72762	0.0652034	0.0980936	0.0980936	4	SORCS3, FOXP2, ST3GAL3, KDM4A
ADHD	Af n At	0/480	33/60155	0	1	1	1	0
ADHD	Ss1	3/675	33/60155	8.52545	0.00597487	0.0128573	0.0128573	3	PCDH7, ZNF385D, DUSP6
ADHD	Sm1	3/515	33/60155	11.2209	0.00281215	0.00637422	0.00637422	3	PCDH7, ZNF385D, DUSP6
ADHD	Sv1	0/500	33/60155	0	1	1	1	0
ADHD	Sa1	0/225	33/60155	0	1	1	1	0
ADHD	S	3/1256	33/60155	4.52594	0.0311239	0.0523868	0.0523868	3	PCDH7, ZNF385D, DUSP6
ADHD	Remaining Genes	26/53946	33/60155	0.278503	0.983182	1	1	26	EBNA1BP2, ARTN, ATP6V0B, B4GALT2, SEMA6D, PTPRF, SPAG16, TMEM56, CCDC24, MED8, TMEM161B, HYI, RNF220, SLC6A9, SZT2, ATP6V1E1P1, HYI-AS1, SZT2-AS1, KDM4A-AS1, LINC00461, TMEM161B-AS1, LINC01288, HP, HCCAT5, HPR, TMEM56-RWDD3
AN	Af	10/1748	101/60155	3.55069	0.00073236	0.00185823	0.00185823	10	IP6K2, CADM1, GNAI2, MAPKAPK3, MAP4, CDC25A, WDR6, MON1A, ZMYND10, QARS
AN	At	12/1526	101/60155	5.02109	1.01442e-05	4.106e-05	4.106e-05	12	CADM1, PRKAR2A, MAP4, GNAI2, CSPG5, SHISA5, SEMA3F, CACNA2D2, IP6K2, RBM15B, MON1A, ATRIP
AN	Af u At	17/2794	101/60155	4.01686	4.01932e-06	1.66655e-05	1.66655e-05	17	IP6K2, CADM1, GNAI2, MAPKAPK3, MAP4, CDC25A, WDR6, MON1A, ZMYND10, QARS, PRKAR2A, CSPG5, SHISA5, SEMA3F, CACNA2D2, RBM15B, ATRIP
AN	Af n At	5/480	101/60155	6.29605	0.00133891	0.00316131	0.00316131	5	IP6K2, CADM1, GNAI2, MAP4, MON1A
AN	Ss1	7/675	101/60155	6.37962	0.000150133	0.000411656	0.000411656	7	CAMKV, PSME4, RHOA, PLXNB1, HYAL2, COL7A1, UBA7
AN	Sm1	2/515	101/60155	2.25971	0.214364	0.291535	0.291535	2	CAMKV, PSME4
AN	Sv1	3/500	101/60155	3.53538	0.0523814	0.0809531	0.0809531	3	CAMKV, COL7A1, MST1
AN	Sa1	1/225	101/60155	2.5746	0.315316	0.406089	0.406089	1	CAMKV
AN	S	8/1256	101/60155	3.90454	0.00128948	0.00308749	0.00308749	8	CAMKV, PSME4, RHOA, PLXNB1, HYAL2, COL7A1, UBA7, MST1
AN	Remaining Genes	76/53946	101/60155	0.227139	0.999991	1	1	76	RBM5, RBM6, CELSR3, UQCRC1, SEMA3B, RASSF1, ERLEC1, DOCK3, PFKFB4, USP4, GNAT1, HYAL1, TUSC2, NPRL2, CYB561D2, SCAP, HEMK1, CISH, FOXP1, GPR75-ASB3, PTBP2, GPR75, TMEM115, DHX30, CHAC2, AMT, TCTA, NICN1, UCN2, VPRBP, MANF, ELP6, CAMP, ZNF589, FBXW12, CCDC51, BSN, APEH, RNF123, MST1R, MGMT, ACYP2, LAMB2, USP19, NME6, DAG1, CCDC36, SMARCC1, GMPPB, AMIGO3, IP6K1, CCDC71, ARIH2, IMPDH2, NDUFAF3, DALR…
ASD_HC(S1)	Af	29/1748	211/60155	5.19697	5.08915e-12	4.55345e-11	4.55345e-11	29	MEF2C, ALDH5A1, GRIA2, CTNNB1, ADSL, ARX, CACNA1A, PCDH19, DEAF1, RORB, DDX3X, GRIN2A, DYRK1A, NRXN3, CNOT3, PPP1R9B, IRF2BPL, MEIS2, CACNA2D3, BRSK2, GRIN1, LDB1, TBR1, AUTS2, SMARCA4, NLGN2, KMT2C, CASK, KANSL1
ASD_HC(S1)	At	25/1526	211/60155	5.04001	2.18258e-10	1.68654e-09	1.68654e-09	25	ARX, NRXN1, EBF3, DPYSL2, NRXN3, CELF4, CORO1A, CTNNB1, GRIN1, SCN1A, PCCB, CREBBP, SMARCC2, RERE, SMARCA4, CACNA1A, NLGN2, DEAF1, SRCAP, FOXP2, AHDC1, NACC1, CASK, VPS13B, GIGYF2
ASD_HC(S1)	Af u At	45/2794	211/60155	5.42721	7.66856e-18	1.30366e-16	1.30366e-16	45	MEF2C, ALDH5A1, GRIA2, CTNNB1, ADSL, ARX, CACNA1A, PCDH19, DEAF1, RORB, DDX3X, GRIN2A, DYRK1A, NRXN3, CNOT3, PPP1R9B, IRF2BPL, MEIS2, CACNA2D3, BRSK2, GRIN1, LDB1, TBR1, AUTS2, SMARCA4, NLGN2, KMT2C, CASK, KANSL1, NRXN1, EBF3, DPYSL2, CELF4, CORO1A, SCN1A, PCCB, CREBBP, SMARCC2, RERE, SRCAP, FOXP2, AHDC1, NACC1, VPS13B, GIGYF2
ASD_HC(S1)	Af n At	9/480	211/60155	5.42164	5.65337e-05	0.000184822	0.000184822	9	CTNNB1, ARX, CACNA1A, DEAF1, NRXN3, GRIN1, SMARCA4, NLGN2, CASK
ASD_HC(S1)	Ss1	14/675	211/60155	6.14156	1.4829e-07	7.00256e-07	7.00256e-07	14	BCL11A, CDKL5, NCOA1, KIAA0232, MYT1L, SYNGAP1, ZMYND8, CHD3, YY1, GNAI1, GFAP, TCF7L2, DIP2A, KMT2A
ASD_HC(S1)	Sm1	8/515	211/60155	4.45219	0.000512897	0.0013211	0.0013211	8	BCL11A, CDKL5, NCOA1, KIAA0232, ZMYND8, CHD3, TCF4, YY1
ASD_HC(S1)	Sv1	9/500	211/60155	5.19899	7.71152e-05	0.00024277	0.00024277	9	BCL11A, IQSEC2, GFAP, HNRNPU, CHD3, ZNF462, FOXG1, SYNGAP1, TCF4
ASD_HC(S1)	Sa1	3/225	211/60155	3.7398	0.045262	0.0724115	0.0724115	3	ZMYND8, GFAP, FMR1
ASD_HC(S1)	S	20/1256	211/60155	4.79075	2.46132e-08	1.30758e-07	1.30758e-07	20	ZMYND8, GFAP, FMR1, BCL11A, CDKL5, NCOA1, KIAA0232, MYT1L, SYNGAP1, CHD3, YY1, GNAI1, TCF7L2, DIP2A, KMT2A, TCF4, IQSEC2, HNRNPU, ZNF462, FOXG1
ASD_HC(S1)	Remaining Genes	146/53946	211/60155	0.166374	1	1	1	146	MSL3, KMT2E, SYN1, CSDE1, HIVEP2, PPP5C, SPAST, CUL3, TRIO, AP2S1, ARID1B, NCKAP1, ACTB, CIC, RIMS1, RFX3, SMARCA2, ATRX, POMGNT1, WAC, SETD1A, LZTR1, TCF20, EP300, CHD8, ADNP, CSNK2A1, TM9SF4, CTCF, TSC2, BCKDK, DMPK, MED13, RAI1, PHF12, NRXN2, PPP2R5D, PTK7, NUP155, TRIM23, UBE3A, FOXP1, HDLBP, ASH1L, KDM5B, PHF3, DNMT3A, TEK, KDM3B, TSHZ3, MED13L, BAZ2B, USP9X, UPF3B, MBOAT7, KDM5C, PRR12, HNR…
ASD_SFAR123	Af	135/1748	902/60155	6.05408	1.49351e-55	1.26948e-53	1.26948e-53	135	RPS6KA2, CLCN4, GPC4, FGFR1, OPHN1, MEF2C, FAT1, SLC1A1, KHDRBS2, ALDH5A1, DPYSL3, CNTN3, GRIA2, CIB2, NTRK3, ILF2, MEGF10, SYBU, ASTN2, CDH22, PDE1C, NTNG1, BRINP3, SLC22A15, GRIK2, GPR85, KDM1B, CTNNB1, SCN9A, MACROD2, CNTNAP2, CADM1, UBE2H, DNER, IL1RAPL2, PRKDC, DMXL2, MAOA, ADSL, STK39, PCDHA11, CAMK2A, BTRC, FGF14, EGR3, IQGAP3, DUSP15, STYK1, MAOB, RIT2, IL1RAPL1, ARX, MYLK, NRCAM, LAMA1, …
ASD_SFAR123	At	105/1526	902/60155	5.16157	1.471e-38	8.33566e-37	8.33566e-37	105	ARX, NUAK1, ETFB, CDH13, MEGF10, RPL10, CDH22, HOMER1, PSD3, LRFN5, CX3CR1, ARNT2, NRXN1, PJA1, CADM1, CCSER1, DPYD, MAOA, VSIG4, RIMS2, GRIK4, EBF3, SNTG2, KCNS3, SLC7A3, DPYSL2, GDA, ST8SIA2, KIRREL3, NCKAP5, DLGAP2, DIXDC1, IGF1, NRXN3, STYK1, CAMK2A, GPC4, GNAS, CELF4, SYP, CORO1A, MET, CDH9, DLX2, CNR1, NXPH1, NTNG1, CTNNB1, GRIN1, PTPRT, PCDHAC2, SCN1A, PCDHA6, PCCB, PCDHA3, ZBTB16, PCDHA10…
ASD_SFAR123	Af u At	200/2794	902/60155	5.98576	4.37788e-78	7.4424e-76	7.4424e-76	200	RPS6KA2, CLCN4, GPC4, FGFR1, OPHN1, MEF2C, FAT1, SLC1A1, KHDRBS2, ALDH5A1, DPYSL3, CNTN3, GRIA2, CIB2, NTRK3, ILF2, MEGF10, SYBU, ASTN2, CDH22, PDE1C, NTNG1, BRINP3, SLC22A15, GRIK2, GPR85, KDM1B, CTNNB1, SCN9A, MACROD2, CNTNAP2, CADM1, UBE2H, DNER, IL1RAPL2, PRKDC, DMXL2, MAOA, ADSL, STK39, PCDHA11, CAMK2A, BTRC, FGF14, EGR3, IQGAP3, DUSP15, STYK1, MAOB, RIT2, IL1RAPL1, ARX, MYLK, NRCAM, LAMA1, …
ASD_SFAR123	Af n At	40/480	902/60155	5.9749	3.78233e-18	7.14439e-17	7.14439e-17	40	GPC4, KHDRBS2, CNTN3, CIB2, MEGF10, CDH22, NTNG1, CTNNB1, CADM1, MAOA, CAMK2A, STYK1, ARX, CACNA1A, CNTNAP4, LRFN5, DEAF1, GRIK4, SLC7A3, NRXN3, CNR1, ARNT2, GRIN1, DMWD, PCDHA3, CDH10, STX1A, SET, ACHE, GNAS, SMARCA4, ST8SIA2, KIRREL3, NLGN2, CSNK1E, CHMP1A, KCNQ2, P2RX5, SSRP1, CASK
ASD_SFAR123	Ss1	53/675	902/60155	5.66775	1.92788e-22	5.46231e-21	5.46231e-21	53	BCL11A, DOCK4, PPP1R1B, HECW2, UNC5D, ATP1A1, ITSN1, CDKL5, NCOA1, GUCY1A2, SLC24A2, PRICKLE2, KIAA0232, CADM2, ROBO2, MYT1L, SYNGAP1, CDON, RBFOX1, ZMYND8, SATB2, AGO4, SLC25A27, GALNT10, AVPR1A, NLGN1, CHD3, NPAS2, GPR37, JMJD1C, DPP10, PLXNA4, YY1, GNAI1, CHRM3, CNTN6, ATP2B2, PRKCB, PREX1, GFAP, PLXNB1, ATP10A, MBD6, TCF7L2, SLC38A10, REEP3, SLC25A39, MIB1, KIF13B, DIP2A, KMT2A, UBR5, RNF135
ASD_SFAR123	Sm1	45/515	902/60155	6.32608	4.57169e-21	9.71483e-20	9.71483e-20	45	BCL11A, PPP1R1B, ATP1A1, CDKL5, NCOA1, SLC24A2, PRICKLE2, KIAA0232, ROBO2, CACNA1G, RBFOX1, ZMYND8, SATB2, AGO4, ZNF385B, GUCY1A2, UNC5D, GALNT10, AVPR1A, NLGN1, CHD3, NPAS2, JMJD1C, CADM2, DPP10, TCF4, PLXNA4, DLG1, YY1, CADPS2, HIVEP3, CHRM3, CNTN6, ATP2B2, PRKCB, GPHN, PCDH9, SRSF11, SYNCRIP, ANXA1, REEP3, PCDH15, MIB1, TECTA, TRIM33
ASD_SFAR123	Sv1	38/500	902/60155	5.39125	5.36872e-16	7.02063e-15	7.02063e-15	38	NINL, BCL11A, IQSEC2, GFAP, THBS1, NFIB, HNRNPU, AVPR1A, MBD6, CHD3, NPAS2, ITSN1, ITGB3, CADPS2, GRIK5, PREX1, NR1D1, ZNF462, SLC24A2, FOXG1, SYNGAP1, KDM6A, ZNF385B, TCF4, CUL7, HIVEP3, MYO1E, AGAP1, GALNT10, LAMB1, SRSF11, FBN1, CADM2, ANXA1, CUX1, SLC25A39, TECTA, UBR5
ASD_SFAR123	Sa1	19/225	902/60155	5.94219	1.88022e-09	1.38973e-08	1.38973e-08	19	CHRM3, ZNF385B, CNTN4, PLXNA4, NEGR1, CACNA1G, ZMYND8, SATB2, JMJD1C, NFIB, LAMB1, ACTN4, GFAP, FBN1, CADM2, CUX1, SLC24A2, TRIM33, FMR1
ASD_SFAR123	S	88/1256	902/60155	5.17642	6.16209e-33	2.09511e-31	2.09511e-31	88	CHRM3, ZNF385B, CNTN4, PLXNA4, NEGR1, CACNA1G, ZMYND8, SATB2, JMJD1C, NFIB, LAMB1, ACTN4, GFAP, FBN1, CADM2, CUX1, SLC24A2, TRIM33, FMR1, BCL11A, DOCK4, PPP1R1B, HECW2, UNC5D, ATP1A1, ITSN1, CDKL5, NCOA1, GUCY1A2, PRICKLE2, KIAA0232, ROBO2, MYT1L, SYNGAP1, CDON, RBFOX1, AGO4, SLC25A27, GALNT10, AVPR1A, NLGN1, CHD3, NPAS2, GPR37, DPP10, YY1, GNAI1, CNTN6, ATP2B2, PRKCB, PREX1, PLXNB1, ATP10A, MBD6…
ASD_SFAR123	Remaining Genes	614/53946	902/60155	0.150386	1	1	1	614	LAS1L, ICA1, ST7, MSL3, PON1, KMT2E, PDK2, SCN4A, SYN1, JARID2, CSDE1, UBE3C, PHF7, HIVEP2, PLAUR, PPP5C, CCDC88C, ZMYND11, SPAST, NCAPH2, CUL3, TRIO, MSR1, MYO16, AP2S1, USH2A, OFD1, YTHDC2, ARID1B, NFE2L3, ZC3H11A, NCKAP1, DLX3, ABCA7, BCAS1, SPEN, ASPM, NEO1, HDAC4, PITX1, NUP133, DAPP1, SMG6, EXOC5, CLTCL1, MNT, VASH1, MBD3, SPP2, ZFYVE26, P4HA2, PTGS2, ACTB, MCM6, CTTNBP2, PCM1, CIC, RIMS1, …
BD	Af	24/1748	208/60155	4.2417	1.17563e-08	7.40214e-08	7.40214e-08	24	RPS6KA2, XPNPEP1, RUNDC3A, TTBK2, SCN3A, WDR82, FSTL5, CSRNP3, RBM4B, THSD7A, ADCY2, POC1A, GRIN2A, PLEKHO1, CA14, DENND2A, FTH1, NCAN, TMEM151A, LPAR2, NT5DC2, PC, BANF1, VPS39
BD	At	22/1526	208/60155	4.42636	2.12484e-08	1.16524e-07	1.16524e-07	22	ADCY2, ATXN7L3, NMB, B3GNT1, RAB1B, SART1, XPNPEP1, PPM1M, PLEKHO1, SUGP1, MRPS21, RUNDC3A, CNIH2, TMEM151A, LPAR2, PRKCD, LRFN4, DENND2A, NT5DC2, RBM14, ZSCAN2, DPP3
BD	Af u At	38/2794	208/60155	4.46345	4.72374e-13	5.01897e-12	5.01897e-12	38	RPS6KA2, XPNPEP1, RUNDC3A, TTBK2, SCN3A, WDR82, FSTL5, CSRNP3, RBM4B, THSD7A, ADCY2, POC1A, GRIN2A, PLEKHO1, CA14, DENND2A, FTH1, NCAN, TMEM151A, LPAR2, NT5DC2, PC, BANF1, VPS39, ATXN7L3, NMB, B3GNT1, RAB1B, SART1, PPM1M, SUGP1, MRPS21, CNIH2, PRKCD, LRFN4, RBM14, ZSCAN2, DPP3
BD	Af n At	8/480	208/60155	4.85729	0.000293199	0.00077881	0.00077881	8	XPNPEP1, RUNDC3A, ADCY2, PLEKHO1, DENND2A, TMEM151A, LPAR2, NT5DC2
BD	Ss1	6/675	208/60155	2.53603	0.030746	0.0523868	0.0523868	6	SSBP2, CD47, MCL1, STAB1, SLC25A39, OTUD7B
BD	Sm1	4/515	208/60155	2.19781	0.104462	0.149232	0.149232	4	SSBP2, CD47, DCLK3, MCL1
BD	Sv1	4/500	208/60155	2.26486	0.0964039	0.138887	0.138887	4	KLC2, SLC4A1, STAB1, SLC25A39
BD	Sa1	2/225	208/60155	2.5062	0.183029	0.252967	0.252967	2	SSBP2, SLC4A1
BD	S	9/1256	208/60155	2.05063	0.0316045	0.0526741	0.0526741	9	SSBP2, SLC4A1, CD47, MCL1, STAB1, SLC25A39, OTUD7B, DCLK3, KLC2
BD	Remaining Genes	161/53946	208/60155	0.254948	1	1	1	161	KMT2E, PHF7, SEMA3G, NISCH, MTMR11, GLT8D1, ALAS1, TOMM34, ITIH4, ITIH1, MEF2BNB-MEF2B, RFXANK, TMEM161A, PDE8A, MLH1, RIMS1, ZNF506, SF3B2, GMIP, MRPS33, NDUFB2, PUS7, TMEM101, CAPN3, SNAP23, LRRFIP2, PABPC1L, STK4, TMEM87A, ZNF106, ZNF14, PBX4, ATP13A1, UBTF, HDAC5, IFT57, HHLA2, DNAH1, TNNC1, SPCS1, NEK4, KANSL3, LMAN2L, PRPF3, APH1A, MXI1, SMNDC1, PI3, KCNS1, SEMG2, SEMG1, MYRF, MAU2, PYY, AD…
DD	Af	11/1748	93/60155	4.33763	8.31531e-05	0.000257019	0.000257019	11	MEF2C, CTNNB1, KCNH1, DDX3X, DYRK1A, CNOT3, SET, AUTS2, KCNQ2, CASK, KANSL1
DD	At	8/1526	93/60155	3.49593	0.00255649	0.00587302	0.00587302	8	CTNNB1, SCN1A, CREBBP, SET, KIF1A, AHDC1, KCNQ2, CASK
DD	Af u At	15/2794	93/60155	3.8146	2.46736e-05	8.92449e-05	8.92449e-05	15	MEF2C, CTNNB1, KCNH1, DDX3X, DYRK1A, CNOT3, SET, AUTS2, KCNQ2, CASK, KANSL1, SCN1A, CREBBP, KIF1A, AHDC1
DD	Af n At	4/480	93/60155	5.42225	0.00668646	0.0138622	0.0138622	4	CTNNB1, SET, KCNQ2, CASK
DD	Ss1	10/675	93/60155	10.3701	1.03723e-07	5.038e-07	5.038e-07	10	BCL11A, CDKL5, MYT1L, SYNGAP1, NFIX, SATB2, PDHA1, ZBTB18, GNAI1, KMT2A
DD	Sm1	7/515	93/60155	9.19623	1.62506e-05	6.05656e-05	6.05656e-05	7	BCL11A, CDKL5, NFIX, SATB2, PDHA1, ZBTB18, TCF4
DD	Sv1	7/500	93/60155	9.47851	1.34462e-05	5.31595e-05	5.31595e-05	7	NFIX, BCL11A, IQSEC2, HNRNPU, FOXG1, SYNGAP1, TCF4
DD	Sa1	2/225	93/60155	5.68472	0.0477168	0.0744207	0.0744207	2	SATB2, ZBTB18
DD	S	14/1256	93/60155	8.08469	8.92505e-09	5.83561e-08	5.83561e-08	14	SATB2, ZBTB18, BCL11A, CDKL5, MYT1L, SYNGAP1, NFIX, PDHA1, GNAI1, KMT2A, TCF4, IQSEC2, HNRNPU, FOXG1
DD	Remaining Genes	64/53946	93/60155	0.164692	1	1	1	64	MSL3, TRIO, ARID1B, CDK13, SMC1A, SMARCA2, KAT6A, GNAO1, WAC, TCF20, EP300, CHD8, ADNP, EEF1A2, CSNK2A1, ALG13, NAA10, SLC35A2, CTCF, PPP2R1A, DNM1, SUV420H1, CHD4, PPP2R5D, COL4A3BP, FOXP1, KDM5B, MED13L, USP9X, UPF3B, ZC4H2, SCN2A, STXBP1, ASXL3, SMAD4, POGZ, GATAD2B, HDAC8, CNKSR2, ITPR1, KAT6B, SLC6A1, BRAF, NSD1, GABRB3, ANKRD11, SETD5, MECP2, PPM1D, ASXL1, PTEN, CHD2, PACS1, TBL1XR1, PTPN11…
IQ	Af	74/1748	836/60155	3.21888	4.33515e-17	6.69977e-16	6.69977e-16	74	IP6K2, BTN3A1, MEF2C, GLCCI1, NCAPG, PDE4D, PCDH17, NTRK3, PAM, WDR82, DNM3, DMXL2, TAPT1, PCDHA11, ZNF184, BTRC, ZNF367, TMOD3, SHISA8, PRKD1, PPP1R3C, ADCY2, CENPM, HBEGF, GNAI2, MAPKAPK3, TANK, PLK2, UBE2Z, MXD3, GRIN2A, AP1G1, NAGA, PSD, CACNA1I, SALL1, WNT3, CDK2AP1, GAD1, ARHGAP39, CDH8, CACNA2D3, SCAND1, CSDC2, MEX3B, IER5L, LDB1, TFDP2, MARCH9, PCDHA3, GSTM4, RUNX1T1, CHST10, THRB, AUTS2,…
IQ	At	76/1526	836/60155	3.84207	1.6338e-21	3.96781e-20	3.96781e-20	76	EPHA3, ADCY2, RPL3, GAD1, THRB, PEF1, RPL15, NRXN1, IER5L, DPYD, PCDHGC4, NKIRAS1, RIMS2, SHISA4, PRKAR2A, NPAS1, FAM160A1, TTLL7, SLC35G2, PSD, RANGAP1, CDH9, GNAI2, MACROD1, VPS37B, SH3GLB2, RPL8, HDGFRP2, WNT10B, C1QTNF4, H1F0, PCDHAC2, PPM1M, PCDHA6, GRM8, PCCB, PCDHA3, PCDHA10, PCDHA13, FILIP1, SEMA3F, CACNA2D2, SARS, IP6K2, MZF1, NHP2L1, CHMP2A, CELSR2, ZNF517, BBC3, TMEM160, SREBF2, ZC3H7B…
IQ	Af u At	135/2794	836/60155	3.94732	1.02726e-36	4.36586e-35	4.36586e-35	135	IP6K2, BTN3A1, MEF2C, GLCCI1, NCAPG, PDE4D, PCDH17, NTRK3, PAM, WDR82, DNM3, DMXL2, TAPT1, PCDHA11, ZNF184, BTRC, ZNF367, TMOD3, SHISA8, PRKD1, PPP1R3C, ADCY2, CENPM, HBEGF, GNAI2, MAPKAPK3, TANK, PLK2, UBE2Z, MXD3, GRIN2A, AP1G1, NAGA, PSD, CACNA1I, SALL1, WNT3, CDK2AP1, GAD1, ARHGAP39, CDH8, CACNA2D3, SCAND1, CSDC2, MEX3B, IER5L, LDB1, TFDP2, MARCH9, PCDHA3, GSTM4, RUNX1T1, CHST10, THRB, AUTS2,…
IQ	Af n At	15/480	836/60155	2.22761	0.00334734	0.00739022	0.00739022	15	IP6K2, ADCY2, GNAI2, PSD, GAD1, IER5L, PCDHA3, THRB, WNT10B, NT5DC2, MGEA5, SCMH1, ATXN2L, NAGK, MON1A
IQ	Ss1	32/675	836/60155	3.49834	2.90487e-09	1.97531e-08	1.97531e-08	32	BCL11A, KLHL29, CAMKV, CADM2, NFIX, MCUR1, RBFOX1, TNKS2, MAN2A1, SATB2, JMJD1C, SHISA9, SH3D19, NOVA1, CDC42EP1, RHOA, PREX1, GFAP, CKB, CTDSP2, STAB1, SLC12A4, PDLIM7, ZFYVE21, REEP3, COL7A1, UBA7, S100A13, EEA1, RBMS1, NFKB2, NR1H3
IQ	Sm1	21/515	836/60155	2.95568	1.48459e-05	5.73593e-05	5.73593e-05	21	BCL11A, CAMKV, NFIX, MCUR1, RBFOX1, TNKS2, MAN2A1, SATB2, ZNF385B, JMJD1C, CADM2, SHISA9, KLHL29, CALN1, CTDSP2, UGP2, REEP3, SLC35A4, TMEM170B, PURB, EEA1
IQ	Sv1	29/500	836/60155	4.32516	1.6901e-10	1.43659e-09	1.43659e-09	29	NFIX, KIAA1324, BCL11A, ATF4, GFAP, KMT2D, BAI1, FBXL6, PREX1, PSRC1, PLCL2, CAMKV, FOXO6, SEPT4, CDK4, ZNF385B, KCNIP2, LMOD1, CKB, CADM2, STAB1, SRA1, SH3BP2, COL7A1, MST1, MBNL2, PHYHD1, S100A13, HSD11B2
IQ	Sa1	22/225	836/60155	7.58314	1.29992e-12	1.29992e-11	1.29992e-11	22	PITPNM2, KIAA1324, ZNF385B, SHISA9, NEGR1, MCUR1, TNKS2, SATB2, CAMKV, JMJD1C, ADTRP, KCNIP2, GFAP, CADM2, UGP2, MBNL2, PHYHD1, TMEM170B, PURB, UBE2E1, EEA1, IGIP
IQ	S	61/1256	836/60155	3.68618	5.89789e-17	8.35534e-16	8.35534e-16	61	PITPNM2, KIAA1324, ZNF385B, SHISA9, NEGR1, MCUR1, TNKS2, SATB2, CAMKV, JMJD1C, ADTRP, KCNIP2, GFAP, CADM2, UGP2, MBNL2, PHYHD1, TMEM170B, PURB, UBE2E1, EEA1, IGIP, BCL11A, KLHL29, NFIX, RBFOX1, MAN2A1, SH3D19, NOVA1, CDC42EP1, RHOA, PREX1, CKB, CTDSP2, STAB1, SLC12A4, PDLIM7, ZFYVE21, REEP3, COL7A1, UBA7, S100A13, RBMS1, NFKB2, NR1H3, CALN1, SLC35A4, ATF4, KMT2D, BAI1, FBXL6, PSRC1, PLCL2, FOXO6,…
IQ	Remaining Genes	640/53946	836/60155	0.23608	1	1	1	640	BAD, LAP3, RBM5, ARF5, RBM6, BZRAP1, MPO, KMT2E, CELSR3, METTL13, PHF7, NISCH, MDH1, GLT8D1, ALAS1, PHF20, NUP160, MYOC, METTL1, PHLPP2, ZNF800, SNX29, ARID1B, MPHOSPH9, ANAPC4, ITIH4, ITIH1, COL11A1, SPAG4, RNF4, ANKRD44, TIE1, SPI1, MTFR1, SYT1, GNB5, CDC42, CPSF1, NFATC3, PPP2R3A, NSF, DPP8, PTPLAD1, ZNF638, MARK3, ARHGAP15, FAM76B, PSEN1, IGSF9B, EXD2, CDC14B, SLC27A5, ZNF324, ZNF446, RPS5, C…
MDD	Af	5/1748	60/60155	2.93084	0.0301623	0.0523224	0.0523224	5	MEF2C, ASTN2, PAX6, LRFN5, ENOX1
MDD	At	4/1526	60/60155	2.64755	0.0659008	0.0982731	0.0982731	4	LRFN5, RAB27B, RERE, SORCS3
MDD	Af u At	8/2794	60/60155	3.04545	0.00637595	0.0135489	0.0135489	8	MEF2C, ASTN2, PAX6, LRFN5, ENOX1, RAB27B, RERE, SORCS3
MDD	Af n At	1/480	60/60155	2.03308	0.381786	0.480767	0.480767	1	LRFN5
MDD	Ss1	3/675	60/60155	4.48496	0.0300272	0.0523224	0.0523224	3	RBFOX1, SHISA9, SYNE2
MDD	Sm1	4/515	60/60155	8.02698	0.0017727	0.0041282	0.0041282	4	RBFOX1, TCF4, SHISA9, RPS6KL1
MDD	Sv1	5/500	60/60155	10.5493	0.000145757	0.000406209	0.000406209	5	VRK2, TENM2, TCF4, RPS6KL1, SYNE2
MDD	Sa1	2/225	60/60155	8.92423	0.0213831	0.0390874	0.0390874	2	SHISA9, NEGR1
MDD	S	8/1256	60/60155	6.98817	3.45427e-05	0.000119842	0.000119842	8	SHISA9, NEGR1, RBFOX1, SYNE2, TCF4, RPS6KL1, VRK2, TENM2
MDD	Remaining Genes	44/53946	60/60155	0.205809	0.999917	1	1	44	SLC30A9, L3MBTL2, CHADL, OLFM4, CPPED1, TMEM106B, LHX2, CRYBA1, NUFIP2, ELP4, FBXL4, GPD2, PMFBP1, DENND1A, PROX2, DLST, SOX5, ESR2, DHX38, VWDE, CCDC122, NR4A2, SLC45A1, BAG5, CCDC68, TOPAZ1, RSRC1, MLF1, TCAIM, LACC1, DCAF4L1, ZNF445, DCC, MYO18A, DENND1B, MIR548H1, EP300-AS1, LINC01360, LINC01231, LINC01065, LINC00461, LINC00682, APOPT1, MIR4529
NEUROT	Af	23/1748	290/60155	2.79556	1.63883e-05	6.05656e-05	6.05656e-05	23	MEF2C, NOS1, ARNTL, ZNF507, LINGO2, CTNND1, ACSS2, SOX6, PAX6, KIAA0101, FBXL19, WNT3, CSDC2, MVK, GLIS3, ACVR2A, DYNLRB1, TOB2, GABBR1, EHMT2, GALNT16, ATF6B, KANSL1
NEUROT	At	28/1526	290/60155	4.00999	2.13115e-09	1.50957e-08	1.50957e-08	28	FAM172A, ACVR2A, SOX6, ZNF619, KCTD10, BCL7C, SLC35G2, RANGAP1, CELF4, ENTPD3, C1QTNF4, SGK223, VWC2L, FBXO31, GRM8, PCCB, NHP2L1, DYNLRB1, DCAF5, CTNND1, EHMT2, FBXL19, MAP1LC3A, ZC3H7B, FOXP2, ZCCHC14, DRD2, ZBTB12
NEUROT	Af u At	45/2794	290/60155	3.67193	1.46818e-12	1.38662e-11	1.38662e-11	45	MEF2C, NOS1, ARNTL, ZNF507, LINGO2, CTNND1, ACSS2, SOX6, PAX6, KIAA0101, FBXL19, WNT3, CSDC2, MVK, GLIS3, ACVR2A, DYNLRB1, TOB2, GABBR1, EHMT2, GALNT16, ATF6B, KANSL1, FAM172A, ZNF619, KCTD10, BCL7C, SLC35G2, RANGAP1, CELF4, ENTPD3, C1QTNF4, SGK223, VWC2L, FBXO31, GRM8, PCCB, NHP2L1, DCAF5, MAP1LC3A, ZC3H7B, FOXP2, ZCCHC14, DRD2, ZBTB12
NEUROT	Af n At	6/480	290/60155	2.5509	0.0297987	0.0523224	0.0523224	6	CTNND1, SOX6, FBXL19, ACVR2A, DYNLRB1, EHMT2
NEUROT	Ss1	12/675	290/60155	3.71386	0.00012615	0.000357425	0.000357425	12	TNKS, STK24, RBFOX1, DPY19L3, RGS6, GRM3, CLDN23, FAM167A, CLIC1, FAM120A, SOX7, NR1H3
NEUROT	Sm1	10/515	290/60155	4.04533	0.000228646	0.000616981	0.000616981	10	TNKS, RBFOX1, DPY19L3, RGS6, TCF4, GRM3, CLDN23, PCDH9, RPS6KL1, FAM167A
NEUROT	Sv1	11/500	290/60155	4.61323	3.71343e-05	0.000126257	0.000126257	11	VRK2, PLCL2, EMX2, RGS6, PRRT1, MSRA, TCF4, GRM3, RPS6KL1, TP53INP2, LTBP2
NEUROT	Sa1	1/225	290/60155	0.887945	0.663567	0.80576	0.80576	1	LTBP2
NEUROT	S	22/1256	290/60155	3.75669	2.65307e-07	1.21898e-06	1.21898e-06	22	LTBP2, TNKS, STK24, RBFOX1, DPY19L3, RGS6, GRM3, CLDN23, FAM167A, CLIC1, FAM120A, SOX7, NR1H3, TCF4, PCDH9, RPS6KL1, VRK2, PLCL2, EMX2, PRRT1, MSRA, TP53INP2
NEUROT	Remaining Genes	223/53946	290/60155	0.246763	1	1	1	223	MAD1L1, GTF2IRD1, PAFAH1B1, PPP5C, NUP160, PRSS8, SPI1, PPP2R3A, NSF, CTTNBP2, TYR, ITCH, MYH7B, FDFT1, EXD2, NOX4, STX1B, HSD3B7, SETD1A, RBX1, EP300, L3MBTL2, CHADL, PHF5A, ACO2, POLR3H, PMM1, DESI1, GSS, PIGU, STX4, BCKDK, KAT8, TRIP4, ERI1, MTMR9, TMEM106B, ELAVL2, MTCH2, FNBP4, MADD, PTPMT1, SUDS3, SIM1, ASCC3, OR12D3, BBX, FANCL, ORC4, STAG1, YLPM1, PROX2, FCF1, AREL1, DLST, CRHR1, KBTBD4, …
PD	Af	4/1748	33/60155	4.4463	0.0148687	0.0287236	0.0287236	4	SNCA, STK39, RIT2, DLG2
PD	At	2/1526	33/60155	2.38926	0.203809	0.279415	0.279415	2	SNCA, DGKQ
PD	Af u At	5/2794	33/60155	3.53263	0.0172782	0.0326365	0.0326365	5	SNCA, STK39, RIT2, DLG2, DGKQ
PD	Af n At	1/480	33/60155	3.75026	0.232369	0.313514	0.313514	1	SNCA
PD	Ss1	0/675	33/60155	0	1	1	1	0
PD	Sm1	0/515	33/60155	0	1	1	1	0
PD	Sv1	1/500	33/60155	3.5987	0.240816	0.322352	0.322352	1	GPNMB
PD	Sa1	2/225	33/60155	16.7048	0.00681338	0.0139551	0.0139551	2	NUCKS1, SIPA1L2
PD	S	3/1256	33/60155	4.52594	0.0311239	0.0523868	0.0523868	3	NUCKS1, SIPA1L2, GPNMB
PD	Remaining Genes	25/53946	33/60155	0.234255	0.994908	1	1	25	SPPL2B, MCCC1, STX1B, BCKDK, BST1, TMEM175, VPS13C, CCDC62, GCH1, SYT11, SCARB2, TMEM163, ACMSD, GBA, GAK, HLA-DQB1, MAPT, LRRK2, FAM47E, TMEM229B, DDRGK1, INPP5F, KRT8P25, APOOP2, MIR4697
SCZ	Af	13/1748	127/60155	3.68948	8.90618e-05	0.000270366	0.000270366	13	NRIP1, TXNRD1, IL1RAPL1, ZNF823, CYP7B1, R3HDM2, WBSCR17, GRIN2A, CACNA1I, ENOX1, FURIN, PLCH2, KANSL1
SCZ	At	12/1526	127/60155	3.8841	0.000100235	0.000293921	0.000293921	12	BAI3, PJA1, PLCH2, NXPH1, GRM1, NAB2, PCCB, PAK6, RERE, WBSCR17, PCNXL3, THAP8
SCZ	Af u At	23/2794	127/60155	4.39738	2.10895e-08	1.16524e-07	1.16524e-07	23	NRIP1, TXNRD1, IL1RAPL1, ZNF823, CYP7B1, R3HDM2, WBSCR17, GRIN2A, CACNA1I, ENOX1, FURIN, PLCH2, KANSL1, BAI3, PJA1, NXPH1, GRM1, NAB2, PCCB, PAK6, RERE, PCNXL3, THAP8
SCZ	Af n At	2/480	127/60155	1.92104	0.269184	0.354738	0.354738	2	WBSCR17, PLCH2
SCZ	Ss1	8/675	127/60155	5.76539	0.000100279	0.000293921	0.000293921	8	BCL11B, AKT3, MYT1L, MAN2A1, OPCML, KLF6, PDE4B, FOXN2
SCZ	Sm1	11/515	127/60155	10.7932	1.4833e-08	8.69522e-08	8.69522e-08	11	KLF6, AKT3, MAN2A1, TMTC1, PTPRK, OPCML, DCLK3, CALN1, PDIA3, PDE4B, FOXN2
SCZ	Sv1	5/500	127/60155	4.75029	0.00431309	0.00940032	0.00940032	5	BCL11B, SFXN5, TMTC1, OPCML, RNASEH2C
SCZ	Sa1	8/225	127/60155	17.8607	3.09244e-08	1.59307e-07	1.59307e-07	8	KLF6, CNTN4, PTPRK, NEGR1, TRPC4, TMTC1, AKT3, PDE4B
SCZ	S	18/1256	127/60155	7.55405	1.93116e-10	1.56332e-09	1.56332e-09	18	KLF6, CNTN4, PTPRK, NEGR1, TRPC4, TMTC1, AKT3, PDE4B, BCL11B, MYT1L, MAN2A1, OPCML, FOXN2, DCLK3, CALN1, PDIA3, SFXN5, RNASEH2C
SCZ	Remaining Genes	86/53946	127/60155	0.156129	1	1	1	86	MAD1L1, ELAC2, GRAMD1B, PSMA4, FAM114A2, SNAP91, EPN2, WSCD2, NEBL, DDHD2, WDR76, FAM83D, NDFIP2, MAPK3, SETD6, DNAJA3, BNIP3L, SP4, CLCN3, CUL9, FOXP1, ACTR1B, SF3B1, MOB4, DARS2, FOXO3, CRHR1, FTSJ2, KIAA1549, BCL2L12, IRF3, ZNF835, LRRC4B, EMX1, GABBR2, SLC39A8, CREB3L4, CISD2, NLGN4X, ZCCHC7, ESAM, GPM6A, CACNA1C, MSI2, ACE, ALMS1P, THOC7, SLC9B1, CDH16, GATAD2A, INO80E, ZNF804A, EMB, SGCD, T…
CAD	Af	20/1748	161/60155	4.60558	5.53079e-08	2.76539e-07	2.76539e-07	20	ATP2B1, ARNTL, ATP1B1, PPAP2B, ZFP36L2, AXL, PLTP, BCAR1, DNM2, CLPTM1, MAP1S, FURIN, FNDC1, DMWD, FAM109A, GIT1, SMARCA4, SH3PXD2A, ASAP2, WBP1L
CAD	At	17/1526	161/60155	4.40663	8.46093e-07	3.78515e-06	3.78515e-06	17	CDH13, PRKAR2A, ADAMTS7, AKAP13, PVRL2, SWAP70, LRP1, GIT1, SMARCA4, RGS12, DMWD, ZBTB46, BPTF, PCIF1, FHL3, MAGI3, GIGYF2
CAD	Af u At	34/2794	161/60155	5.34221	1.02847e-13	1.1656e-12	1.1656e-12	34	ATP2B1, ARNTL, ATP1B1, PPAP2B, ZFP36L2, AXL, PLTP, BCAR1, DNM2, CLPTM1, MAP1S, FURIN, FNDC1, DMWD, FAM109A, GIT1, SMARCA4, SH3PXD2A, ASAP2, WBP1L, CDH13, PRKAR2A, ADAMTS7, AKAP13, PVRL2, SWAP70, LRP1, RGS12, ZBTB46, BPTF, PCIF1, FHL3, MAGI3, GIGYF2
CAD	Af n At	3/480	161/60155	2.28318	0.138495	0.196202	0.196202	3	DMWD, GIT1, SMARCA4
CAD	Ss1	11/675	161/60155	6.31407	2.38688e-06	1.04044e-05	1.04044e-05	11	SMAD3, SCARB1, FLT1, DOCK6, SERPINH1, HTRA1, PTRF, NOS3, FES, REST, PROCR
CAD	Sm1	7/515	161/60155	5.12947	0.000508405	0.0013211	0.0013211	7	LPL, SMAD7, SMAD3, FLT1, HTRA1, PTRF, REST
CAD	Sv1	12/500	161/60155	9.46424	1.29684e-08	7.87365e-08	7.87365e-08	12	NFIB, ITGB5, PLCE1, LPL, TP53INP2, LMOD1, HTRA1, KANK2, VAMP5, TRIB1, PROCR, TNN
CAD	Sa1	7/225	161/60155	12.0136	2.79055e-06	1.18598e-05	1.18598e-05	7	LPL, NFIB, UNC5C, FLT1, FN1, SMAD3, TRIB1
CAD	S	24/1256	161/60155	8.04858	6.11279e-14	7.42268e-13	7.42268e-13	24	LPL, NFIB, UNC5C, FLT1, FN1, SMAD3, TRIB1, SCARB1, DOCK6, SERPINH1, HTRA1, PTRF, NOS3, FES, REST, PROCR, SMAD7, ITGB5, PLCE1, TP53INP2, LMOD1, KANK2, VAMP5, TNN
CAD	Remaining Genes	103/53946	161/60155	0.131665	1	1	1	103	MARK4, TAB2, GUCY1B3, CTSA, SMG6, SREBF1, PPP2R3A, MARK3, TNS1, SENP1, APOB, MYO9B, HNRNPM, TBC1D10A, SF3A1, SPECC1L, NFAT5, ZNF821, DMPK, HNRNPUL1, TGFB1, TSPAN14, FBXL20, RAI1, RAB5C, ABI3, ST3GAL4, APOA4, APOC3, SH2B3, RAB23, VEGFA, SEMA5A, EHBP1, TCF21, VAMP8, PLG, NEURL2, CDKN1A, SYMPK, INO80, PALLD, LDLR, APOE, SBF2, NAV1, COL4A2, FBN2, COL2A1, SSH2, BCAS3, NPC1, CCDC97, PRDM16, SLC2A12, CD…
Crohn	Af	6/1748	86/60155	2.41825	0.0393901	0.0637744	0.0637744	6	NRIP1, CYLD, PHRF1, EOMES, TRIM22, AGRN
Crohn	At	3/1526	86/60155	1.3382	0.373004	0.476772	0.476772	3	SPINT1, AGRN, TRPM2
Crohn	Af u At	8/2794	86/60155	2.02934	0.0464748	0.0731548	0.0731548	8	NRIP1, CYLD, PHRF1, EOMES, TRIM22, AGRN, SPINT1, TRPM2
Crohn	Af n At	1/480	86/60155	1.41056	0.498157	0.618152	0.618152	1	AGRN
Crohn	Ss1	2/675	86/60155	2.02494	0.251281	0.333733	0.333733	2	PDLIM5, ATM
Crohn	Sm1	1/515	86/60155	1.31371	0.522867	0.644111	0.644111	1	ATM
Crohn	Sv1	3/500	86/60155	4.17539	0.0351838	0.0575119	0.0575119	3	TST, COL12A1, INHA
Crohn	Sa1	1/225	86/60155	3.02973	0.275664	0.360484	0.360484	1	PDLIM5
Crohn	S	5/1256	86/60155	2.79574	0.0343138	0.0566344	0.0566344	5	PDLIM5, ATM, TST, COL12A1, INHA
Crohn	Remaining Genes	73/53946	86/60155	0.420792	0.942846	1	1	73	MPO, YIPF1, ASPM, CLTCL1, PTPN21, FMO4, PIAS2, ATG16L1, USP40, MIEF1, PRPF6, TYK2, EDF1, HGFAC, IL10RA, PDHX, TULP1, TANC1, SGIP1, ZNF205, CCR7, SDF2L1, APOL3, AP1M2, SAG, TMEM254, YME1L1, ABI2, SLC39A8, ALDH1L1, DOK2, SEC16A, CACNA1B, PRSS53, ZNF18, DNAH3, GPSM1, IL23R, BBS5, GLB1L, CCR1, TAGAP, SNAPC4, TAF1D, GOLGA6C, NOD2, SNX20, VWA3B, PTAFR, HIC2, SPNS1, RELA, PODN, RIN1, OR2AJ1, PLEC, TDRD6…
Lupus	Af	6/1748	171/60155	1.17071	0.378485	0.480167	0.480167	6	IKZF2, LPP, UHRF1BP1, TNIP1, GGA3, ZFP90
Lupus	At	10/1526	171/60155	2.30703	0.0123635	0.0247271	0.0247271	10	RASGRP1, GRB2, NR4A3, IRF5, DUSP22, RERE, ORMDL3, B3GALT6, GGA3, PCNXL3
Lupus	Af u At	15/2794	171/60155	1.9046	0.0139317	0.0272228	0.0272228	15	IKZF2, LPP, UHRF1BP1, TNIP1, GGA3, ZFP90, RASGRP1, GRB2, NR4A3, IRF5, DUSP22, RERE, ORMDL3, B3GALT6, PCNXL3
Lupus	Af n At	1/480	171/60155	0.704237	0.746374	0.893547	0.893547	1	GGA3
Lupus	Ss1	6/675	171/60155	3.10673	0.0131241	0.025943	0.025943	6	PRKCB, ARHGAP31, ETS1, FCGRT, ELF1, SCAMP2
Lupus	Sm1	4/515	171/60155	2.68648	0.0601379	0.0921031	0.0921031	4	PRKCB, ETS1, FCGRT, ELF1
Lupus	Sv1	3/500	171/60155	2.05979	0.170883	0.240084	0.240084	3	SPRED2, UNC119B, FCGRT
Lupus	Sa1	0/225	171/60155	0	1	1	1	0
Lupus	S	8/1256	171/60155	2.22499	0.027871	0.050405	0.050405	8	PRKCB, ARHGAP31, ETS1, FCGRT, ELF1, SCAMP2, SPRED2, UNC119B
Lupus	Remaining Genes	148/53946	171/60155	0.48167	0.925161	1	1	148	CLEC16A, ZPBP, PRDM1, RNF4, CSNK2A2, FCGR2B, ACAP1, GSDMB, ARHGAP15, MCM6, SDF4, TCF7, PTPRC, IL12RB2, SIRPG, RGS1, FLT3LG, PDGFB, CD40, SIRPB1, TNFSF13B, CCL22, CCL17, ERI1, CD37, PPP6R1, ANKRD27, TYK2, SIGLEC6, STAG3L4, CDH23, CLNK, DDX6, PDHX, COQ5, MLEC, SH2B3, DSE, BACH2, IFIH1, GCA, COQ10B, RAB3GAP1, NCF2, CD58, MROH9, TNFSF4, TREH, TNFAIP3, UBE2B, YPEL5, WBP4, CD80, NCOA5, TM9SF2, SLC25A19…
MetS	Af	11/1748	180/60155	2.10139	0.0166701	0.0318417	0.0318417	11	MEF2C, ARNTL, PAM, PRC1, DANCR, METTL21A, ABHD17C, DCP2, KIAA1598, SGCB, RPAP1
MetS	At	11/1526	180/60155	2.41885	0.00653903	0.0137239	0.0137239	11	EYA1, YPEL3, C1QTNF4, GPR61, PCCB, DNAJC27-AS1, PPM1G, NOMO1, RPAP1, ZNF414, EIF3C
MetS	Af u At	21/2794	180/60155	2.62165	0.000104091	0.000299922	0.000299922	21	MEF2C, ARNTL, PAM, PRC1, DANCR, METTL21A, ABHD17C, DCP2, KIAA1598, SGCB, RPAP1, EYA1, YPEL3, C1QTNF4, GPR61, PCCB, DNAJC27-AS1, PPM1G, NOMO1, ZNF414, EIF3C
MetS	Af n At	1/480	180/60155	0.668723	0.764067	0.908332	0.908332	1	RPAP1
MetS	Ss1	8/675	180/60155	3.98515	0.00104305	0.00253312	0.00253312	8	SERPINI1, ETV5, TSPAN3, ETS2, UBA7, SP1, ERBB3, NR1H3
MetS	Sm1	4/515	180/60155	2.5487	0.0697894	0.103167	0.103167	4	SERPINI1, LPL, ETV5, FEZ2
MetS	Sv1	7/500	180/60155	4.70472	0.000826434	0.00206608	0.00206608	7	COLQ, SP1, LPL, LMOD1, CALCRL, ETS2, ERBB3
MetS	Sa1	6/225	180/60155	9.06897	6.47151e-05	0.000207577	0.000207577	6	NEGR1, SERPINI1, LPL, CALCRL, ETS2, FEZ2
MetS	S	14/1256	180/60155	3.84163	2.88389e-05	0.000102138	0.000102138	14	NEGR1, SERPINI1, LPL, CALCRL, ETS2, FEZ2, ETV5, TSPAN3, UBA7, SP1, ERBB3, NR1H3, COLQ, LMOD1
MetS	Remaining Genes	145/53946	180/60155	0.309168	0.999919	1	1	145	RBM6, MLXIPL, CEP68, FAM114A2, MYO9A, TIPIN, MCM6, ITCH, OGFOD1, NOP14, LYZ, PABPC4, RGS17, HSD3B7, HM13, MAPK3, GDPD3, STX4, BCKDK, INTS10, ATP13A1, BCL7B, FTSJ3, OCIAD1, VPS29, MED23, ABCC5, PLCL1, PHF13, POLK, BTN2A2, SNRPD2, EIF2S2, YEATS4, PMS2P3, VPS13C, PKDREJ, TRAF3, NUP210, PRAM1, THUMPD3, MYBPC3, DDB2, ACP2, FADS2, TMEM258, AMHR2, DDX56, MAP2K5, ATRAID, ITGAX, SSH2, NPC1, MINK1, MYO1F, …
T2D	Af	7/1748	93/60155	2.62569	0.018835	0.0348037	0.0348037	7	CDK8, PAM, PGM1, UBE2Z, RP11-282O18.3, ANK1, ARAP1
T2D	At	2/1526	93/60155	0.813057	0.686692	0.827926	0.827926	2	DGKB, RPL39L
T2D	Af u At	9/2794	93/60155	2.12047	0.0289314	0.0517719	0.0517719	9	CDK8, PAM, PGM1, UBE2Z, RP11-282O18.3, ANK1, ARAP1, DGKB, RPL39L
T2D	Af n At	0/480	93/60155	0	1	1	1	0
T2D	Ss1	3/675	93/60155	2.83884	0.0873016	0.127942	0.127942	3	CPLX1, MAN2C1, TCF7L2
T2D	Sm1	1/515	93/60155	1.21361	0.550777	0.673612	0.673612	1	CPLX1
T2D	Sv1	2/500	93/60155	2.53343	0.181131	0.252396	0.252396	2	CPLX1, CRHR2
T2D	Sa1	1/225	93/60155	2.79886	0.294445	0.382104	0.382104	1	ST6GAL1
T2D	S	5/1256	93/60155	2.57303	0.0455766	0.0724115	0.0724115	5	ST6GAL1, CPLX1, MAN2C1, TCF7L2, CRHR2
T2D	Remaining Genes	79/53946	93/60155	0.422793	0.946201	1	1	79	RBM6, CEP68, TUBG2, IGF2BP2, KLHL42, CLUAP1, HERC1, PLEKHA1, WFS1, MED23, ITGB6, TSPAN8, RNF6, APOE, ZNF236, PTGFRN, NOTCH2, CD101, MTNR1B, SIX3, HMG20A, FAM134C, SLC22A3, HAUS6, HSD17B12, JAZF1, NUS1, NDUFAF6, STEAP2, AP3S2, ATP5G1, GPSM1, SYCE2, INHBB, DCAF16, NKX6-3, CCDC67, SMCO4, RCCD1, ITFG3, PXK, CTRB1, IRS1, SIX2, ADCY5, ABO, CCNE2, TOM1L2, CALR, TH, ZBTB20, UBE2E2, CAMK1D, ZNF703, SETD8,…
