## Supplementary Table 12 for "Competing Programs Shape Cortical Sensorimotor-Association Axis Development"

### Sheet: Sheet1
Disease	GM	GeneRatio	BgRatio	OddsRatio	pvalue	p.adj	qvalue	Count	OverlappingGenes
AD	Af	11/1479	137/26576	1.4739	0.141949	0.26518	0.26518	11	PICALM, NYAP1, GPX4, KAT8, DMPK, ERCC2, FAM63B, LACTB, TPM1, WDR18, PPOX
AD	At	9/1023	137/26576	1.75005	0.0828183	0.174307	0.174307	9	SORL1, GPX4, LAMTOR4, NDUFS2, BLOC1S3, BCKDK, ZKSCAN1, C7orf43, POLR2E
AD	Af u At	19/2095	137/26576	1.87512	0.0112696	0.0373448	0.0373448	19	PICALM, NYAP1, GPX4, KAT8, DMPK, ERCC2, FAM63B, LACTB, TPM1, WDR18, PPOX, SORL1, LAMTOR4, NDUFS2, BLOC1S3, BCKDK, ZKSCAN1, C7orf43, POLR2E
AD	Af n At	1/407	137/26576	0.468089	0.879944	1	1	1	GPX4
AD	Ss1	0/191	137/26576	0	1	1	1	0
AD	Sm1	0/326	137/26576	0	1	1	1	0
AD	Sv1	0/573	137/26576	0	1	1	1	0
AD	Sa1	1/166	137/26576	1.16252	0.577104	0.754675	0.754675	1	PRSS53
AD	S	1/813	137/26576	0.230368	0.985984	1	1	1	PRSS53
AD	Remaining Genes	117/23481	137/26576	0.723112	0.885198	1	1	117	GAL3ST4, GRIN3B, APOC2, CSTF1, IGSF23, ZNF223, CEACAM16, FBXO46, TCN1, ERCC3, TOMM40, PHOSPHO1, SCARA3, FBXO24, TSC22D4, VSIG10L, ZSCAN21, MS4A2, ZCWPW1, CNPY4, MS4A6A, CEACAM19, PRSS36, CLASRP, STAG3, CLPTM1, ZNF296, ZNF646, ZNF652, ADAM10, RIN3, ITGAX, RAB8B, APH1B, EPHB4, EXOC3L2, RNF167, ABCA7, TREM2, TREML1, C7orf61, HESX1, CCDC25, TRAPPC6A, GATS, INPP5D, MCM7, C17orf107, AP4M1, ALPK2, CHRNA…
ADHD	Af	4/1479	30/26576	2.59546	0.0829264	0.174307	0.174307	4	SEMA6D, ATP6V0B, TMEM161B-AS1, ST3GAL3
ADHD	At	2/1023	30/26576	1.77263	0.322079	0.502324	0.502324	2	ATP6V0B, ST3GAL3
ADHD	Af u At	4/2095	30/26576	1.78553	0.20824	0.361232	0.361232	4	SEMA6D, ATP6V0B, TMEM161B-AS1, ST3GAL3
ADHD	Af n At	2/407	30/26576	4.57743	0.0768453	0.171891	0.171891	2	ATP6V0B, ST3GAL3
ADHD	Ss1	1/191	30/26576	4.74936	0.194672	0.341177	0.341177	1	ZNF385D
ADHD	Sm1	3/326	30/26576	8.95631	0.00581028	0.0229709	0.0229709	3	PCDH7, LINC00461, ZNF385D
ADHD	Sv1	2/573	30/26576	3.22592	0.136144	0.257161	0.257161	2	LINC00461, ZNF385D
ADHD	Sa1	0/166	30/26576	0	1	1	1	0
ADHD	S	3/813	30/26576	3.50466	0.0628474	0.14839	0.14839	3	ZNF385D, PCDH7, LINC00461
ADHD	Remaining Genes	23/23481	30/26576	0.406337	0.981373	1	1	23	PTPRF, ARTN, SPAG16, CCDC24, LINC01288, FOXP2, SLC6A9, KDM4A, RNF220, MED8, HYI, HYI-AS1, TMEM161B, TMEM56-RWDD3, B4GALT2, SORCS3, TMEM56, LINC01572, SGO1-AS1, DUSP6, SZT2, KDM4A-AS1, EBNA1BP2
AN	Af	9/1479	96/26576	1.74687	0.0863786	0.17692	0.17692	9	WDR6, CADM1, KLHDC8B, PLXNB1, NPRL2, SLC26A6, ZMYND10, NCKIPSD, MAPKAPK3
AN	At	5/1023	96/26576	1.36418	0.310571	0.493431	0.493431	5	CADM1, RBM15B, CACNA2D2, MANF, ASB3
AN	Af u At	13/2095	96/26576	1.82137	0.0381602	0.0998036	0.0998036	13	WDR6, CADM1, KLHDC8B, PLXNB1, NPRL2, SLC26A6, ZMYND10, NCKIPSD, MAPKAPK3, RBM15B, CACNA2D2, MANF, ASB3
AN	Af n At	1/407	96/26576	0.671169	0.773327	0.947837	0.947837	1	CADM1
AN	Ss1	0/191	96/26576	0	1	1	1	0
AN	Sm1	2/326	96/26576	1.70535	0.329767	0.50964	0.50964	2	CAMKV, PSME4
AN	Sv1	6/573	96/26576	3.02481	0.0177548	0.0529529	0.0529529	6	PSME4, CELSR3, CAMKV, SMARCC1, DHX30, CISH
AN	Sa1	2/166	96/26576	3.38985	0.121124	0.23399	0.23399	2	CAMKV, DHX30
AN	S	6/813	96/26576	2.10541	0.0742183	0.168806	0.168806	6	CAMKV, DHX30, PSME4, CELSR3, SMARCC1, CISH
AN	Remaining Genes	77/23481	96/26576	0.500259	0.993235	1	1	77	ACYP2, SHISA5, APEH, C3orf18, NDUFAF3, CCDC71, HYAL1, CDHR4, RHOA, HYAL2, QRICH1, NME6, NAT6, DAG1, USP19, C3orf62, PFKFB4, CAMP, SEMA3B, DOCK3, GNAI2, ATRIP, UQCRC1, RASSF1, RP11-949J7.8, AMT, FAM212A, CCDC51, CDC25A, GPR75-ASB3, ELP6, TREX1, SEMA3F, TMEM115, CCDC36, RNF123, RBM5, IP6K2, TCTA, SPINK8, ERLEC1, HYAL3, TRAIP, P4HTM, SCAP, IP6K1, FOXP1, ARIH2, MON1A, COL7A1, CHAC2, IMPDH2, HEMK1, MS…
ASD_HC(S1)	Af	20/1479	206/26576	1.82213	0.0112344	0.0373448	0.0373448	20	MYT1L, AFF2, MEIS2, CACNA1A, ARX, DHCR7, PPP1R9B, NCOA1, CELF4, AHDC1, GNAI1, PCDH19, AP2S1, RFX3, LZTR1, DMPK, TBR1, SMARCA2, HIVEP2, SYN1
ASD_HC(S1)	At	20/1023	206/26576	2.69943	0.000146998	0.00116454	0.00116454	20	NBEA, GNAI1, PCDH19, DHCR7, PPP1R9B, NCOA1, CELF4, ARX, TRAF7, AFF2, RAI1, CHD7, RERE, KMT2E, KMT2C, AP2S1, BCKDK, BAZ2B, TEK, SIN3A
ASD_HC(S1)	Af u At	31/2095	206/26576	2.07001	0.000378818	0.00222066	0.00222066	31	MYT1L, AFF2, MEIS2, CACNA1A, ARX, DHCR7, PPP1R9B, NCOA1, CELF4, AHDC1, GNAI1, PCDH19, AP2S1, RFX3, LZTR1, DMPK, TBR1, SMARCA2, HIVEP2, SYN1, NBEA, TRAF7, RAI1, CHD7, RERE, KMT2E, KMT2C, BCKDK, BAZ2B, TEK, SIN3A
ASD_HC(S1)	Af n At	9/407	206/26576	2.95979	0.00466653	0.0203413	0.0203413	9	AFF2, ARX, DHCR7, PPP1R9B, NCOA1, CELF4, GNAI1, PCDH19, AP2S1
ASD_HC(S1)	Ss1	1/191	206/26576	0.667343	0.774996	0.947837	0.947837	1	DIP2A
ASD_HC(S1)	Sm1	5/326	206/26576	2.00415	0.110429	0.21578	0.21578	5	BCL11A, SCN1A, CAPRIN1, NSD1, NR3C2
ASD_HC(S1)	Sv1	27/573	206/26576	7.08248	7.07416e-14	2.00434e-12	2.00434e-12	27	PTK7, BCL11A, SCN1A, SMARCA4, FOXG1, AUTS2, HNRNPU, ACTB, MED13L, LDB1, SMARCC2, ARID1B, GRIA2, CTCF, POGZ, KMT2A, KMT5B, PHIP, ZNF292, SETD2, SETD1A, CAPRIN1, NSD1, CTNNB1, SATB1, ZMYND8, NR3C2
ASD_HC(S1)	Sa1	8/166	206/26576	6.65516	4.81483e-05	0.000430801	0.000430801	8	FOXG1, BRSK2, POGZ, PHF12, SCN1A, PTCHD1, SATB1, ZMYND8
ASD_HC(S1)	S	31/813	206/26576	5.75397	2.45744e-13	5.96806e-12	5.96806e-12	31	FOXG1, BRSK2, POGZ, PHF12, SCN1A, PTCHD1, SATB1, ZMYND8, DIP2A, BCL11A, CAPRIN1, NSD1, NR3C2, PTK7, SMARCA4, AUTS2, HNRNPU, ACTB, MED13L, LDB1, SMARCC2, ARID1B, GRIA2, CTCF, KMT2A, KMT5B, PHIP, ZNF292, SETD2, SETD1A, CTNNB1
ASD_HC(S1)	Remaining Genes	144/23481	206/26576	0.283244	1	1	1	144	SLC6A1, PAX5, ANKRD11, ALDH5A1, DYNC1H1, VEZF1, KDM5B, NLGN2, CUL3, CHAMP1, MTOR, KCNB1, DDX3X, RIMS1, PRR12, NR4A2, NCKAP1, NF1, TM9SF4, CORO1A, ELAVL3, CREBBP, ATRX, IQSEC2, ADNP, ZBTB20, CSNK2A1, FOXP2, USP9X, NLGN4X, NRXN2, GABRB2, SOX5, TBCK, CACNA2D3, NAA15, NACC1, SRCAP, ARHGEF9, IRF2BPL, TCF7L2, SETD5, SON, VPS13B, DYRK1A, CSDE1, GFAP, RALGAPB, MBD5, UPF3B, UBE3A, TCF4, ANK3, UBR1, TCF20,…
ASD_SFAR123	Af	107/1479	843/26576	2.56154	1.05216e-15	5.96226e-14	5.96226e-14	107	CD99L2, ZNF804A, PBX1, ITPR1, CDH10, GRIA1, ZNF827, CACNA2D1, ARNT2, MYT1L, CADPS, ST8SIA2, ERBIN, CUX2, NRCAM, CNTN4, ELAVL2, AFF2, GRIP1, HS3ST5, NRP2, GRIK2, PCDH10, BRINP3, CNTN3, CADM1, GABBR2, MEIS2, HTR1B, CDH8, MAOB, PRUNE2, AGO4, CACNA1A, ARX, DHCR7, CNTNAP4, GALNT14, LAMA1, MAPK3, KAT2B, DPP10, DPYSL3, CNR1, PLXNA4, PDE1C, PJA1, PPP1R9B, DNER, KIRREL3, DPYD, NCOA1, CELF4, CDH9, CMIP, AH…
ASD_SFAR123	At	62/1023	843/26576	2.0309	9.44518e-07	9.44518e-06	9.44518e-06	62	GRIA1, DNER, NBEA, DPYD, PCDH9, THBS1, GNAI1, PCDH19, DHCR7, DLX2, DPP10, DPYSL3, CNR1, CADM1, PDE1C, PPP1R9B, KIRREL3, NCOA1, CELF4, CDH9, CMIP, EGR3, ARX, TRAF7, KCTD13, AFF2, GRIK2, CNTN3, GLRA2, NTNG1, RAI1, CHD7, RERE, ADCY5, KMT2E, NCOR1, GPC4, KAT6A, CLASP1, KMT2C, EXOC6, AP2S1, KCNC1, PATJ, LAMA1, BCKDK, CC2D1A, MNT, BAZ2B, SLC7A3, TEK, BTRC, ZBTB16, PER2, WWOX, SIN3A, CHRM3, MET, RIMS2, …
ASD_SFAR123	Af u At	134/2095	843/26576	2.27309	3.18612e-15	1.3541e-13	1.3541e-13	134	CD99L2, ZNF804A, PBX1, ITPR1, CDH10, GRIA1, ZNF827, CACNA2D1, ARNT2, MYT1L, CADPS, ST8SIA2, ERBIN, CUX2, NRCAM, CNTN4, ELAVL2, AFF2, GRIP1, HS3ST5, NRP2, GRIK2, PCDH10, BRINP3, CNTN3, CADM1, GABBR2, MEIS2, HTR1B, CDH8, MAOB, PRUNE2, AGO4, CACNA1A, ARX, DHCR7, CNTNAP4, GALNT14, LAMA1, MAPK3, KAT2B, DPP10, DPYSL3, CNR1, PLXNA4, PDE1C, PJA1, PPP1R9B, DNER, KIRREL3, DPYD, NCOA1, CELF4, CDH9, CMIP, AH…
ASD_SFAR123	Af n At	35/407	843/26576	2.93134	1.13107e-07	1.4791e-06	1.4791e-06	35	GRIA1, AFF2, GRIK2, CNTN3, CADM1, ARX, DHCR7, LAMA1, DPP10, DPYSL3, CNR1, PDE1C, PPP1R9B, DNER, KIRREL3, DPYD, NCOA1, CELF4, CDH9, CMIP, EGR3, KCTD13, GNAI1, GLRA2, NTNG1, NCKAP5, CLASP1, PCDH19, EXOC6, AP2S1, KCNC1, PATJ, MNT, BTRC, RIMS2
ASD_SFAR123	Ss1	20/191	843/26576	3.60612	3.1771e-06	3.0006e-05	3.0006e-05	20	CNKSR2, MACROD2, CUX1, RGS7, SDC2, CADPS2, BCAS1, NLGN1, ASTN2, DLG1, SLC4A10, PPP1R1B, ADK, ASAP2, DIP2A, PCDHAC1, OTX1, IL1RAPL2, RBFOX1, CADM2
ASD_SFAR123	Sm1	36/326	843/26576	3.88504	9.44135e-11	1.60503e-09	1.60503e-09	36	CNKSR2, PREX1, CUX1, BCL11A, SCN1A, CADPS2, BCAS1, NLGN1, CYFIP1, ITSN1, ASTN2, DLG1, SLC4A10, SDC2, ZMYM2, ACTN4, MIB1, DISC1, ADK, CAPRIN1, NSD1, CNTNAP5, DIP2C, TRIM33, PLAUR, UBE2H, PCDHAC1, ATP2B2, RBFOX1, ANKS1B, CACNA1G, ZMYND11, CADM2, PER1, NR3C2, MACROD2
ASD_SFAR123	Sv1	84/573	843/26576	5.67097	3.51093e-32	2.98429e-30	2.98429e-30	84	PTK7, AGAP1, NLGN1, BCL11A, DISC1, NTRK3, CDON, NFIA, FAT1, SCN1A, CADPS2, SMARCA4, FOXG1, AUTS2, HNRNPU, ACTB, MED13L, LDB1, SRSF11, SMARCC2, GRIK4, AKAP9, ARID1B, CYFIP1, JMJD1C, GRIA2, CTCF, ITSN1, ASTN2, DLG1, SLC4A10, POGZ, KMT2A, KMT5B, BTAF1, ZMYM2, PHIP, SET, GTF2I, ZC3H11A, MYH10, MPP6, ACTN4, ZNF292, SETD2, MIB1, PPP1R1B, SMC3, CUL7, USP15, SETD1A, XRCC6, ADK, CAPRIN1, PXDN, NSD1, CNTNA…
ASD_SFAR123	Sa1	21/166	843/26576	4.47538	7.56952e-08	1.07235e-06	1.07235e-06	21	PREX1, FOXG1, BRSK2, MYO9B, POGZ, MPP6, DVL3, NXF1, PHF12, PLAUR, MBD6, HECW2, SCN1A, RBFOX1, PTCHD1, ANKS1B, CACNA1G, CAMK4, SATB1, ZMYND11, ZMYND8
ASD_SFAR123	S	104/813	843/26576	4.92994	1.78047e-34	3.0268e-32	3.0268e-32	104	PREX1, FOXG1, BRSK2, MYO9B, POGZ, MPP6, DVL3, NXF1, PHF12, PLAUR, MBD6, HECW2, SCN1A, RBFOX1, PTCHD1, ANKS1B, CACNA1G, CAMK4, SATB1, ZMYND11, ZMYND8, CNKSR2, MACROD2, CUX1, RGS7, SDC2, CADPS2, BCAS1, NLGN1, ASTN2, DLG1, SLC4A10, PPP1R1B, ADK, ASAP2, DIP2A, PCDHAC1, OTX1, IL1RAPL2, CADM2, BCL11A, CYFIP1, ITSN1, ZMYM2, ACTN4, MIB1, DISC1, CAPRIN1, NSD1, CNTNAP5, DIP2C, TRIM33, UBE2H, ATP2B2, PER1, …
ASD_SFAR123	Remaining Genes	605/23481	843/26576	0.296695	1	1	1	605	GLIS1, PCDHA13, SETDB2, CTNND2, P2RX5, XPO1, CLIP2, SLC6A1, APBB1, PAX5, ADORA3, ANKRD11, ALDH5A1, GDA, SYAP1, DYNC1H1, GRIK5, ASPM, CCDC91, AGTR2, ERG, ZNF559, SND1, MYH4, CSNK1G1, YWHAG, GABRG3, BIRC6, SLC35B1, VEZF1, KDM5B, DDHD2, PTPRC, NLGN2, ABAT, MUC12, CUL3, OR52M1, EPC2, DOCK8, CHAMP1, REEP3, CDH22, ASB14, MYO5C, MTOR, PCDHAC2, KCNK7, KIF13B, TET2, UNC5D, CYLC2, CARD11, SLC25A12, TERB2, …
BD	Af	19/1479	196/26576	1.81846	0.0134254	0.0407556	0.0407556	19	NCAN, ADAMTSL3, GLYCTK, PPM1M, CNIH2, NISCH, DENND2A, FADS3, RIN1, FADS2, GLT8D1, DRAP1, VPS45, NAGS, SPCS1, TMEM110-MUSTN1, TMEM258, TMEM151A, RPS6KA2
BD	At	17/1023	196/26576	2.37779	0.00158215	0.00791077	0.00791077	17	LRFN4, FADS2, C11orf80, CNIH2, NCAN, DENND2A, KMT2E, RIN1, KLC2, GAL3ST3, TMEM258, NDUFA13, SFMBT1, POC1A, CCS, CSRNP3, SSBP2
BD	Af u At	30/2095	196/26576	2.11161	0.000347973	0.0021127	0.0021127	30	NCAN, ADAMTSL3, GLYCTK, PPM1M, CNIH2, NISCH, DENND2A, FADS3, RIN1, FADS2, GLT8D1, DRAP1, VPS45, NAGS, SPCS1, TMEM110-MUSTN1, TMEM258, TMEM151A, RPS6KA2, LRFN4, C11orf80, KMT2E, KLC2, GAL3ST3, NDUFA13, SFMBT1, POC1A, CCS, CSRNP3, SSBP2
BD	Af n At	6/407	196/26576	2.03113	0.0817791	0.174307	0.174307	6	NCAN, CNIH2, DENND2A, RIN1, FADS2, TMEM258
BD	Ss1	1/191	196/26576	0.701835	0.758034	0.940626	0.940626	1	ADCY2
BD	Sm1	3/326	196/26576	1.24497	0.432439	0.623476	0.623476	3	DCLK3, SCN3A, ADCY2
BD	Sv1	7/573	196/26576	1.67694	0.132502	0.253093	0.253093	7	DCLK3, SCN3A, PBRM1, MAU2, TRANK1, RBM14, CNNM3
BD	Sa1	0/166	196/26576	0	1	1	1	0
BD	S	8/813	196/26576	1.34204	0.252753	0.421256	0.421256	8	ADCY2, DCLK3, SCN3A, PBRM1, MAU2, TRANK1, RBM14, CNNM3
BD	Remaining Genes	158/23481	196/26576	0.511648	0.999441	1	1	158	HHLA2, CNNM4, STAB1, TARS2, SEMG2, FSTL5, SLC4A1, MRPL11, CTSF, ITIH4, LPAR2, PBX4, GMIP, MCL1, RFT1, C11orf68, BBS1, RIMS1, VPS39, PLEKHO1, MUSTN1, LRRC57, HAUS2, SMIM4, ANKRD23, GATAD2A, YIF1A, RUNDC3A, YWHAB, NPAS4, ANKRD39, YJEFN3, HDAC5, KCNS1, TMEM161A, TWF2, SEC11A, ZNF106, CATSPER1, PC, MTMR11, RAB3IL1, FTH1, TMEM101, ZCCHC2, ITIH1, THSD7A, SF3B4, CD47, PI3, LSM12, WFDC12, NR2C2AP, MYRF, …
DD	Af	7/1479	89/26576	1.43985	0.226263	0.388532	0.388532	7	ITPR1, MYT1L, PPP2R1A, AHDC1, GNAI1, ZC4H2, SMARCA2
DD	At	4/1023	89/26576	1.16751	0.449257	0.631187	0.631187	4	GNAI1, PPP2R1A, KAT6A, KIF1A
DD	Af u At	9/2095	89/26576	1.30588	0.267283	0.436906	0.436906	9	ITPR1, MYT1L, PPP2R1A, AHDC1, GNAI1, ZC4H2, SMARCA2, KAT6A, KIF1A
DD	Af n At	2/407	89/26576	1.46985	0.396506	0.591281	0.591281	2	PPP2R1A, GNAI1
DD	Ss1	1/191	89/26576	1.5616	0.474295	0.660903	0.660903	1	CNKSR2
DD	Sm1	4/326	89/26576	3.79657	0.0240526	0.0649039	0.0649039	4	CNKSR2, BCL11A, SCN1A, NSD1
DD	Sv1	16/573	89/26576	10.1298	7.31872e-11	1.38243e-09	1.38243e-09	16	BCL11A, SCN1A, FOXG1, AUTS2, HNRNPU, NFIX, MED13L, ARID1B, CTCF, POGZ, KMT2A, SET, ZBTB18, NSD1, CTNNB1, SATB2
DD	Sa1	3/166	89/26576	5.59359	0.0183716	0.0538479	0.0538479	3	FOXG1, POGZ, SCN1A
DD	S	17/813	89/26576	7.56505	1.4724e-09	2.27553e-08	2.27553e-08	17	FOXG1, POGZ, SCN1A, CNKSR2, BCL11A, NSD1, AUTS2, HNRNPU, NFIX, MED13L, ARID1B, CTCF, KMT2A, SET, ZBTB18, CTNNB1, SATB2
DD	Remaining Genes	63/23481	89/26576	0.298203	0.999998	1	1	63	SLC6A1, ANKRD11, DYNC1H1, COL4A3BP, KDM5B, CHAMP1, PDHA1, ASXL1, DDX3X, KAT6B, CDK13, SLC35A2, ALG13, CREBBP, GATAD2B, IQSEC2, ADNP, CSNK2A1, USP9X, PURA, SETD5, DYRK1A, SMC1A, UPF3B, TCF4, TCF20, KCNQ3, EHMT1, KCNH1, CDKL5, EEF1A2, CHD4, PUF60, CHD8, MECP2, SMAD4, WAC, GRIN2B, PPP2R5D, DNM1, CASK, ASXL3, SCN8A, CHD2, PTPN11, EP300, FOXP1, BRAF, KCNQ2, HDAC8, MEF2C, PACS1, STXBP1, NAA10, PTEN, GN…
IQ	Af	87/1479	741/26576	2.31804	3.72073e-11	7.90656e-10	7.90656e-10	87	PLCL1, PTPRO, PDE4D, WDR6, PPA2, LONRF2, ELAVL2, MAN2A1, NOVA1, POU3F2, PCDH17, CDH8, SYT1, AVIL, DZIP3, MYO6, GLYCTK, PSRC1, PPM1M, PRKD1, FAM160A1, NCAM1, KLC1, THRB, KIFC2, DPYD, CDH9, NISCH, CACNB3, SH3GLB2, TRIOBP, UBXN6, IGDCC4, RPL3, ZC3H7B, ARHGAP15, VPS28, CDC42, DLL4, KLHDC8B, PPIA, GFOD2, ATP6V0B, GLT8D1, KMT2D, CHAF1A, NKIRAS1, CDK4, ST3GAL3, TAPT1, NPRL2, TPM3, HABP4, MAST3, RABEP2, …
IQ	At	59/1023	741/26576	2.21517	1.27445e-07	1.54754e-06	1.54754e-06	59	ZMIZ2, GAD1, NCAM1, DPYD, CHP1, TENM4, PAPLN, TP53I3, KLC1, THRB, CDH9, RPS5, PTPRJ, SH3GLB2, TRIOBP, IGDCC4, RPL3, KMT2E, ZC3H7B, VPS28, UBE2M, CDC42, DLL4, PPIA, ATP6V0B, ARL6IP4, PTCH1, BAD, KMT2D, CACNA2D2, NKIRAS1, VWA5A, ATP5G1, ST3GAL3, FZD2, TAPT1, TPM3, MAST3, ZFYVE21, FAM228B, FLRT1, TFDP2, GRK6, SNRNP35, CDKAL1, BTRC, SCMH1, ZNF34, HIST1H4H, LCORL, NCAPG, ANKRD54, ACP2, SFMBT1, TIE1, C…
IQ	Af u At	121/2095	741/26576	2.34055	1.0307e-14	3.5044e-13	3.5044e-13	121	PLCL1, PTPRO, PDE4D, WDR6, PPA2, LONRF2, ELAVL2, MAN2A1, NOVA1, POU3F2, PCDH17, CDH8, SYT1, AVIL, DZIP3, MYO6, GLYCTK, PSRC1, PPM1M, PRKD1, FAM160A1, NCAM1, KLC1, THRB, KIFC2, DPYD, CDH9, NISCH, CACNB3, SH3GLB2, TRIOBP, UBXN6, IGDCC4, RPL3, ZC3H7B, ARHGAP15, VPS28, CDC42, DLL4, KLHDC8B, PPIA, GFOD2, ATP6V0B, GLT8D1, KMT2D, CHAF1A, NKIRAS1, CDK4, ST3GAL3, TAPT1, NPRL2, TPM3, HABP4, MAST3, RABEP2, …
IQ	Af n At	25/407	741/26576	2.30941	0.000217802	0.00148106	0.00148106	25	NCAM1, KLC1, THRB, DPYD, CDH9, SH3GLB2, TRIOBP, IGDCC4, RPL3, ZC3H7B, VPS28, CDC42, DLL4, PPIA, ATP6V0B, KMT2D, NKIRAS1, ST3GAL3, TAPT1, TPM3, MAST3, BTRC, SCMH1, APOPT1, RIMS2
IQ	Ss1	10/191	741/26576	1.92478	0.0422461	0.108366	0.108366	10	CLSTN2, SLC4A10, OSBP2, GLCCI1, MTCH2, OTX1, RBFOX1, EXOC4, CADM2, ADCY2
IQ	Sm1	18/326	741/26576	2.04828	0.00491252	0.0208782	0.0208782	18	PREX1, BCL11A, CLSTN2, CAMKV, NR1D2, SLC4A10, OSBP2, MTCH2, ATP8B2, ANAPC4, KCNIP2, NREP, RBFOX1, FBXL17, CADM2, ADCY2, TEF, PAM
IQ	Sv1	39/573	741/26576	2.61278	3.44414e-07	3.6594e-06	3.6594e-06	39	BCL11A, NTRK3, CELSR3, AFF3, AUTS2, CAMKV, NFIX, SLC22A23, LDB1, ARID1B, JMJD1C, NR1D2, SLC4A10, OSBP2, GLCCI1, PBRM1, STAG1, MEX3B, XRCC6, RTF1, RBM39, CSE1L, BRWD1, CHST10, ZNF638, MTCH2, ATP8B2, NOLC1, MPHOSPH9, KCNIP2, NREP, SATB2, NEGR1, TNKS2, CADM2, PELI1, TEF, PAM, OTX1
IQ	Sa1	9/166	741/26576	1.99627	0.0435665	0.108366	0.108366	9	PREX1, CAMKV, C1QTNF4, ATXN2L, IER5L, SCAND1, RBFOX1, FBXL17, PELI1
IQ	S	50/813	741/26576	2.35996	1.80094e-07	2.04107e-06	2.04107e-06	50	PREX1, CAMKV, C1QTNF4, ATXN2L, IER5L, SCAND1, RBFOX1, FBXL17, PELI1, CLSTN2, SLC4A10, OSBP2, GLCCI1, MTCH2, OTX1, EXOC4, CADM2, ADCY2, BCL11A, NR1D2, ATP8B2, ANAPC4, KCNIP2, NREP, TEF, PAM, NTRK3, CELSR3, AFF3, AUTS2, NFIX, SLC22A23, LDB1, ARID1B, JMJD1C, PBRM1, STAG1, MEX3B, XRCC6, RTF1, RBM39, CSE1L, BRWD1, CHST10, ZNF638, NOLC1, MPHOSPH9, SATB2, NEGR1, TNKS2
IQ	Remaining Genes	570/23481	741/26576	0.398208	1	1	1	570	PCDHA13, HHLA2, NDUFA2, C12orf65, AKTIP, LYSMD2, CTDSP2, STAB1, APEH, C3orf18, RUNX1T1, ERI3, FAM180B, NCK1, CCDC65, IVD, IPO9, SND1, CALN1, CD19, ERICH2, FSCN3, DNM3, BTN1A1, SEPT3, NKX2-8, AKAP6, CCDC71, ZNF544, RBL2, C2orf57, AVL9, ANKRD44, ITIH4, HYAL1, PTPRF, REEP3, NSUN3, PRKAG1, TONSL, MARS, HARS, NR1H3, PCDHAC2, C5orf30, TET2, LGALS2, ARTN, SKA2, PSEN1, DPEP2, MGAT3, JAKMIP3, KCNB1, FBXL1…
MDD	Af	3/1479	53/26576	1.01057	0.571822	0.753564	0.753564	3	PAX6, ENOX1, APOPT1
MDD	At	2/1023	53/26576	0.972326	0.610437	0.780257	0.780257	2	RERE, APOPT1
MDD	Af u At	4/2095	53/26576	0.946525	0.609769	0.780257	0.780257	4	PAX6, ENOX1, APOPT1, RERE
MDD	Af n At	1/407	53/26576	1.22821	0.559021	0.748296	0.748296	1	APOPT1
MDD	Ss1	3/191	53/26576	8.34511	0.00657574	0.0254063	0.0254063	3	RPS6KL1, ASTN2, RBFOX1
MDD	Sm1	4/326	53/26576	6.59501	0.00405737	0.0181514	0.0181514	4	LINC00461, RPS6KL1, ASTN2, RBFOX1
MDD	Sv1	5/573	53/26576	4.72565	0.00560556	0.0226892	0.0226892	5	LINC00461, LHX2, RPS6KL1, ASTN2, NEGR1
MDD	Sa1	2/166	53/26576	6.25825	0.0434208	0.108366	0.108366	2	LHX2, RBFOX1
MDD	S	6/813	53/26576	4.03844	0.0054381	0.0225482	0.0225482	6	LHX2, RBFOX1, RPS6KL1, ASTN2, LINC00461, NEGR1
MDD	Remaining Genes	43/23481	53/26576	0.531675	0.960601	1	1	43	LINC00682, SYNE2, NR4A2, TCAIM, MLF1, VWDE, TENM2, FBXL4, SOX5, CPPED1, DENND1A, CRYBA1, NUFIP2, SLC30A9, TCF4, ESR2, TMEM106B, PROX2, SHISA9, ZNF445, CCDC122, BAG5, VRK2, RSRC1, DLST, RAB27B, DHX38, CCDC68, PMFBP1, DCC, PUM3, SORCS3, MEF2C, DENND1B, LINC01360, EP300-AS1, OLFM4, MYO18A, L3MBTL2, LRFN5, GPD2, LACC1, SLC45A1
NEUROT	Af	20/1479	187/26576	2.031	0.00394785	0.0181388	0.0181388	20	ZNF804A, SEMA6D, PAX6, ELAVL2, ENTPD3, NCAM1, CELF4, FDFT1, FARP1, DRD2, ZC3H7B, GRM5, OAZ2, KAT8, FAM120AOS, PMM1, STK24, KCTD10, MAD1L1, ARPP21
NEUROT	At	17/1023	187/26576	2.50457	0.000946141	0.00503771	0.00503771	17	VWC2L, FAM172A, NCAM1, PCDH9, FARP1, CELF4, ZNF609, NCOA6, ZC3H7B, PTCH1, OAZ2, BCKDK, FAM120AOS, STK24, SERPING1, MED19, ACP2
NEUROT	Af u At	30/2095	187/26576	2.23349	0.000150706	0.00116454	0.00116454	30	ZNF804A, SEMA6D, PAX6, ELAVL2, ENTPD3, NCAM1, CELF4, FDFT1, FARP1, DRD2, ZC3H7B, GRM5, OAZ2, KAT8, FAM120AOS, PMM1, STK24, KCTD10, MAD1L1, ARPP21, VWC2L, FAM172A, PCDH9, ZNF609, NCOA6, PTCH1, BCKDK, SERPING1, MED19, ACP2
NEUROT	Af n At	7/407	187/26576	2.50853	0.0255812	0.06795	0.06795	7	NCAM1, CELF4, FARP1, ZC3H7B, OAZ2, FAM120AOS, STK24
NEUROT	Ss1	3/191	187/26576	2.25607	0.152013	0.277874	0.277874	3	RPS6KL1, MTCH2, RBFOX1
NEUROT	Sm1	7/326	187/26576	3.15536	0.00851997	0.0308169	0.0308169	7	ARNTL, RPS6KL1, LINGO2, MTCH2, RBFOX1, FBXL17, TEF
NEUROT	Sv1	10/573	187/26576	2.57288	0.007611	0.0287527	0.0287527	10	DPY19L3, ARNTL, RPS6KL1, STAG1, LINGO2, GTF2IRD1, SETD1A, XRCC6, MTCH2, TEF
NEUROT	Sa1	7/166	187/26576	6.36971	0.000180612	0.00127933	0.00127933	7	RGS6, C1QTNF4, DPY19L3, PRSS53, RBFOX1, FBXL17, ARNTL
NEUROT	S	15/813	187/26576	2.77627	0.000668149	0.00378618	0.00378618	15	RGS6, C1QTNF4, DPY19L3, PRSS53, RBFOX1, FBXL17, ARNTL, RPS6KL1, MTCH2, LINGO2, TEF, STAG1, GTF2IRD1, SETD1A, XRCC6
NEUROT	Remaining Genes	142/23481	187/26576	0.387093	0.999999	1	1	142	FAM180B, NCK1, ASCC3, CLUH, ZDHHC5, CSNK1G1, TLR4, NR1H3, SIM1, KBTBD4, FBXL19, MVK, EXD2, PINX1, PRSS36, PLCL2, YPEL4, RBX1, GATA4, ANKK1, SOX6, BCL7C, ZCCHC14, SLC39A13, IL20RB, FOXP2, ZNF646, ACVR2A, GRM3, PSMC3, RBPMS2, FAM120A, ORC4, TAOK3, NOS1, PIGU, CENPW, TRIP4, CSDC2, RAPSN, SGCZ, MSRA, DESI1, CTTNBP2, MAP1LC3B, ZNF507, C22orf46, MMAB, PTPMT1, ORAI3, MYH7B, MBD5, PAFAH1B1, TCF4, TMEM106…
PD	Af	3/1479	26/26576	2.19928	0.173838	0.311079	0.311079	3	INPP5F, TMEM229B, GCH1
PD	At	2/1023	26/26576	2.0684	0.264498	0.436549	0.436549	2	NUCKS1, BCKDK
PD	Af u At	5/2095	26/26576	2.76521	0.0495613	0.118668	0.118668	5	INPP5F, TMEM229B, GCH1, NUCKS1, BCKDK
PD	Af n At	0/407	26/26576	0	1	1	1	0
PD	Ss1	1/191	26/26576	5.51011	0.171073	0.309388	0.309388	1	VPS13C
PD	Sm1	1/326	26/26576	3.20468	0.274619	0.444622	0.444622	1	SIPA1L2
PD	Sv1	1/573	26/26576	1.80357	0.432765	0.623476	0.623476	1	SIPA1L2
PD	Sa1	2/166	26/26576	13.3125	0.0114231	0.0373448	0.0373448	2	TMEM163, SIPA1L2
PD	S	3/813	26/26576	4.11481	0.0439837	0.108366	0.108366	3	TMEM163, SIPA1L2, VPS13C
PD	Remaining Genes	18/23481	26/26576	0.278097	0.998098	1	1	18	CCDC62, GPNMB, ACMSD, SCARB2, FAM47E, MCCC1, DDRGK1, GAK, LRRK2, STX1B, SNCA, TMEM175, DGKQ, BST1, SPPL2B, STK39, SYT11, DLG2
SCZ	Af	16/1479	108/26576	2.95022	0.000311208	0.00195946	0.00195946	16	ZNF804A, MYT1L, CNTN4, MAN2A1, WBSCR17, KIAA1549, GABBR2, MAPK3, PJA1, ENOX1, RP11-490G2.2, GRM1, MAD1L1, NEBL, TXNRD1, ACE
SCZ	At	6/1023	108/26576	1.46128	0.236888	0.40271	0.40271	6	MSI2, R3HDM2, RERE, RP11-490G2.2, EPN2, GRM1
SCZ	Af u At	20/2095	108/26576	2.65126	0.000272431	0.00178128	0.00178128	20	ZNF804A, MYT1L, CNTN4, MAN2A1, WBSCR17, KIAA1549, GABBR2, MAPK3, PJA1, ENOX1, RP11-490G2.2, GRM1, MAD1L1, NEBL, TXNRD1, ACE, MSI2, R3HDM2, RERE, EPN2
SCZ	Af n At	2/407	108/26576	1.2055	0.494338	0.677721	0.677721	2	RP11-490G2.2, GRM1
SCZ	Ss1	2/191	108/26576	2.60477	0.182215	0.322673	0.322673	2	SFXN5, OPCML
SCZ	Sm1	5/326	108/26576	3.92584	0.0107515	0.0373448	0.0373448	5	DCLK3, SFXN5, BNIP3L, GRAMD1B, OPCML
SCZ	Sv1	5/573	108/26576	2.19754	0.0845353	0.175256	0.175256	5	WSCD2, DCLK3, SFXN5, BNIP3L, NEGR1
SCZ	Sa1	1/166	108/26576	1.47924	0.492409	0.677721	0.677721	1	GRAMD1B
SCZ	S	7/813	108/26576	2.19056	0.0480979	0.116809	0.116809	7	GRAMD1B, SFXN5, OPCML, DCLK3, BNIP3L, WSCD2, NEGR1
SCZ	Remaining Genes	81/23481	108/26576	0.369359	0.999968	1	1	81	THOC7, CUL9, PDE4B, LINC01068, SGCD, CALN1, FAM216A, DDHD2, ZCCHC7, SLC9B1, ELAC2, BCL2L12, GATAD2A, EMX1, NAB2, SLC39A8, ASPHD1, PCGF3, CDH16, PAK6, ATP2A2, EMB, RP11-507B12.2, DARS2, NLGN4X, SNAP91, INO80E, ZNF835, PCDHA2, RP11-586K2.1, NDFIP2, LINC00320, CREB3L4, CISD2, GPM6A, ATG13, LRRC4B, NXPH1, AC068490.2, MLXIP, MOB4, ACTR1B, CYP7B1, LINC01088, TRPC4, SETD6, IL1RAPL1, CACNA1I, FAM114A2, E…
CAD	Af	19/1479	154/26576	2.38825	0.000948275	0.00503771	0.00503771	19	PID1, FBN2, FGD6, ZBTB46, PALLD, KIAA1462, SSH2, EDNRA, CMIP, FAM109A, SREBF1, DMPK, SH2B3, VAMP5, SPECC1L, RAB23, SEMA5A, CLDN5, VEGFA
CAD	At	10/1023	154/26576	1.72905	0.074473	0.168806	0.168806	10	CMIP, FGD6, RAI1, NCOA6, RGS12, SH2B3, ST3GAL4, REST, DOCK6, WBP1L
CAD	Af u At	26/2095	154/26576	2.37251	0.000175681	0.00127933	0.00127933	26	PID1, FBN2, FGD6, ZBTB46, PALLD, KIAA1462, SSH2, EDNRA, CMIP, FAM109A, SREBF1, DMPK, SH2B3, VAMP5, SPECC1L, RAB23, SEMA5A, CLDN5, VEGFA, RAI1, NCOA6, RGS12, ST3GAL4, REST, DOCK6, WBP1L
CAD	Af n At	3/407	154/26576	1.27029	0.420387	0.616085	0.616085	3	FGD6, CMIP, SH2B3
CAD	Ss1	3/191	154/26576	2.75261	0.0997698	0.19954	0.19954	3	HTRA1, ASAP2, SCARB1
CAD	Sm1	6/326	154/26576	3.28315	0.0120443	0.0379172	0.0379172	6	TSPAN14, ARNTL, SCARB1, MAGI3, NFAT5, UNC5C
CAD	Sv1	8/573	154/26576	2.48951	0.0188302	0.0542566	0.0542566	8	SMARCA4, LPL, HNRNPUL1, ARNTL, ATXN2, MAGI3, NFAT5, UNC5C
CAD	Sa1	5/166	154/26576	5.43457	0.00286533	0.0139173	0.0139173	5	MYO9B, CCDC97, ARNTL, UNC5C, AKAP13
CAD	S	15/813	154/26576	3.43985	8.06837e-05	0.000685811	0.000685811	15	MYO9B, CCDC97, ARNTL, UNC5C, AKAP13, HTRA1, ASAP2, SCARB1, TSPAN14, MAGI3, NFAT5, SMARCA4, LPL, HNRNPUL1, ATXN2
CAD	Remaining Genes	113/23481	154/26576	0.338143	1	1	1	113	FLT1, KALRN, ABI3, GIT1, CDKN1A, FOXL1, STAT6, GUCY1A3, PCIF1, PHOSPHO1, C2orf82, COL4A2, ZNF335, SWAP70, KANK3, BCAS3, CNPY4, NAV1, TNN, TBX20, ITGB5, CLPTM1, GUCY1B3, ZNF652, BPTF, ANGPTL4, MRAS, CTSA, SF3A1, FGD5, AXL, NPC1, ARHGAP42, PROCR, LRP1, PLTP, SMAD7, SFTPC, SERPINH1, MARK3, LMOD1, NEURL2, PLG, ATP2B1, SMAD3, TBC1D10A, BMP1, TCF21, ADAM17, FOXA3, SENP1, SH3PXD2A, FN1, SIX5, IGF2BP1, F…
Crohn	Af	9/1479	74/26576	2.34019	0.0213306	0.059446	0.059446	9	TDRD6, COL12A1, PODN, MICAL3, GPSM1, PRPF6, PDLIM5, RIN1, AHNAK2
Crohn	At	3/1023	74/26576	1.04785	0.546218	0.736961	0.736961	3	PDLIM5, RIN1, SEC16A
Crohn	Af u At	10/2095	74/26576	1.8158	0.0645084	0.150225	0.150225	10	TDRD6, COL12A1, PODN, MICAL3, GPSM1, PRPF6, PDLIM5, RIN1, AHNAK2, SEC16A
Crohn	Af n At	2/407	74/26576	1.77709	0.313566	0.493576	0.493576	2	PDLIM5, RIN1
Crohn	Ss1	1/191	74/26576	1.88356	0.414032	0.612048	0.612048	1	PDHX
Crohn	Sm1	1/326	74/26576	1.09547	0.599329	0.777755	0.777755	1	PDHX
Crohn	Sv1	1/573	74/26576	0.61651	0.801148	0.972823	0.972823	1	ATM
Crohn	Sa1	1/166	74/26576	2.17103	0.371432	0.563781	0.563781	1	PRSS53
Crohn	S	3/813	74/26576	1.33046	0.395501	0.591281	0.591281	3	PRSS53, PDHX, ATM
Crohn	Remaining Genes	61/23481	74/26576	0.580027	0.95508	1	1	61	VWA3B, TAGAP, DOK2, ASPM, TST, IRGM, SAG, OR2AJ1, IL23R, USP40, SPNS1, CYLD, GLB1L, EDF1, SLC39A8, ZSCAN25, D2HGDH, YIPF1, INSC, MPO, RELA, BBS5, FMO4, AP1M2, NOD2, HIC2, DNAH3, HGFAC, LRRK2, CCR7, ADIPOQ, PIAS2, TRPM2, AGRN, SDF2L1, PTAFR, ALDH1L1, MIEF1, BAHCC1, ABI2, SNX20, CLTCL1, PTPN21, TRIM22, SGIP1, TAF1D, ATG16L1, TANC1, CARD9, YME1L1, ZNF205, ZNF18, TULP1, CACNA1B, IL10RA, SNAPC4, NRIP1…
Lupus	Af	10/1479	155/26576	1.16265	0.361821	0.55414	0.55414	10	SPRED2, IKZF2, ZFP90, ARHGAP15, SH2B3, SPEF2, YPEL5, RASGRP3, TCF7, ZNF365
Lupus	At	9/1023	155/26576	1.53319	0.144593	0.267182	0.267182	9	RERE, UBE2B, UBE2L3, MAPKAPK2, SH2B3, IRF5, TNFSF4, STAT4, TCF7
Lupus	Af u At	17/2095	155/26576	1.43202	0.103892	0.205367	0.205367	17	SPRED2, IKZF2, ZFP90, ARHGAP15, SH2B3, SPEF2, YPEL5, RASGRP3, TCF7, ZNF365, RERE, UBE2B, UBE2L3, MAPKAPK2, IRF5, TNFSF4, STAT4
Lupus	Af n At	2/407	155/26576	0.833664	0.689027	0.867663	0.867663	2	SH2B3, TCF7
Lupus	Ss1	2/191	155/26576	1.80136	0.306347	0.491312	0.491312	2	PDHX, DUSP22
Lupus	Sm1	2/326	155/26576	1.04535	0.568955	0.753564	0.753564	2	PDHX, DUSP22
Lupus	Sv1	0/573	155/26576	0	1	1	1	0
Lupus	Sa1	2/166	155/26576	2.07795	0.252452	0.421256	0.421256	2	MAP3K11, TRAF3
Lupus	S	4/813	155/26576	0.832522	0.701806	0.877257	0.877257	4	MAP3K11, TRAF3, PDHX, DUSP22
Lupus	Remaining Genes	134/23481	155/26576	0.789044	0.80916	0.975583	0.975583	134	TNFAIP3, LYST, ARID5B, SETDB2, FLT3LG, POGLUT1, RAD51B, B3GALT6, CDH23, PTPRC, CD37, PPCDC, GRB2, IFIH1, ATG16L2, CD80, NCOA2, TNIP1, ELF1, KIAA1683, ULK3, COQ5, CLEC16A, LRRC25, UNC119B, ANKRD27, SLC15A4, COQ10B, MCM6, PTPN22, RELA, TNFSF13B, INPP5B, PDGFB, ITGAX, IL10, ORMDL3, IKBKE, SDF4, ACAP1, CAPSL, ALDH16A1, FCRL5, RABGAP1L, TPCN2, SLC25A19, DSE, ARHGAP31, SIRPG, NCOA5, WBP4, CD226, HIC2, …
MetS	Af	15/1479	140/26576	2.03156	0.0113551	0.0373448	0.0373448	15	PLCL1, CSGALNACT1, ETS2, MAPK3, SSH2, FARP1, FADS3, FADS2, PABPC4, CTC-479C5.12, EIF2S2, STRA13, TMEM258, HSD17B12, CRIM1
MetS	At	12/1023	140/26576	2.34032	0.00798015	0.0294919	0.0294919	12	CSGALNACT1, FARP1, FADS2, ARL6IP4, ATP5G1, BCKDK, EIF2S2, HIST1H4H, TMEM258, ACP2, GDPD3, CRIM1
MetS	Af u At	21/2095	140/26576	2.05698	0.00321266	0.0151709	0.0151709	21	PLCL1, CSGALNACT1, ETS2, MAPK3, SSH2, FARP1, FADS3, FADS2, PABPC4, CTC-479C5.12, EIF2S2, STRA13, TMEM258, HSD17B12, CRIM1, ARL6IP4, ATP5G1, BCKDK, HIST1H4H, ACP2, GDPD3
MetS	Af n At	6/407	140/26576	2.88622	0.0210488	0.059446	0.059446	6	CSGALNACT1, FARP1, FADS2, EIF2S2, TMEM258, CRIM1
MetS	Ss1	3/191	140/26576	3.03553	0.0802861	0.174307	0.174307	3	VPS13C, SIDT2, GPR61
MetS	Sm1	4/326	140/26576	2.3682	0.0940794	0.190399	0.190399	4	ARNTL, SIDT2, GPR61, PAM
MetS	Sv1	6/573	140/26576	2.02811	0.083052	0.174307	0.174307	6	LPL, ARNTL, INTS10, MED23, NEGR1, PAM
MetS	Sa1	4/166	140/26576	4.7362	0.0116711	0.0374357	0.0374357	4	C1QTNF4, TAGLN, TRAF3, ARNTL
MetS	S	12/813	140/26576	2.97846	0.00126772	0.00653069	0.00653069	12	C1QTNF4, TAGLN, TRAF3, ARNTL, VPS13C, SIDT2, GPR61, PAM, LPL, INTS10, MED23, NEGR1
MetS	Remaining Genes	107/23481	140/26576	0.398818	0.999978	1	1	107	RP11-69E11.4, DNAJC27-AS1, TP53INP1, NR1H3, SNHG5, MLXIPL, PJA2, RFT1, SPNS1, MAP2K5, AC011893.3, APOBR, HM13, PCSK7, THUMPD3, DCP2, CLN3, ABCB9, MCM6, ENO4, INO80E, AC068831.10, SLC5A11, MYO1F, LYZ, ITGAX, SNRPD2, TSPAN3, TUFM, NOP14, SERPINI1, NPC1, PRAM1, MARS2, LGSN, SETD9, YPEL3, DDX56, RP11-545I5.3, TIPIN, JMY, LMOD1, RP11-120K18.3, OGFOD1, BTN2A2, STX4, YEATS4, C18orf8, CCDC171, ATRAID, FA…
T2D	Af	10/1479	80/26576	2.41564	0.01313	0.0405835	0.0405835	10	NOTCH2, ANK1, ST6GAL1, IRS1, GPSM1, CLUAP1, UBE2Z, PLA2G4B, HSD17B12, ZNF703
T2D	At	2/1023	80/26576	0.635074	0.818586	0.979998	0.979998	2	ADCY5, ATP5G1
T2D	Af u At	12/2095	80/26576	2.05241	0.0224489	0.0615534	0.0615534	12	NOTCH2, ANK1, ST6GAL1, IRS1, GPSM1, CLUAP1, UBE2Z, PLA2G4B, HSD17B12, ZNF703, ADCY5, ATP5G1
T2D	Af n At	0/407	80/26576	0	1	1	1	0
T2D	Ss1	1/191	80/26576	1.74011	0.438921	0.62703	0.62703	1	CPLX1
T2D	Sm1	1/326	80/26576	1.01204	0.628009	0.796727	0.796727	1	PAM
T2D	Sv1	2/573	80/26576	1.15578	0.517195	0.703385	0.703385	2	MED23, PAM
T2D	Sa1	0/166	80/26576	0	1	1	1	0
T2D	S	3/813	80/26576	1.2265	0.444566	0.629801	0.629801	3	CPLX1, PAM, MED23
T2D	Remaining Genes	65/23481	80/26576	0.535375	0.979107	1	1	65	C12orf65, TUBG2, SLC12A8, AP3S2, HERC1, RP11-817O13.8, DGKB, ZBTB20, PCGF3, CCDC67, MTNR1B, SLC22A3, SIX3, FAM134C, RCCD1, RP11-613D13.5, TCF7L2, WFS1, TH, FBXL22, SYCE2, ABO, UBE2E2, TSPAN8, CD101, TOM1L2, RP11-395N3.2, AC012354.6, DLK1, PLEKHA1, CRHR2, PXK, CALR, CEP68, RP11-282O18.3, HAUS6, KLHL42, SKOR1, PGM1, DCAF16, IGF2BP2, APOE, RNF6, ZNF236, ARAP1, RP5-1042I8.7, NDUFAF6, MAN2C1, CARD9, R…
