## Supplementary Table 13 for "Competing Programs Shape Cortical Sensorimotor-Association Axis Development"

### Sheet: Sheet1
Disease	GM	GeneRatio	BgRatio	OddsRatio	pvalue	p.adj	qvalue	Count	OverlappingGenes
AD	Af	0/147	119/13141	0	1	1	1	0
AD	At	0/34	119/13141	0	1	1	1	0
AD	Af u At	0/171	119/13141	0	1	1	1	0
AD	Af n At	0/10	119/13141	0	1	1	1	0
AD	Ss1	0/20	119/13141	0	1	1	1	0
AD	Sm1	0/10	119/13141	0	1	1	1	0
AD	Sv1	0/24	119/13141	0	1	1	1	0
AD	Sa1	0/6	119/13141	0	1	1	1	0
AD	S	0/43	119/13141	0	1	1	1	0
AD	Remaining Genes	119/12927	119/13141	Inf	0.140471	0.958967	0.958967	119	MARK4, TRAPPC6A, RABEP1, PRSS8, ABCA7, WDR18, STAG3, BCL3, PICALM, LRCH4, ZCWPW1, PILRA, CASS4, TREM2, STX1B, POLR2E, RIN3, CSTF1, STX4, BCKDK, RNF40, LACTB, TRIM35, CLPTM1, RELB, CKM, ERCC2, KLC3, DMPK, CD33, ZKSCAN1, TAF6, TFR2, MOSPD3, FBXO24, AGFG2, CAMTA2, RNF167, CHRNE, NUP88, MS4A6A, MS4A4A, CLU, PTK2B, CHRNA2, EPHX2, EML2, FAM63B, KIF1C, EXOC3L2, APOE, TOMM40, TCN1, BIN1, SORL1, SLTM, ADA…
ADHD	Af	0/147	21/13141	0	1	1	1	0
ADHD	At	0/34	21/13141	0	1	1	1	0
ADHD	Af u At	0/171	21/13141	0	1	1	1	0
ADHD	Af n At	0/10	21/13141	0	1	1	1	0
ADHD	Ss1	1/20	21/13141	34.4763	0.0315029	0.593854	0.593854	1	PCDH7
ADHD	Sm1	0/10	21/13141	0	1	1	1	0
ADHD	Sv1	0/24	21/13141	0	1	1	1	0
ADHD	Sa1	0/6	21/13141	0	1	1	1	0
ADHD	S	1/43	21/13141	15.569	0.0665626	0.754377	0.754377	1	PCDH7
ADHD	Remaining Genes	20/12927	21/13141	0.330053	0.95475	1	1	20	KDM4A, EBNA1BP2, ARTN, ATP6V0B, B4GALT2, ST3GAL3, FOXP2, SEMA6D, DUSP6, PTPRF, SPAG16, ZNF385D, TMEM56, SORCS3, CCDC24, MED8, TMEM161B, HYI, RNF220, SLC6A9
AN	Af	0/147	81/13141	0	1	1	1	0
AN	At	1/34	81/13141	4.93447	0.18981	1	1	1	CADM1
AN	Af u At	1/171	81/13141	0.947794	0.655	1	1	1	CADM1
AN	Af n At	0/10	81/13141	0	1	1	1	0
AN	Ss1	1/20	81/13141	8.57961	0.116399	0.942277	0.942277	1	CAMKV
AN	Sm1	0/10	81/13141	0	1	1	1	0
AN	Sv1	1/24	81/13141	7.08533	0.138019	0.958967	0.958967	1	CAMKV
AN	Sa1	0/6	81/13141	0	1	1	1	0
AN	S	1/43	81/13141	3.8744	0.233787	1	1	1	CAMKV
AN	Remaining Genes	79/12927	81/13141	0.651775	0.854513	1	1	79	SEMA3F, RBM5, RBM6, ZMYND10, CACNA2D2, CELSR3, UQCRC1, SEMA3B, MAP4, RHOA, HYAL2, RASSF1, IP6K2, PSME4, ERLEC1, DOCK3, PFKFB4, COL7A1, PRKAR2A, USP4, GNAT1, GNAI2, HYAL1, CYB561D2, CSPG5, SCAP, HEMK1, CISH, MAPKAPK3, FOXP1, PTBP2, TMEM115, DHX30, CHAC2, AMT, TCTA, NICN1, MANF, CDC25A, CAMP, FBXW12, PLXNB1, CCDC51, ATRIP, SHISA5, BSN, APEH, RNF123, MON1A, MST1R, MGMT, ACYP2, LAMB2, QARS, NME6, DAG…
ASD_HC(S1)	Af	2/147	183/13141	0.976415	0.610081	1	1	2	MEIS2, CACNA1A
ASD_HC(S1)	At	0/34	183/13141	0	1	1	1	0
ASD_HC(S1)	Af u At	2/171	183/13141	0.836183	0.691582	1	1	2	MEIS2, CACNA1A
ASD_HC(S1)	Af n At	0/10	183/13141	0	1	1	1	0
ASD_HC(S1)	Ss1	1/20	183/13141	3.74176	0.24473	1	1	1	BCL11A
ASD_HC(S1)	Sm1	0/10	183/13141	0	1	1	1	0
ASD_HC(S1)	Sv1	1/24	183/13141	3.09006	0.285996	1	1	1	BCL11A
ASD_HC(S1)	Sa1	0/6	183/13141	0	1	1	1	0
ASD_HC(S1)	S	1/43	183/13141	1.68969	0.453376	1	1	1	BCL11A
ASD_HC(S1)	Remaining Genes	180/12927	183/13141	0.993175	0.651784	1	1	180	ARX, MSL3, CREBBP, SYN1, CDKL5, CSDE1, HIVEP2, PPP5C, SPAST, NRXN3, CUL3, TRIO, AP2S1, ARID1B, NCKAP1, ACTB, CIC, RIMS1, RFX3, SMARCA2, SRCAP, MEF2C, NCOA1, ATRX, POMGNT1, DPYSL2, WAC, LZTR1, TCF20, EP300, YY1, ZMYND8, ADNP, CSNK2A1, TM9SF4, FMR1, CORO1A, CTCF, TSC2, BCKDK, DMPK, MED13, RAI1, PPP1R9B, PHF12, NRXN2, ALDH5A1, PPP2R5D, PTK7, NUP155, TRIM23, PCCB, UBE3A, FOXP1, HDLBP, ASH1L, KDM5B, P…
ASD_SFAR123	Af	16/147	752/13141	2.03419	0.00994721	0.309123	0.309123	16	NTNG1, CIB2, MEIS2, CNTNAP4, GRIK2, HS3ST5, MAOB, CACNA1A, RPS6KA2, FGFR1, PCDH10, GRM7, PDE1C, CNR1, STX1A, NRCAM
ASD_SFAR123	At	5/34	752/13141	2.85279	0.0425186	0.657105	0.657105	5	KIRREL3, DLX2, RIMS2, CADM1, ZBTB16
ASD_SFAR123	Af u At	21/171	752/13141	2.34399	0.000765442	0.043375	0.043375	21	NTNG1, CIB2, MEIS2, CNTNAP4, GRIK2, HS3ST5, MAOB, CACNA1A, RPS6KA2, FGFR1, PCDH10, GRM7, PDE1C, CNR1, STX1A, NRCAM, KIRREL3, DLX2, RIMS2, CADM1, ZBTB16
ASD_SFAR123	Af n At	0/10	752/13141	0	1	1	1	0
ASD_SFAR123	Ss1	4/20	752/13141	4.13536	0.0247432	0.584057	0.584057	4	CADM2, CADPS2, CACNA1G, BCL11A
ASD_SFAR123	Sm1	1/10	752/13141	1.83163	0.44539	1	1	1	CADM2
ASD_SFAR123	Sv1	7/24	752/13141	6.83806	0.000286742	0.043375	0.043375	7	AGAP1, NPAS2, BCL11A, GALNT10, CADPS2, CUX1, CUL7
ASD_SFAR123	Sa1	1/6	752/13141	3.298	0.297871	1	1	1	CACNA1G
ASD_SFAR123	S	9/43	752/13141	4.40167	0.0006095	0.043375	0.043375	9	CACNA1G, CADM2, CADPS2, BCL11A, AGAP1, NPAS2, GALNT10, CUX1, CUL7
ASD_SFAR123	Remaining Genes	722/12927	752/13141	0.362824	0.999998	1	1	722	LAS1L, ICA1, CD38, ARX, ST7, MSL3, CREBBP, PON1, PDK2, DLX6, SCN4A, SYN1, JARID2, CDKL5, CSDE1, UBE3C, PHF7, HIVEP2, PLAUR, PPP5C, SLC25A39, POLA2, CCDC88C, ZMYND11, IGF1, SPAST, NRXN3, NCAPH2, APBA2, CUL3, TRIO, MSR1, CDH10, AP2S1, USH2A, OFD1, YTHDC2, TSPAN17, ARID1B, NFE2L3, ZC3H11A, STYK1, NCKAP1, DLX3, CDON, ABCA7, BCAS1, SPEN, MYLK, ASPM, NEO1, CACNB1, HDAC4, PITX1, NUP133, DAPP1, SMG6, EXO…
BD	Af	1/147	170/13141	0.519778	0.854106	1	1	1	RPS6KA2
BD	At	0/34	170/13141	0	1	1	1	0
BD	Af u At	1/171	170/13141	0.445562	0.893671	1	1	1	RPS6KA2
BD	Af n At	0/10	170/13141	0	1	1	1	0
BD	Ss1	0/20	170/13141	0	1	1	1	0
BD	Sm1	0/10	170/13141	0	1	1	1	0
BD	Sv1	0/24	170/13141	0	1	1	1	0
BD	Sa1	0/6	170/13141	0	1	1	1	0
BD	S	0/43	170/13141	0	1	1	1	0
BD	Remaining Genes	169/12927	170/13141	2.82152	0.232003	1	1	169	SLC4A1, PHF7, SEMA3G, NISCH, STAB1, SLC25A39, MTMR11, GLT8D1, ALAS1, PLEKHO1, TOMM34, ITIH4, ITIH1, TMEM161A, LPAR2, PDE8A, MLH1, ADCY2, RIMS1, SF3B2, GMIP, MRPS33, NDUFB2, PUS7, TMEM101, CAPN3, SNAP23, LRRFIP2, STK4, TMEM87A, ZNF14, PBX4, ATP13A1, XPNPEP1, RUNDC3A, UBTF, HDAC5, IFT57, HHLA2, DNAH1, TNNC1, SPCS1, NEK4, LMAN2L, PRPF3, APH1A, CA14, MXI1, SMNDC1, PI3, KCNS1, SEMG2, TTBK2, NCAN, PYY,…
DD	Af	0/147	79/13141	0	1	1	1	0
DD	At	0/34	79/13141	0	1	1	1	0
DD	Af u At	0/171	79/13141	0	1	1	1	0
DD	Af n At	0/10	79/13141	0	1	1	1	0
DD	Ss1	1/20	79/13141	8.80094	0.113687	0.942277	0.942277	1	BCL11A
DD	Sm1	0/10	79/13141	0	1	1	1	0
DD	Sv1	2/24	79/13141	15.3955	0.00904018	0.309123	0.309123	2	NFIX, BCL11A
DD	Sa1	0/6	79/13141	0	1	1	1	0
DD	S	2/43	79/13141	8.24897	0.027485	0.584057	0.584057	2	BCL11A, NFIX
DD	Remaining Genes	77/12927	79/13141	0.635175	0.862064	1	1	77	MSL3, CREBBP, CDKL5, TRIO, ARID1B, SMC1A, KCNQ2, SMARCA2, MEF2C, GNAO1, WAC, TCF20, EP300, ADNP, EEF1A2, CSNK2A1, ALG13, SLC35A2, CTCF, PPP2R1A, DNM1, CHD4, PPP2R5D, COL4A3BP, FOXP1, KDM5B, SATB2, SET, MED13L, USP9X, UPF3B, AHDC1, ZC4H2, GNAI1, KIF1A, PDHA1, SCN2A, STXBP1, SMAD4, POGZ, KCNH1, GATAD2B, SCN1A, CASK, HDAC8, CNKSR2, ITPR1, HNRNPU, SLC6A1, DYRK1A, BRAF, AUTS2, NSD1, GABRB3, ANKRD11, C…
IQ	Af	6/147	616/13141	0.8639	0.692506	1	1	6	PRKD1, PDE4D, PCDH17, TAPT1, THRB, PLK2
IQ	At	2/34	616/13141	1.27168	0.47791	1	1	2	THRB, RIMS2
IQ	Af u At	7/171	616/13141	0.866344	0.696051	1	1	7	PRKD1, PDE4D, PCDH17, TAPT1, THRB, PLK2, RIMS2
IQ	Af n At	1/10	616/13141	2.26125	0.381386	1	1	1	THRB
IQ	Ss1	3/20	616/13141	3.60081	0.0645673	0.754377	0.754377	3	CADM2, CAMKV, BCL11A
IQ	Sm1	1/10	616/13141	2.26125	0.381386	1	1	1	CADM2
IQ	Sv1	3/24	616/13141	2.91401	0.100089	0.917181	0.917181	3	NFIX, BCL11A, CAMKV
IQ	Sa1	0/6	616/13141	0	1	1	1	0
IQ	S	4/43	616/13141	2.09251	0.141025	0.958967	0.958967	4	CADM2, CAMKV, BCL11A, NFIX
IQ	Remaining Genes	605/12927	616/13141	0.906103	0.69687	1	1	605	SEMA3F, BAD, LAP3, RBM5, ARF5, RBM6, MPO, CACNA2D2, CELSR3, MPND, METTL13, PHF7, NISCH, STAB1, SCMH1, MDH1, GLT8D1, ALAS1, PHF20, NR1H3, NUP160, SARS, MYOC, METTL1, EPHA3, ZNF800, ARID1B, MPHOSPH9, ANAPC4, ITIH4, ITIH1, PSD, COL11A1, SPAG4, RNF4, ANKRD44, TIE1, KDM4A, SPI1, MTFR1, RHOA, SYT1, PRR11, IP6K2, GNB5, CDC42, CPSF1, NFATC3, PPP2R3A, DPP8, ZNF638, MARK3, ARHGAP15, NFKB2, FAM76B, ADCY2, R…
MDD	Af	1/147	39/13141	2.33526	0.355555	1	1	1	ENOX1
MDD	At	0/34	39/13141	0	1	1	1	0
MDD	Af u At	1/171	39/13141	2.00186	0.400447	1	1	1	ENOX1
MDD	Af n At	0/10	39/13141	0	1	1	1	0
MDD	Ss1	0/20	39/13141	0	1	1	1	0
MDD	Sm1	0/10	39/13141	0	1	1	1	0
MDD	Sv1	0/24	39/13141	0	1	1	1	0
MDD	Sa1	0/6	39/13141	0	1	1	1	0
MDD	S	0/43	39/13141	0	1	1	1	0
MDD	Remaining Genes	38/12927	39/13141	0.627977	0.867623	1	1	38	PAX6, SLC30A9, VRK2, RAB27B, SYNE2, MEF2C, L3MBTL2, OLFM4, CPPED1, TMEM106B, LHX2, CRYBA1, NUFIP2, FBXL4, GPD2, PMFBP1, DENND1A, DLST, SOX5, ESR2, DHX38, RERE, ASTN2, CCDC122, NR4A2, SORCS3, LRFN5, BAG5, CCDC68, NEGR1, RSRC1, MLF1, ZNF445, DCC, MYO18A, TCF4, RPS6KL1, DENND1B
NEUROT	Af	0/147	155/13141	0	1	1	1	0
NEUROT	At	0/34	155/13141	0	1	1	1	0
NEUROT	Af u At	0/171	155/13141	0	1	1	1	0
NEUROT	Af n At	0/10	155/13141	0	1	1	1	0
NEUROT	Ss1	0/20	155/13141	0	1	1	1	0
NEUROT	Sm1	0/10	155/13141	0	1	1	1	0
NEUROT	Sv1	0/24	155/13141	0	1	1	1	0
NEUROT	Sa1	0/6	155/13141	0	1	1	1	0
NEUROT	S	0/43	155/13141	0	1	1	1	0
NEUROT	Remaining Genes	155/12927	155/13141	Inf	0.0772974	0.772974	0.772974	155	MAD1L1, GTF2IRD1, PAX6, PPP5C, NR1H3, VRK2, NUP160, FAM120A, PRSS8, SPI1, PPP2R3A, CTTNBP2, TYR, ITCH, TP53INP2, MYH7B, FDFT1, EXD2, MEF2C, NOX4, NOS1, FBXL19, STX1B, BCL7C, RBX1, EP300, L3MBTL2, RANGAP1, ZC3H7B, PHF5A, POLR3H, PMM1, GSS, PIGU, STK24, FBXO31, STX4, BCKDK, TRIP4, ERI1, MTMR9, TMEM106B, ELAVL2, GLIS3, MTCH2, FNBP4, MADD, PTPMT1, SOX6, KCTD10, MVK, SUDS3, SIM1, ASCC3, FAM172A, PCCB,…
PD	Af	0/147	24/13141	0	1	1	1	0
PD	At	0/34	24/13141	0	1	1	1	0
PD	Af u At	0/171	24/13141	0	1	1	1	0
PD	Af n At	0/10	24/13141	0	1	1	1	0
PD	Ss1	0/20	24/13141	0	1	1	1	0
PD	Sm1	0/10	24/13141	0	1	1	1	0
PD	Sv1	0/24	24/13141	0	1	1	1	0
PD	Sa1	1/6	24/13141	114.017	0.0109102	0.309123	0.309123	1	SIPA1L2
PD	S	1/43	24/13141	13.5352	0.0757111	0.772974	0.772974	1	SIPA1L2
PD	Remaining Genes	23/12927	24/13141	0.37965	0.942378	1	1	23	SPPL2B, NUCKS1, MCCC1, STX1B, BCKDK, BST1, TMEM175, VPS13C, CCDC62, GCH1, SYT11, GPNMB, SCARB2, DGKQ, SNCA, DLG2, TMEM163, ACMSD, GAK, FAM47E, DDRGK1, STK39, INPP5F
SCZ	Af	2/147	90/13141	2.02288	0.266736	1	1	2	WBSCR17, ENOX1
SCZ	At	0/34	90/13141	0	1	1	1	0
SCZ	Af u At	2/171	90/13141	1.73238	0.327521	1	1	2	WBSCR17, ENOX1
SCZ	Af n At	0/10	90/13141	0	1	1	1	0
SCZ	Ss1	1/20	90/13141	7.70668	0.128507	0.958967	0.958967	1	OPCML
SCZ	Sm1	1/10	90/13141	16.2821	0.0664373	0.754377	0.754377	1	OPCML
SCZ	Sv1	1/24	90/13141	6.36444	0.152175	0.976872	0.976872	1	SFXN5
SCZ	Sa1	0/6	90/13141	0	1	1	1	0
SCZ	S	2/43	90/13141	7.21175	0.0349326	0.593854	0.593854	2	OPCML, SFXN5
SCZ	Remaining Genes	86/12927	90/13141	0.351608	0.984282	1	1	86	MAD1L1, ELAC2, GRAMD1B, PSMA4, FAM114A2, SNAP91, KLF6, EPN2, WSCD2, NEBL, DDHD2, WDR76, CACNA1I, NDFIP2, MAPK3, SETD6, BNIP3L, SP4, CLCN3, CUL9, MAN2A1, PCCB, FOXP1, ACTR1B, SF3B1, DARS2, FOXO3, NXPH1, KIAA1549, BCL2L12, IRF3, BCL11B, TRPC4, TMTC1, EMX1, GABBR2, PAK6, SLC39A8, FURIN, RERE, CREB3L4, CNTN4, CISD2, NLGN4X, ZCCHC7, ESAM, GPM6A, CACNA1C, GRM1, MSI2, ACE, THAP8, THOC7, CDH16, NAB2, GAT…
CAD	Af	0/147	143/13141	0	1	1	1	0
CAD	At	0/34	143/13141	0	1	1	1	0
CAD	Af u At	0/171	143/13141	0	1	1	1	0
CAD	Af n At	0/10	143/13141	0	1	1	1	0
CAD	Ss1	0/20	143/13141	0	1	1	1	0
CAD	Sm1	0/10	143/13141	0	1	1	1	0
CAD	Sv1	0/24	143/13141	0	1	1	1	0
CAD	Sa1	1/6	143/13141	18.3	0.0635529	0.754377	0.754377	1	UNC5C
CAD	S	1/43	143/13141	2.17237	0.375777	1	1	1	UNC5C
CAD	Remaining Genes	142/12927	143/13141	2.36574	0.320168	1	1	142	MARK4, BCAR1, GUCY1B3, CTSA, SMG6, ATP2B1, SREBF1, SCARB1, PPP2R3A, MARK3, TP53INP2, TNS1, SENP1, DNM2, MAGI3, ITGB5, REST, APOB, MYO9B, HNRNPM, TBC1D10A, SF3A1, PLTP, PCIF1, PROCR, SMAD7, FLT1, NFAT5, ZNF821, CLPTM1, DMPK, HNRNPUL1, TGFB1, SH3PXD2A, TSPAN14, GIT1, FBXL20, RAI1, RAB5C, ABI3, ST3GAL4, SH2B3, RAB23, VEGFA, SEMA5A, PRKAR2A, FN1, EHBP1, TCF21, VAMP8, PLG, LRP1, NEURL2, CDKN1A, SYMPK,…
Crohn	Af	0/147	61/13141	0	1	1	1	0
Crohn	At	0/34	61/13141	0	1	1	1	0
Crohn	Af u At	0/171	61/13141	0	1	1	1	0
Crohn	Af n At	0/10	61/13141	0	1	1	1	0
Crohn	Ss1	0/20	61/13141	0	1	1	1	0
Crohn	Sm1	0/10	61/13141	0	1	1	1	0
Crohn	Sv1	0/24	61/13141	0	1	1	1	0
Crohn	Sa1	0/6	61/13141	0	1	1	1	0
Crohn	S	0/43	61/13141	0	1	1	1	0
Crohn	Remaining Genes	61/12927	61/13141	Inf	0.366459	1	1	61	MPO, YIPF1, ASPM, CLTCL1, PTPN21, FMO4, PIAS2, CYLD, ATG16L1, PRPF6, TYK2, EDF1, HGFAC, IL10RA, PDHX, COL12A1, TULP1, SGIP1, ZNF205, CCR7, SDF2L1, TST, AP1M2, SAG, TRIM22, YME1L1, ABI2, SLC39A8, TRPM2, ALDH1L1, DOK2, CACNA1B, ATM, ZNF18, DNAH3, GPSM1, IL23R, BBS5, PDLIM5, EOMES, GLB1L, TAGAP, SNAPC4, TAF1D, NOD2, SNX20, VWA3B, PTAFR, HIC2, SPNS1, RELA, PODN, RIN1, TDRD6, NRIP1, D2HGDH, ADIPOQ, AH…
Lupus	Af	0/147	138/13141	0	1	1	1	0
Lupus	At	0/34	138/13141	0	1	1	1	0
Lupus	Af u At	0/171	138/13141	0	1	1	1	0
Lupus	Af n At	0/10	138/13141	0	1	1	1	0
Lupus	Ss1	0/20	138/13141	0	1	1	1	0
Lupus	Sm1	0/10	138/13141	0	1	1	1	0
Lupus	Sv1	0/24	138/13141	0	1	1	1	0
Lupus	Sa1	0/6	138/13141	0	1	1	1	0
Lupus	S	0/43	138/13141	0	1	1	1	0
Lupus	Remaining Genes	138/12927	138/13141	Inf	0.102508	0.917181	0.917181	138	IKZF2, ZPBP, PRDM1, RNF4, UHRF1BP1, CSNK2A2, FCGR2B, ACAP1, GSDMB, ARHGAP15, MCM6, SDF4, TCF7, PTPRC, IL12RB2, SIRPG, RGS1, FLT3LG, PDGFB, CD40, SIRPB1, TNFSF13B, CCL22, CCL17, ERI1, FCGRT, CD37, ANKRD27, TYK2, SIGLEC6, CDH23, CLNK, DDX6, PDHX, MLEC, SH2B3, DSE, BACH2, DUSP22, IFIH1, GCA, COQ10B, NCF2, CD58, TNFSF4, TREH, TNFAIP3, UBE2B, NR4A3, YPEL5, WBP4, ELF1, CD80, NCOA5, TM9SF2, GGA3, SLC25A…
MetS	Af	0/147	113/13141	0	1	1	1	0
MetS	At	0/34	113/13141	0	1	1	1	0
MetS	Af u At	0/171	113/13141	0	1	1	1	0
MetS	Af n At	0/10	113/13141	0	1	1	1	0
MetS	Ss1	0/20	113/13141	0	1	1	1	0
MetS	Sm1	0/10	113/13141	0	1	1	1	0
MetS	Sv1	0/24	113/13141	0	1	1	1	0
MetS	Sa1	0/6	113/13141	0	1	1	1	0
MetS	S	0/43	113/13141	0	1	1	1	0
MetS	Remaining Genes	113/12927	113/13141	Inf	0.15515	0.976872	0.976872	113	RBM6, MLXIPL, CEP68, NR1H3, FAM114A2, CALCRL, ERBB3, MYO9A, TIPIN, MCM6, ITCH, MEF2C, OGFOD1, NOP14, YPEL3, LYZ, PABPC4, RGS17, HM13, MAPK3, GDPD3, STX4, BCKDK, RPAP1, EYA1, INTS10, ATP13A1, BCL7B, FTSJ3, OCIAD1, VPS29, MED23, PCCB, ABCC5, PPM1G, PLCL1, PHF13, POLK, BTN2A2, SNRPD2, YEATS4, VPS13C, PKDREJ, TRAF3, NUP210, PRAM1, ZNF414, ARNTL, THUMPD3, MYBPC3, DDB2, ACP2, FADS2, AMHR2, DDX56, MAP2K…
T2D	Af	1/147	64/13141	1.40585	0.514076	1	1	1	ANK1
T2D	At	0/34	64/13141	0	1	1	1	0
T2D	Af u At	1/171	64/13141	1.20514	0.568423	1	1	1	ANK1
T2D	Af n At	0/10	64/13141	0	1	1	1	0
T2D	Ss1	0/20	64/13141	0	1	1	1	0
T2D	Sm1	0/10	64/13141	0	1	1	1	0
T2D	Sv1	0/24	64/13141	0	1	1	1	0
T2D	Sa1	0/6	64/13141	0	1	1	1	0
T2D	S	0/43	64/13141	0	1	1	1	0
T2D	Remaining Genes	63/12927	64/13141	1.04314	0.720083	1	1	63	RBM6, CEP68, TUBG2, IGF2BP2, ST6GAL1, PGM1, CLUAP1, HERC1, CRHR2, PLEKHA1, WFS1, MED23, ITGB6, TSPAN8, RNF6, APOE, ZNF236, CDK8, PTGFRN, NOTCH2, MTNR1B, DGKB, SIX3, HMG20A, MAN2C1, FAM134C, PAM, SLC22A3, HAUS6, TCF7L2, HSD17B12, JAZF1, STEAP2, AP3S2, ATP5G1, UBE2Z, GPSM1, INHBB, DCAF16, RPL39L, NKX6-3, CCDC67, PXK, CPLX1, IRS1, ADCY5, ABO, CCNE2, TOM1L2, CALR, TH, ZBTB20, UBE2E2, CAMK1D, ZNF703, …
