## Supplementary Table 14 for "Competing Programs Shape Cortical Sensorimotor-Association Axis Development"

### Sheet: Cases used in the study
Cases from MacBrain Resource(Tritiated Thymidine injection) used in the current study
Case_ID	Age_injection	Age_sacrifice	Scan_ID	Regions	Notes
120574a	E38	P60	1156	A1C; S1C; STC; TE
			1157	A1C; S1C; STC; TE
			4186	IPC
			4187	IPC
120574b	E43	P70	8923	A1C; S1C; STC; TE
			8924	A1C; S1C; STC; TE
			62639	IPC
			62641	IPC
			8816	M1C
			8819	M1C
92371	E45	P58	54190	A1C; M1C; S1C; STC; TE
			54191	A1C; M1CS1C; STC; TE
			54188	IPC
101176b	E54	P66	58964	A1C; M1C; S1C; STC; TE
			58965	A1C; M1CS1C; STC; TE
			58982	IPC
			58983	IPC
51575	E110	P62	56452	A1C; S1C; STC; TE
			56453	A1C; S1C; STC; TE

### Sheet: Neocortex birthdating
NEOCORTICAL NEUROGENESIS - MONKEY
Data extrapolated from previous studies
Monkey (Saleem, Logothetis 2007)	Human labels	ROI	Birthdate_start	Birthdate_end	Reference	doi	link
CA1-4,subiculum	HIP		E36 (EC), E38 (all)	E56, E65 (Sub)	Rakic and Nowakowski, 1981		The time of origin of neurons in the hippocampal region of the rhesus monkey
BLA, LA	AMY		E33	E50 - E56	Kordower Piecinski and Rakic, 1992		Neurogenesis of the amygdaloid nuclear complex in the Rhesus monkey - ScienceDirect
A24, A25, A32	MFC	A24	E38 (A24)	E70 (A24)	Rakic 2002 (Review)		https://www.nature.com/articles/nrn700
A11, A13	OFC	A11	E38 (A11)	E80 (A11)	Rakic 2002 (Review)		https://www.nature.com/articles/nrn700
A44, A45	VFC	N/A	N/A	N/A
A46, A9d	DFC	A46	E38	E90	Rakic 2002 (Review)		Neurogenesis of the amygdaloid nuclear complex in the Rhesus monkey - ScienceDirect
A17c (caudal primary visual cortex)	V1C	A17	E45	E102	Rakic, 1974		Neurons in Rhesus Monkey Visual Cortex: Systematic Relation between Time of Origin and Eventual Disposition | Science
Data obtained from current study
Monkey (Saleem, Logothetis 2007)	Human labels	ROI	% ³H-TdR E38	% ³H-TdR E42	% ³H-TdR E45	% ³H-TdR E54	% ³H-TdR E110
A41, A42 (AL)	A1C	A41, A42 (AL)	1.84316	3.66736	5.73068	1.86303	0.304979
A4 (F1)	M1C	A4	N/A	1.64186	2.83526	1.06988	N/A
A1-3	S1C	A3 (or A2)	1.23004	2.70879	3.28289	0.555323	0.205071
STGc (caudal superior temporal gyrus)	STC	STGc (caudal superior temporal gyrus)	1.79442	2.83017	5.24523	0.837539	0.311294
A7a (PG)	IPC	A7a (PG)	2.26402	4.54576	8.10268	4.3483	N/A
A36r (rostral A36), TEav (anteroventral temporal association area)	ITC	TEav	1.36742	5.82634	3.98019	1.59359	0.325133
Cortical_Areas	Order_neurogenesis
AMY	1
HIP	2
MFC	3
OFC	4
VFC	N/A
DFC	5
ITC	6
IPC	7
A1C	8
STC	9
S1C	10
M1C	11
V1C	12

### Sheet: Thalamus birthdating
Thalamic nucleus (Monkey)	Label_Spadory	Order_nucleogenesis	Reference	doi	Link	Notes
Re (Reuniens),	Midline	1	Spadory et al., 2022		https://pubmed.ncbi.nlm.nih.gov/35147755/
Rh (Rhomboid)			Spadory et al., 2022		https://pubmed.ncbi.nlm.nih.gov/35147755/
Pt (Paratenial)			Spadory et al., 2022		https://pubmed.ncbi.nlm.nih.gov/35147755/
PV (Paraventricular)			Spadory et al., 2022		https://pubmed.ncbi.nlm.nih.gov/35147755/
MD (Mediodorsal)	MD	2	Spadory et al., 2022		https://pubmed.ncbi.nlm.nih.gov/35147755/
CM (Centromedial)	IL (infralaminar)	2	Spadory et al., 2022		https://pubmed.ncbi.nlm.nih.gov/35147755/	NB: IL is a group of nuclei in macaque including CM (centromedial), CL (centrolateral), Pf (parafascicular)
ANT (anterior group)	ANT	3	Spadory et al., 2022		https://pubmed.ncbi.nlm.nih.gov/35147755/
VA (ventral anterior)	VA	4	Spadory et al., 2022		https://pubmed.ncbi.nlm.nih.gov/35147755/
VL (Ventral lateral)	VL	5	Spadory et al., 2022		https://pubmed.ncbi.nlm.nih.gov/35147755/
MGN (medial geniculate)	MGN	6	Ogren and Rakic, 1981	10.1007/BF00318090		See Fig.3 of reference
PUL(i) (Pulvinar, internal)	PUL	6	Ogren and Rakic, 1981	10.1007/BF00318090		See Fig.2 of reference
PUL(l) (Pulvinar, lateral)	PUL	6	Ogren and Rakic, 1981	10.1007/BF00318090		See Fig.2 of reference
VP (Ventral posterior)	VP	7	Spadory et al., 2022		https://pubmed.ncbi.nlm.nih.gov/35147755/
LGN (lateral geniculate)	LP	7	Rakic 1977		https://pubmed.ncbi.nlm.nih.gov/409739/
PUL(m) (Pulvinar, medial)	PUL	8	Ogren and Rakic, 1981	10.1007/BF00318090	https://link.springer.com/article/10.1007/BF00318090	See Fig.2 of reference

### Sheet: Area correspondence
Correspondence of mouse, monkey, and human cortical regions
Mouse	Monkey (Saleem, Logothetis 2007)	Human
CA1-4,subiculum	CA1-4,subiculum	HIP
ACAv (ventral anterior cingulate area), PLI (prelimbic area), ILA (infralimbic area)	A24, A25, A32	MFC
N/A	A11, A13	OFC
N/A for birthdating	A46, A9d	DFC
AId (agranular insular area, dorsal part)	A44, A45	VFC
MOp (primary motor area)	F1 (A4) lateral part	M1C
SSp (primary somatosensory area, barrel field)	A1-3	S1C
PTLp (posterior parietal association area)	A7a, A7b	IPC
VISp (primary visual area)	A17c (caudal primary visual cortex)	V1C
AUDp (primary auditory area)	A1 (primary auditory area)	A1C
AUDv (ventral auditory area)	STGc (caudal superior temporal gyrus)	STC
TEa (Temporal association area)	A36r (rostral A36), TEav (anteroventral temporal association area)	ITC
BLA, LA	BLA, LA	AMY
Correspondence of mouse, monkey, and human thalamic regions
Order (mouse)	Thalamic n. (Mouse)	Thalamic n. (Macaque)	Order (macaque)
1	MGv	MGN	6
2	LP	PUL(m)	8
2	LGd	LGN	7
3	VPM / VPL (VP)	VP	7
4	VAL (VA)	VL	5
5	LD	n/a
6	Re	Midline	1
7	MDm	MD	2
7	AV	ANT	3
8	PVT	Midline	1
8	CM	IL	2
9	Pt	Midline	1
9	Rh	Midline	1
	?	VA	4
	n/a	PUL(i)	6
	n/a	PUL(l)	6
