## Supplementary Table 16 for "Competing Programs Shape Cortical Sensorimotor-Association Axis Development"

### Sheet: Fig. 5e
Normalized fluorescence intensity measurements of SEMA7A and PLXNC1 signal
Normalized fluoresecence intensity - anterior position
Normalized SEMA7A intensity in control vs Fezf2 cKO
bin	p value	mean wt	mean cKO	difference	SE diff	n wt	n cKO
1	0.048158	0.3814	0.5256	-0.1442	0.05125	3	3
2	0.025747	0.4611	0.5857	-0.1246	0.03598	3	3
3	0.009382	0.5084	0.6957	-0.1874	0.03996	3	3
4	0.137025	0.862	1.057	-0.1953	0.1052	3	3
5	0.557699	1.318	1.445	-0.1265	0.198	3	3
6	0.657558	2.007	2.182	-0.1749	0.3658	3	3
7	0.215726	1.423	1.984	-0.5613	0.3821	3	3
8	0.145154	0.9058	1.24	-0.3339	0.1849	3	3
9	0.113787	0.8254	1.066	-0.2407	0.1193	3	3
10	0.495827	1.308	1.444	-0.1362	0.182	3	3
Normalized PLXNC1 intensity in control vs Fezf2 cKO
bin	p value	mean wt	mean cKO	difference	SE diff	n wt	n cKO
1	0.359145	1.895	2.226	-0.3311	0.3199	3	3
2	0.229639	1.638	1.978	-0.3401	0.2402	3	3
3	0.458443	1.268	1.445	-0.1769	0.2158	3	3
4	0.410516	0.8427	0.983	-0.1404	0.1529	3	3
5	0.540505	0.717	0.7786	-0.06156	0.0921	3	3
6	0.687978	0.6868	0.7248	-0.03798	0.0879	3	3
7	0.566543	0.6817	0.7205	-0.03884	0.06227	3	3
8	0.579993	0.7215	0.7545	-0.03305	0.05496	3	3
9	0.397306	0.749	0.8345	-0.08544	0.09024	3	3
10	0.903982	0.8003	0.7918	0.008437	0.06567	3	3
Normalized SEMA7A intensity in control vs Satb2 cKO
bin	p value	mean wt	mean cKO	difference	SE diff	n wt	n cKO
1	0.892568	0.3209	0.3315	-0.01059	0.0752	3	3
2	0.55982	0.3706	0.3321	0.03846	0.06232	3	3
3	0.435449	0.4163	0.3655	0.05083	0.06084	3	3
4	0.004814	0.7869	0.4317	0.3552	0.08163	3	3
5	2e-06	1.342	0.4954	0.8465	0.04896	3	3
6	7e-06	2.225	0.5135	1.712	0.1179	3	3
7	1.5e-05	1.658	0.4771	1.181	0.09363	3	3
8	0.003482	0.9142	0.4288	0.4854	0.1043	3	3
9	0.004458	0.8098	0.442	0.3679	0.08318	3	3
10	0.001405	1.156	0.506	0.6503	0.1165	3	3
Normalized PLXNC1 intensity in control vs Satb2 cKO
bin	p value	mean wt	mean cKO	difference	SE diff	n wt	n cKO
1	0.188007	1.661	1.84	-0.1792	0.1206	3	3
2	0.320412	1.59	1.723	-0.1328	0.1227	3	3
3	0.012367	1.135	1.457	-0.3216	0.09109	3	3
4	0.00613	0.853	1.109	-0.2561	0.06197	3	3
5	0.002368	0.7802	1.032	-0.2514	0.04993	3	3
6	0.018553	0.7964	1.005	-0.2089	0.06525	3	3
7	0.029565	0.7853	0.9645	-0.1792	0.06308	3	3
8	0.111984	0.804	0.9511	-0.1471	0.079	3	3
9	0.072552	0.8222	1.009	-0.1867	0.08583	3	3
10	0.083498	0.7729	0.9475	-0.1746	0.08423	3	3
Normalized SEMA7A intensity in control vs Zbtb18 cKO
bin	p value	mean wt	mean cKO	difference	SE diff	n wt	n cKO
1	0.229197	0.28	0.2063	0.07375	0.05201	3	3
2	0.168255	0.3393	0.2365	0.1028	0.06121	3	3
3	0.023161	0.4009	0.2391	0.1618	0.04519	3	3
4	0.00121	0.7734	0.2592	0.5142	0.06277	3	3
5	7.4e-05	1.189	0.3028	0.8862	0.05274	3	3
6	0.000152	2.546	0.4078	2.138	0.1529	3	3
7	0.001894	1.563	0.494	1.069	0.1468	3	3
8	0.047987	0.6964	0.4404	0.256	0.09087	3	3
9	0.005436	1.072	0.4198	0.6525	0.1193	3	3
10	0.000117	1.14	0.4613	0.6787	0.04539	3	3
Normalized PLXNC1 intensity in control vs Zbtb18 cKO
bin	p value	mean wt	mean cKO	difference	SE diff	n wt	n cKO
1	0.436212	1.467	1.746	-0.2786	0.3223	3	3
2	0.236318	1.317	1.678	-0.3612	0.2595	3	3
3	0.074289	1.091	1.719	-0.6282	0.2616	3	3
4	0.025623	0.8809	1.62	-0.7391	0.2131	3	3
5	0.019546	0.8786	1.299	-0.4203	0.1114	3	3
6	0.177254	0.8929	1.045	-0.1521	0.09301	3	3
7	0.618126	0.8834	0.9247	-0.04129	0.07652	3	3
8	0.415022	0.9111	0.9765	-0.06541	0.072	3	3
9	0.006094	0.8336	1.113	-0.2793	0.05272	3	3
10	0.009411	0.8449	1.344	-0.4995	0.1066	3	3

### Sheet: Sheet2
GFP+ cells per section
	p value	n wt	n cKO
Ctrl vs Fezf2 cKO	0.1665	7	3
Ctrl vs Satb2 cKO	0.0232	7	3
Ctrl vs Zbtb18 cKO	0.0009	7	3
percent GFP+ cell distribution
Ctrl vs Fezf2 cKO
bin	p value	mean wt	mean cKO	difference	SE diff	n wt	n cKO
1	0.406309	8.252	5.802	2.45	2.795	7	3
2	0.829818	7.249	7.972	-0.7235	3.258	7	3
3	0.014412	19.9	5.33	14.57	4.681	7	3
4	0.042755	25.77	8.553	17.22	7.156	7	3
5	0.104102	7.577	14.59	-7.01	3.824	7	3
6	0.003164	2.501	5.409	-2.907	0.6989	7	3
7	0.006144	1.771	6.355	-4.583	1.243	7	3
8	0.097625	1.637	4.339	-2.702	1.441	7	3
9	0.984767	2.296	2.268	0.02791	1.417	7	3
10	0.351488	2.173	0.8628	1.31	1.325	7	3
11	0.597583	2.167	2.8	-0.6333	1.152	7	3
12	0.675113	3.821	4.718	-0.8972	2.063	7	3
13	0.979465	8.389	8.254	0.1357	5.111	7	3
14	0.023871	4.18	11.53	-7.346	2.641	7	3
15	0.0023	2.316	11.22	-8.909	2.027	7	3
Ctrl vs Satb2 cKO
bin	p value	mean wt	mean cKO	difference	SE diff	n wt	n cKO
1	0.094116	8.252	3.052	5.2	2.738	7	3
2	0.294152	7.249	4.259	2.99	2.663	7	3
3	0.079419	19.9	10.49	9.404	4.681	7	3
4	0.265484	25.77	16.74	9.034	7.546	7	3
5	0.054067	7.577	13.58	-6.001	2.66	7	3
6	8e-06	2.501	13.39	-10.88	1.081	7	3
7	4.3e-05	1.771	6.836	-5.065	0.6311	7	3
8	0.016552	1.637	7.156	-5.519	1.827	7	3
9	0.040046	2.296	5.318	-3.022	1.234	7	3
10	0.042054	2.173	5.937	-3.763	1.557	7	3
11	0.035419	2.167	3.919	-1.752	0.6933	7	3
12	0.578247	3.821	2.582	1.238	2.137	7	3
13	0.239384	8.389	1.982	6.407	5.041	7	3
14	0.450663	4.18	2.712	1.468	1.851	7	3
15	0.83452	2.316	2.051	0.2644	1.225	7	3
Ctrl vs Zbtb18 cKO
bin	p value	mean wt	mean cKO	difference	SE diff	n wt	n cKO
1	0.909063	8.252	8.615	-0.3637	3.085	7	3
2	0.916126	7.249	7.576	-0.327	3.008	7	3
3	0.014003	19.9	5.019	14.88	4.752	7	3
4	0.019509	25.77	4.701	21.07	7.235	7	3
5	0.421704	7.577	5.776	1.8	2.126	7	3
6	0.000186	2.501	6.85	-4.349	0.6682	7	3
7	0.000966	1.771	7.66	-5.889	1.162	7	3
8	0.002569	1.637	6.931	-5.293	1.227	7	3
9	0.045033	2.296	6.329	-4.033	1.699	7	3
10	0.072564	2.173	6.483	-4.31	2.085	7	3
11	0.028843	2.167	6.915	-4.748	1.785	7	3
12	0.240997	3.821	6.954	-3.134	2.475	7	3
13	0.855651	8.389	7.388	1.002	5.331	7	3
14	0.560769	4.18	5.39	-1.209	1.993	7	3
15	0.20782	2.316	7.413	-5.097	3.72	7	3
