## Supplementary Table 17 for "Competing Programs Shape Cortical Sensorimotor-Association Axis Development"

### Sheet: Fig. 6a
TdT+ (smatosensory injection) per DAPI+
cortical area	p value	Mean of Ctrl	Mean of dKO	Difference	SE of difference	n control	n dKO
SSs LL	0.69082	0.0795	0.08603	-0.006537	0.01492	3	2
SSs UL	0.555474	0.07064	0.05939	0.01125	0.017	3	2
AUD LL	0.021677	0.02616	0.04263	-0.01647	0.003737	3	2
AUD UL	0.018921	0.01198	0.02687	-0.01489	0.003213	3	2
TEa/ECT LL	0.621378	0.04861	0.03516	0.01345	0.02451	3	2
TEa/ECT UL	0.517895	0.02104	0.008822	0.01222	0.01672	3	2
ENTI/PERI LL	0.263535	0.03582	0.01242	0.0234	0.01705	3	2
ENTI/PERI UL	0.607836	0.005182	0.003299	0.001883	0.003296	3	2
EPN	0.370388	0.001485	0.0001556	0.00133	0.001265	3	2
Pir	0.90213	0.0008658	0.0009292	-6.343e-05	0.0004746	3	2
BLA	0.038549	0.01371	0.05084	-0.03713	0.01051	3	2
Cont ENTI LL	0.01765	0.0408	0.009735	0.03107	0.006534	3	2
Cont ENTI UL	0.175378	0.01114	0.0005904	0.01055	0.005972	3	2
Cont BLA	0.142789	0.009097	0.02933	-0.02023	0.01025	3	2
GFP+ (mPFC injection) per DAPI+
cortical area	p value	Mean of Ctrl	Mean of dKO	Difference	SE of difference
SSs LL	0.181325	0.0005799	0	0.0005799	0.0003344	3	2
SSs UL	0.696445	0.0006053	0.0009817	-0.0003764	0.000876	3	2
AUD LL	0.416483	0.0008713	0.001287	-0.0004158	0.0004422	3	2
AUD UL	0.807709	0.002653	0.002199	0.0004539	0.001709	3	2
TEa/ECT LL	0.129009	0.007157	0.003027	0.00413	0.001986	3	2
TEa/ECT UL	0.676629	0.01591	0.01141	0.0045	0.009776	3	2
ENTI/PERI LL	0.198766	0.03481	0.01388	0.02093	0.01273	3	2
ENTI/PERI UL	0.424906	0.08888	0.05987	0.02901	0.0315	3	2
EPN	0.418209	0.00994	0.003464	0.006476	0.006917	3	2
Pir	0.38695	0.01601	0.02635	-0.01033	0.01023	3	2
BLA	0.627333	0.07946	0.1019	-0.02241	0.04158	3	2
Cont ENTI LL	0.42622	0.002339	0.001911	0.0004276	0.0004657	3	2
Cont ENTI UL	0.214241	0.003608	0.00129	0.002317	0.001475	3	2
Cont BLA	0.290493	0.02062	0.009495	0.01112	0.008687	3	2

### Sheet: Fig. 6d
mPFC GFP+
	p value	n mPFC	n innervated
mPFC vs MOp	0.0027	5	7
mPFC vs SSp	0.0116	5	6
mPFC vs AI	0.6265	5	3
SSp GFP+
	p value	n mPFC	n innervated
SSp vs mPFC	0.189	4	3
mPFC vs MOp	0.4903	4	4
mPFC vs AI	0.0327	4	5

### Sheet: Fig. 6e
Sema7a KO
	p value	control	cko
wt vs Sema7a KO	0.003	6	6
Plxnc1 cKO
	p value	control	cko
wt vs Sema7a KO	0.0208	6	5
