## Supplementary Table 18 for "Competing Programs Shape Cortical Sensorimotor-Association Axis Development"

### Sheet: Sheet 1
Type	group1	group2	n1	n2	group1.mean	group2.mean	p	p.adj
SEMA7A	NCX	HIP	3	3	6.54415	4.45297	0.000185	0.003885
SEMA7A	NCX	AMY	3	3	6.54415	4.80158	0.002	0.014
SEMA7A	HIP	AMY	3	3	4.45297	4.80158	0.07	0.147
PLXNC1	NCX	HIP	3	3	2.43691	2.8177	0.077	0.147
PLXNC1	NCX	AMY	3	3	2.43691	3.20213	0.046	0.147
PLXNC1	HIP	AMY	3	3	2.8177	3.20213	0.203	0.270375
Af	NCX	HIP	3	3	3.28016	3.12745	0.115	0.185769
Af	NCX	AMY	3	3	3.28016	3.32356	0.471	0.520579
Af	HIP	AMY	3	3	3.12745	3.32356	0.072	0.147
At	NCX	HIP	3	3	3.53078	3.13636	0.06	0.147
At	NCX	AMY	3	3	3.53078	3.71734	0.206	0.270375
At	HIP	AMY	3	3	3.13636	3.71734	0.021	0.11025
S	NCX	HIP	3	3	4.09738	3.28763	0.001	0.0105
S	NCX	AMY	3	3	4.09738	3.64571	0.028	0.1176
S	HIP	AMY	3	3	3.28763	3.64571	0.064	0.147
