## Supplementary Table 19 for "Competing Programs Shape Cortical Sensorimotor-Association Axis Development"

### Sheet: Panel b
Normalized fluorescence intensity measurements of SEMA7A and PLXNC1 signal
Normalized fluoresecence intensity - anterior position									Normalized fluoresecence intensity - posterior position
Normalized SEMA7A intensity in control vs Fezf2 cKO, anterior									Normalized SEMA7A intensity in control vs Fezf2 cKO, posterior
bin	p value	mean wt	mean cKO	difference	SE diff	n wt	n cKO		bin	p value	mean wt	mean cKO	difference	SE diff	n wt	n cKO
1	0.003358	0.5406	0.7809	-0.2403	0.03851	3	3		1	0.032993	0.5296	0.7678	-0.2382	0.07451	3	3
2	0.012554	0.4735	0.709	-0.2355	0.05465	3	3		2	0.003382	0.6465	0.8775	-0.231	0.03709	3	3
3	0.254354	0.7965	0.8648	-0.06832	0.05138	3	3		3	0.018008	0.613	1.013	-0.4001	0.1034	3	3
4	0.160954	1.434	1.749	-0.315	0.1834	3	3		4	0.059652	0.7298	0.9526	-0.2228	0.08547	3	3
5	0.083296	1.906	2.392	-0.4862	0.2118	3	3		5	0.161145	0.9185	1.318	-0.3995	0.2327	3	3
6	0.086087	1.604	2.109	-0.5057	0.2231	3	3		6	0.428091	1.165	1.406	-0.2415	0.2741	3	3
7	0.055417	1.305	1.858	-0.553	0.2066	3	3		7	0.790547	1.548	1.634	-0.08527	0.3003	3	3
8	0.008524	0.7147	1.176	-0.4608	0.0956	3	3		8	0.155249	1.481	2.151	-0.6702	0.3832	3	3
9	0.000395	0.6161	0.9768	-0.3607	0.03293	3	3		9	0.033091	0.9967	1.514	-0.5173	0.162	3	3
10	0.000427	0.6101	1.113	-0.5026	0.04684	3	3		10	0.781009	1.371	1.434	-0.06281	0.2112	3	3
Normalized PLXNC1 intensity in control vs Fezf2 cKO anterior									Normalized PLXNC1 intensity in control vs Fezf2 cKO, posterior
bin	p value	mean wt	mean cKO	difference	SE diff	n wt	n cKO		bin	p value	mean wt	mean cKO	difference	SE diff	n wt	n cKO
1	0.349745	1.241	1.343	-0.1025	0.09688	3	3		1	0.609941	1.71	1.831	-0.1208	0.2187	3	3
2	0.614322	1.629	1.551	0.07758	0.1422	3	3		2	0.257458	1.393	1.639	-0.2455	0.1861	3	3
3	0.845717	1.176	1.209	-0.03366	0.1622	3	3		3	0.771245	1.367	1.418	-0.05114	0.1644	3	3
4	0.75787	0.6799	0.6473	0.0326	0.09875	3	3		4	0.236575	1.01	1.159	-0.1493	0.1073	3	3
5	0.732449	0.6857	0.6325	0.05322	0.1452	3	3		5	0.201896	0.7563	0.8381	-0.08175	0.0536	3	3
6	0.870815	0.6851	0.6626	0.02246	0.1296	3	3		6	0.098531	0.6493	0.7734	-0.124	0.05782	3	3
7	0.347898	0.7773	0.6805	0.09674	0.09105	3	3		7	0.152036	0.6121	0.7379	-0.1258	0.07121	3	3
8	0.019369	0.8442	0.7627	0.08159	0.02156	3	3		8	0.224193	0.6566	0.7369	-0.08031	0.05591	3	3
9	0.254589	0.9817	0.885	0.09669	0.07275	3	3		9	0.019661	1.019	0.7642	0.2552	0.06774	3	3
10	0.163904	1.301	1.082	0.2192	0.1288	3	3		10	0.440209	0.8264	0.9219	-0.09548	0.1115	3	3
Normalized SEMA7A intensity in control vs Satb2 cKO, anterior									Normalized SEMA7A intensity in control vs Satb2 cKO, posterior
bin	p value	mean wt	mean cKO	difference	SE diff	n wt	n cKO		bin	p value	mean wt	mean cKO	difference	SE diff	n wt	n cKO
1	0.660053	0.4841	0.5316	-0.0475	0.1027	3	3		1	0.496294	0.4829	0.4216	0.06131	0.08201	3	3
2	0.359231	0.3767	0.4538	-0.07711	0.07769	3	3		2	0.259085	0.6017	0.5058	0.09591	0.07299	3	3
3	0.011246	0.6782	0.4093	0.2689	0.0745	3	3		3	0.430958	0.7199	0.6045	0.1154	0.1319	3	3
4	0.000134	1.767	0.4284	1.339	0.1552	3	3		4	0.45931	0.5945	0.7317	-0.1372	0.1678	3	3
5	1.3e-05	2.073	0.4451	1.628	0.1248	3	3		5	0.982453	0.8603	0.8541	0.006155	0.2631	3	3
6	5e-06	1.762	0.4934	1.268	0.08258	3	3		6	0.567071	1.067	0.9008	0.1666	0.2674	3	3
7	0.018774	1.181	0.5019	0.679	0.2127	3	3		7	0.022712	1.601	0.8724	0.7282	0.2022	3	3
8	0.084164	0.6973	0.4813	0.216	0.1045	3	3		8	0.013121	1.722	0.8912	0.8304	0.1952	3	3
9	0.796871	0.5555	0.5329	0.02259	0.08395	3	3		9	0.463575	1.141	0.9191	0.2222	0.2744	3	3
10	0.483623	0.4257	0.479	-0.05328	0.07138	3	3		10	0.168811	1.21	0.8009	0.4088	0.2438	3	3
Normalized PLXNC1 intensity in control vs Satb2 cKO anterior									Normalized PLXNC1 intensity in control vs Satb2 cKO posterior
bin	p value	mean wt	mean cKO	difference	SE diff	n wt	n cKO		bin	p value	mean wt	mean cKO	difference	SE diff	n wt	n cKO
1	0.115935	1.188	1.295	-0.1071	0.05829	3	3		1	0.87906	1.542	1.558	-0.01618	0.09982	3	3
2	0.578378	1.361	1.334	0.02756	0.04692	3	3		2	0.011755	1.419	1.528	-0.1094	0.0249	3	3
3	0.261951	1.08	1.167	-0.08699	0.07026	3	3		3	0.719068	1.224	1.247	-0.02337	0.06052	3	3
4	0.011316	0.8222	1.067	-0.2451	0.06801	3	3		4	0.618478	1.038	1.024	0.01433	0.02659	3	3
5	0.044671	0.8296	0.9771	-0.1475	0.05831	3	3		5	0.000624	0.8269	0.9495	-0.1226	0.0126	3	3
6	0.022611	0.8233	0.959	-0.1357	0.04455	3	3		6	0.010064	0.7243	0.9171	-0.1927	0.04194	3	3
7	0.022157	0.8359	0.9278	-0.09195	0.03002	3	3		7	0.012534	0.7423	0.9215	-0.1792	0.04157	3	3
8	0.206299	0.8623	0.933	-0.07064	0.04986	3	3		8	0.002326	0.7723	0.9023	-0.13	0.01887	3	3
9	0.783936	0.9617	0.9471	0.01455	0.05075	3	3		9	0.968515	0.9035	0.9007	0.002851	0.06788	3	3
10	0.319035	1.236	1.178	0.05779	0.0532	3	3		10	0.987213	0.8085	0.8094	-0.000877	0.05144	3	3
Normalized SEMA7A intensity in control vs Zbtb18 cKO, anterior									Normalized SEMA7A intensity in control vs Zbtb18 cKO, posterior
bin	p value	mean wt	mean cKO	difference	SE diff	n wt	n cKO		bin	p value	mean wt	mean cKO	difference	SE diff	n wt	n cKO
1	0.739599	0.368	0.3415	0.02659	0.07463	3	3		1	0.084381	0.4047	0.3068	0.09788	0.04285	3	3
2	0.812209	0.3102	0.3265	-0.0162	0.06386	3	3		2	0.013647	0.5225	0.3223	0.2003	0.04763	3	3
3	0.001046	0.662	0.2728	0.3892	0.04573	3	3		3	0.002794	0.668	0.3266	0.3415	0.05206	3	3
4	0.004079	1.634	0.3319	1.302	0.22	3	3		4	0.07755	0.5544	0.3563	0.1981	0.08388	3	3
5	6.4e-05	2.248	0.4714	1.777	0.1023	3	3		5	0.019612	0.7398	0.3925	0.3472	0.09212	3	3
6	0.000126	1.797	0.5093	1.288	0.08781	3	3		6	0.014287	0.8808	0.4405	0.4404	0.1062	3	3
7	0.025373	1.199	0.4641	0.7348	0.2112	3	3		7	0.012467	1.448	0.497	0.9514	0.2203	3	3
8	0.015222	0.7517	0.4464	0.3053	0.07502	3	3		8	0.010064	1.858	0.5511	1.307	0.2844	3	3
9	0.142526	0.5922	0.4645	0.1277	0.0701	3	3		9	0.076505	1.424	0.6145	0.81	0.3412	3	3
10	0.688592	0.4366	0.4741	-0.03741	0.08677	3	3		10	0.036716	1.499	0.5963	0.9024	0.2924	3	3
Normalized PLXNC1 intensity in control vs Zbtb18 cKO anterior									Normalized PLXNC1 intensity in control vs Zbtb18 cKO posterior
bin	p value	mean wt	mean cKO	difference	SE diff	n wt	n cKO		bin	p value	mean wt	mean cKO	difference	SE diff	n wt	n cKO
1	0.147036	1.077	1.287	-0.2105	0.1173	3	3		1	0.13739	1.374	1.845	-0.4706	0.2538	3	3
2	0.502279	1.239	1.341	-0.1012	0.1374	3	3		2	0.092998	1.273	1.746	-0.473	0.2153	3	3
3	0.002038	0.9943	1.529	-0.5346	0.07491	3	3		3	0.057624	1.14	1.536	-0.3962	0.1501	3	3
4	0.00819	0.9282	1.211	-0.2831	0.05808	3	3		4	0.049374	1.058	1.413	-0.3555	0.1275	3	3
5	0.493848	0.9647	1.002	-0.03705	0.04926	3	3		5	0.019599	0.8865	1.317	-0.4305	0.1142	3	3
6	0.915853	0.9328	0.9392	-0.006415	0.05703	3	3		6	0.0097	0.8712	1.255	-0.3836	0.08259	3	3
7	0.749531	0.9349	0.9528	-0.01787	0.05226	3	3		7	0.021826	0.8873	1.101	-0.2134	0.05851	3	3
8	0.106471	0.9339	1.029	-0.09555	0.04602	3	3		8	0.02	0.8227	1.008	-0.1848	0.04933	3	3
9	0.002745	0.9206	1.295	-0.3749	0.05688	3	3		9	0.020949	0.839	0.9723	-0.1333	0.03609	3	3
10	0.015115	1.078	1.562	-0.4842	0.1187	3	3		10	0.059299	0.848	1.085	-0.2371	0.09079	3	3

### Sheet: Panel d
GFP+ cells per section
Anterior position
	p value	n wt	n cKO
Ctrl vs Fezf2 cKO	0.8085	7	3
Ctrl vs Satb2 cKO	<0.0001	7	3
Ctrl vs Zbtb18 cKO	0.0048	7	3
Posterior position
	p value	n wt	n cKO
Ctrl vs Fezf2 cKO	0.2128	7	3
Ctrl vs Satb2 cKO	0.4889	7	3
Ctrl vs Zbtb18 cKO	0.0315	7	3
percent GFP+ cell distribution
Percent GFP+ cells anterior position									Percent GFP+ cells posterior position
Ctrl vs Fezf2 cKO									Ctrl vs Fezf2 cKO
bin	p value	mean wt	mean cKO	difference	SE diff	n wt	n cKO		bin	p value	mean wt	mean cKO	difference	SE diff	n wt	n cKO
1	0.802967	2.932	3.214	-0.2816	1.092	7	3		1	0.289245	12.1	4.94	7.158	6.307	7	3
2	0.473	4.358	3.21	1.148	1.524	7	3		2	0.375934	13.75	8.325	5.429	5.791	7	3
3	0.012471	28.7	11.21	17.49	5.453	7	3		3	0.748429	20.64	18.36	2.272	6.845	7	3
4	0.720747	18.25	15.46	2.79	7.534	7	3		4	0.492476	16.84	22.01	-5.172	7.191	7	3
5	0.980182	1.467	1.484	-0.01711	0.6675	7	3		5	0.038028	4.025	11.2	-7.176	2.892	7	3
6	0.49532	1.934	1.052	0.8828	1.236	7	3		6	0.140094	1.646	3.693	-2.047	1.25	7	3
7	0.67319	1.182	0.8172	0.365	0.8339	7	3		7	0.096487	0.8362	3.038	-2.202	1.169	7	3
8	0.046329	0.4756	2.913	-2.438	1.035	7	3		8	0.642968	1.076	1.341	-0.2655	0.5512	7	3
9	0.001716	1.511	0.4045	1.106	0.2396	7	3		9	0.019952	1.312	3.22	-1.908	0.6582	7	3
10	0.846748	1.049	1.214	-0.1648	0.8254	7	3		10	0.089357	0.8341	2.013	-1.179	0.6101	7	3
11	0.048808	0.6008	2.026	-1.425	0.6137	7	3		11	0.8368	0.8584	0.9622	-0.1038	0.4877	7	3
12	0.14328	2.008	4.99	-2.982	1.838	7	3		12	0.304484	1.845	4.443	-2.599	2.369	7	3
13	0.184375	4.026	13.31	-9.288	6.393	7	3		13	0.813714	5.079	4.315	0.7631	3.133	7	3
14	0.483024	10.93	13.57	-2.645	3.596	7	3		14	0.486326	8.05	4.72	3.33	4.563	7	3
15	0.563985	20.57	25.11	-4.541	7.546	7	3		15	0.677765	11.11	7.416	3.698	8.578	7	3
Ctrl vs Satb2 cKO									Ctrl vs Satb2 cKO
bin	p value	mean wt	mean cKO	difference	SE diff	n wt	n cKO		bin	p value	mean wt	mean cKO	difference	SE diff	n wt	n cKO
1	0.776629	2.932	2.644	0.2883	0.9823	7	3		1	0.608546	12.1	8.733	3.366	6.315	7	3
2	0.528853	4.358	5.812	-1.454	2.209	7	3		2	0.484968	13.75	9.605	4.149	5.667	7	3
3	0.012514	28.7	11.51	17.2	5.365	7	3		3	0.075541	20.64	6.632	14	6.86	7	3
4	0.834332	18.25	16.83	1.427	6.604	7	3		4	0.031884	16.84	8.743	8.095	3.12	7	3
5	3.7e-05	1.467	11.61	-10.14	1.238	7	3		5	0.259722	4.025	7.611	-3.586	2.956	7	3
6	0.004642	1.934	6.92	-4.986	1.283	7	3		6	2e-06	1.646	21.31	-19.66	1.581	7	3
7	0.004355	1.182	4.705	-3.523	0.8964	7	3		7	<0.000001	0.8362	12.45	-11.62	0.3373	7	3
8	0.000386	0.4756	5.508	-5.032	0.8612	7	3		8	4.6e-05	1.076	6.282	-5.206	0.656	7	3
9	<0.000001	1.511	4.97	-3.459	0.2027	7	3		9	0.005625	1.312	4.184	-2.872	0.7659	7	3
10	0.004597	1.049	4.439	-3.391	0.8712	7	3		10	0.01367	0.8341	2.757	-1.923	0.6111	7	3
11	0.000393	0.6008	5.217	-4.616	0.7923	7	3		11	0.011763	0.8584	2.551	-1.693	0.5214	7	3
12	0.075583	2.008	4.812	-2.804	1.374	7	3		12	0.660109	1.845	2.468	-0.6235	1.366	7	3
13	0.774881	4.026	4.883	-0.857	2.897	7	3		13	0.399901	5.079	2.453	2.626	2.953	7	3
14	0.07546	10.93	4.223	6.704	3.283	7	3		14	0.15714	8.05	1.637	6.412	4.108	7	3
15	0.059916	20.57	5.927	14.65	6.688	7	3		15	0.318382	11.11	2.581	8.534	8.02	7	3
Ctrl vs Zbtb18 cKO									Ctrl vs Zbtb18 cKO
bin	p value	mean wt	mean cKO	difference	SE diff	n wt	n cKO		bin	p value	mean wt	mean cKO	difference	SE diff	n wt	n cKO
1	0.657615	2.932	2.418	0.5136	1.116	7	3		1	0.27695	12.1	4.601	7.498	6.427	7	3
2	0.727657	4.358	4.922	-0.5643	1.564	7	3		2	0.212697	13.75	5.828	7.926	5.853	7	3
3	0.00393	28.7	8.902	19.8	4.946	7	3		3	0.090834	20.64	6.979	13.66	7.105	7	3
4	0.328075	18.25	11.11	7.144	6.859	7	3		4	0.027824	16.84	7.82	9.018	3.362	7	3
5	0.013304	1.467	8.681	-7.214	2.28	7	3		5	0.265042	4.025	7.488	-3.462	2.889	7	3
6	0.026865	1.934	5.429	-3.495	1.292	7	3		6	0.020023	1.646	5.399	-3.752	1.296	7	3
7	0.014787	1.182	4.136	-2.954	0.9545	7	3		7	0.000302	0.8362	5.574	-4.738	0.7817	7	3
8	0.000457	0.4756	4.479	-4.003	0.703	7	3		8	0.004166	1.076	5.043	-3.967	1.001	7	3
9	0.023337	1.511	4.143	-2.632	0.9414	7	3		9	0.001045	1.312	5.208	-3.896	0.7783	7	3
10	0.001208	1.049	4.856	-3.807	0.7784	7	3		10	0.000134	0.8341	6.129	-5.295	0.7754	7	3
11	0.00864	0.6008	4.699	-4.098	1.186	7	3		11	0.002215	0.8584	8.123	-7.265	1.642	7	3
12	0.025499	2.008	6.422	-4.414	1.612	7	3		12	0.006779	1.845	8.708	-6.863	1.896	7	3
13	0.731955	4.026	5.159	-1.133	3.195	7	3		13	0.464061	5.079	7.498	-2.419	3.147	7	3
14	0.959985	10.93	10.71	0.2208	4.266	7	3		14	0.845706	8.05	7.194	0.8556	4.257	7	3
15	0.371629	20.57	13.94	6.636	7.011	7	3		15	0.749013	11.11	8.41	2.705	8.167	7	3

### Sheet: Panel e
Percent GFP+ cells anterior position									Percent GFP+ cells posterior position
Ctrl vs Fezf2 cKO									Ctrl vs Fezf2 cKO
bin	p value	mean wt	mean cKO	difference	SE diff	n wt	n cKO		bin	p value	mean wt	mean cKO	difference	SE diff	n wt	n cKO
1	0.802967	2.932	3.214	-0.2816	1.092	7	3		1	0.289245	12.1	4.94	7.158	6.307	7	3
2	0.473	4.358	3.21	1.148	1.524	7	3		2	0.375934	13.75	8.325	5.429	5.791	7	3
3	0.012471	28.7	11.21	17.49	5.453	7	3		3	0.748429	20.64	18.36	2.272	6.845	7	3
4	0.720747	18.25	15.46	2.79	7.534	7	3		4	0.492476	16.84	22.01	-5.172	7.191	7	3
5	0.980182	1.467	1.484	-0.01711	0.6675	7	3		5	0.038028	4.025	11.2	-7.176	2.892	7	3
6	0.49532	1.934	1.052	0.8828	1.236	7	3		6	0.140094	1.646	3.693	-2.047	1.25	7	3
7	0.67319	1.182	0.8172	0.365	0.8339	7	3		7	0.096487	0.8362	3.038	-2.202	1.169	7	3
8	0.046329	0.4756	2.913	-2.438	1.035	7	3		8	0.642968	1.076	1.341	-0.2655	0.5512	7	3
9	0.001716	1.511	0.4045	1.106	0.2396	7	3		9	0.019952	1.312	3.22	-1.908	0.6582	7	3
10	0.846748	1.049	1.214	-0.1648	0.8254	7	3		10	0.089357	0.8341	2.013	-1.179	0.6101	7	3
11	0.048808	0.6008	2.026	-1.425	0.6137	7	3		11	0.8368	0.8584	0.9622	-0.1038	0.4877	7	3
12	0.14328	2.008	4.99	-2.982	1.838	7	3		12	0.304484	1.845	4.443	-2.599	2.369	7	3
13	0.184375	4.026	13.31	-9.288	6.393	7	3		13	0.813714	5.079	4.315	0.7631	3.133	7	3
14	0.483024	10.93	13.57	-2.645	3.596	7	3		14	0.486326	8.05	4.72	3.33	4.563	7	3
15	0.563985	20.57	25.11	-4.541	7.546	7	3		15	0.677765	11.11	7.416	3.698	8.578	7	3
Ctrl vs Satb2 cKO									Ctrl vs Satb2 cKO
bin	p value	mean wt	mean cKO	difference	SE diff	n wt	n cKO		bin	p value	mean wt	mean cKO	difference	SE diff	n wt	n cKO
1	0.776629	2.932	2.644	0.2883	0.9823	7	3		1	0.608546	12.1	8.733	3.366	6.315	7	3
2	0.528853	4.358	5.812	-1.454	2.209	7	3		2	0.484968	13.75	9.605	4.149	5.667	7	3
3	0.012514	28.7	11.51	17.2	5.365	7	3		3	0.075541	20.64	6.632	14	6.86	7	3
4	0.834332	18.25	16.83	1.427	6.604	7	3		4	0.031884	16.84	8.743	8.095	3.12	7	3
5	3.7e-05	1.467	11.61	-10.14	1.238	7	3		5	0.259722	4.025	7.611	-3.586	2.956	7	3
6	0.004642	1.934	6.92	-4.986	1.283	7	3		6	2e-06	1.646	21.31	-19.66	1.581	7	3
7	0.004355	1.182	4.705	-3.523	0.8964	7	3		7	<0.000001	0.8362	12.45	-11.62	0.3373	7	3
8	0.000386	0.4756	5.508	-5.032	0.8612	7	3		8	4.6e-05	1.076	6.282	-5.206	0.656	7	3
9	<0.000001	1.511	4.97	-3.459	0.2027	7	3		9	0.005625	1.312	4.184	-2.872	0.7659	7	3
10	0.004597	1.049	4.439	-3.391	0.8712	7	3		10	0.01367	0.8341	2.757	-1.923	0.6111	7	3
11	0.000393	0.6008	5.217	-4.616	0.7923	7	3		11	0.011763	0.8584	2.551	-1.693	0.5214	7	3
12	0.075583	2.008	4.812	-2.804	1.374	7	3		12	0.660109	1.845	2.468	-0.6235	1.366	7	3
13	0.774881	4.026	4.883	-0.857	2.897	7	3		13	0.399901	5.079	2.453	2.626	2.953	7	3
14	0.07546	10.93	4.223	6.704	3.283	7	3		14	0.15714	8.05	1.637	6.412	4.108	7	3
15	0.059916	20.57	5.927	14.65	6.688	7	3		15	0.318382	11.11	2.581	8.534	8.02	7	3
Ctrl vs Zbtb18 cKO									Ctrl vs Zbtb18 cKO
bin	p value	mean wt	mean cKO	difference	SE diff	n wt	n cKO		bin	p value	mean wt	mean cKO	difference	SE diff	n wt	n cKO
1	0.657615	2.932	2.418	0.5136	1.116	7	3		1	0.27695	12.1	4.601	7.498	6.427	7	3
2	0.727657	4.358	4.922	-0.5643	1.564	7	3		2	0.212697	13.75	5.828	7.926	5.853	7	3
3	0.00393	28.7	8.902	19.8	4.946	7	3		3	0.090834	20.64	6.979	13.66	7.105	7	3
4	0.328075	18.25	11.11	7.144	6.859	7	3		4	0.027824	16.84	7.82	9.018	3.362	7	3
5	0.013304	1.467	8.681	-7.214	2.28	7	3		5	0.265042	4.025	7.488	-3.462	2.889	7	3
6	0.026865	1.934	5.429	-3.495	1.292	7	3		6	0.020023	1.646	5.399	-3.752	1.296	7	3
7	0.014787	1.182	4.136	-2.954	0.9545	7	3		7	0.000302	0.8362	5.574	-4.738	0.7817	7	3
8	0.000457	0.4756	4.479	-4.003	0.703	7	3		8	0.004166	1.076	5.043	-3.967	1.001	7	3
9	0.023337	1.511	4.143	-2.632	0.9414	7	3		9	0.001045	1.312	5.208	-3.896	0.7783	7	3
10	0.001208	1.049	4.856	-3.807	0.7784	7	3		10	0.000134	0.8341	6.129	-5.295	0.7754	7	3
11	0.00864	0.6008	4.699	-4.098	1.186	7	3		11	0.002215	0.8584	8.123	-7.265	1.642	7	3
12	0.025499	2.008	6.422	-4.414	1.612	7	3		12	0.006779	1.845	8.708	-6.863	1.896	7	3
13	0.731955	4.026	5.159	-1.133	3.195	7	3		13	0.464061	5.079	7.498	-2.419	3.147	7	3
14	0.959985	10.93	10.71	0.2208	4.266	7	3		14	0.845706	8.05	7.194	0.8556	4.257	7	3
15	0.371629	20.57	13.94	6.636	7.011	7	3		15	0.749013	11.11	8.41	2.705	8.167	7	3
