## Supplementary Table 20 for "Competing Programs Shape Cortical Sensorimotor-Association Axis Development"

### Sheet: Supplementary Table 20 Connecti
	BLA	CA1	AUDv	TEa	AUDp	VISal	ILA	SSP-bfd	MOp	VISp
RH	-3.88606	-4.75285	-5.31912	-4.57015	-5.66094	-5.09304	-3.561	-4.82408	-4.09421	-5.01005
PT	-3.54192	-4.45486	-5.69741	-4.51654	-5.67059	-4.82247	-3.10679	-5.6689	-5.4977	-4.92377
CM	-3.73064	-5.14001	-5.56601	-4.72154	-5.912	-5.34127	-3.53604	-5.12512	-4.17345	-5.28223
PVT	-3.62804	-4.66333	-5.76392	-4.74921	-5.89669	-5.36192	-3.2207	-5.8755	-5.14	-5.43735
AV	-4.56699	-5.45439	-5.68746	-5.38582	-5.38401	-3.98851	-3.91184	-4.05799	-3.83195	-4.31351
MD	-3.95555	-5.33158	-5.8661	-5.0833	-6.29814	-5.29084	-3.45529	-5.3257	-4.28854	-5.40365
RE	-3.75396	-3.9051	-5.3063	-4.57703	-5.57654	-5.19879	-3.12931	-5.08727	-4.41832	-4.92333
LD	-5.19987	-4.69833	-5.65576	-5.11842	-5.74025	-4.10061	-4.90513	-4.15062	-4.14077	-3.69031
VAL	-4.54847	-5.80916	-5.51097	-5.13755	-5.617	-4.42448	-4.0439	-3.94729	-3.36069	-4.809
VPM	-5.49088	-5.45197	-5.21775	-4.89842	-5.502	-3.99306	-5.61077	-3.54325	-3.75595	-3.92758
LGd	-5.34989	-5.1153	-3.55091	-3.51803	-3.59183	-2.57419	-6.6948	-4.29805	-5.50928	-2.47571
LP	-4.82235	-5.23349	-3.55773	-3.3829	-3.55475	-3.01078	-5.62546	-3.92962	-4.05064	-2.97554
MG	-4.99564	-5.78545	-2.45918	-2.812	-2.60088	-3.785	-6.67809	-4.80428	-5.29418	-3.77136

### Sheet: Knox2018 for macaque 
	ipsi.70	ipsi.54	ipsi.28	ipsi.31	ipsi.40	ipsi.17	ipsi.14	ipsi.16	ipsi.4	ipsi.1	ipsi.20
	295	382	44	746	541	402	1002	1018	329	985	385
('Unnamed: 0', -9223372036854775808)
170	-5.34989	-5.1153	-6.6948	-6.47653	-3.51803	-2.57419	-3.59183	-3.55091	-4.29805	-5.50928	-2.47571
733	-5.49088	-5.45197	-5.61077	-5.4973	-4.89842	-3.99306	-5.502	-5.21775	-3.54325	-3.75595	-3.92758
475	-4.99564	-5.78545	-6.67809	-6.22673	-2.812	-3.785	-2.60088	-2.45918	-4.80428	-5.29418	-3.77136
255	-4.56699	-5.45439	-3.91184	-4.20397	-5.38582	-3.98851	-5.38401	-5.68746	-4.05799	-3.83195	-4.31351
599	-3.73064	-5.14001	-3.53604	-3.57927	-4.72154	-5.34127	-5.912	-5.56601	-5.12512	-4.17345	-5.28223
362	-3.95555	-5.33158	-3.45529	-3.7803	-5.0833	-5.29084	-6.29814	-5.8661	-5.3257	-4.28854	-5.40365
181	-3.75396	-3.9051	-3.12931	-3.57086	-4.57703	-5.19879	-5.57654	-5.3063	-5.08727	-4.41832	-4.92333
